# From diet to defense: serpin duplication and gene-expression evolution as putative contributors to poison-frog alkaloid sequestration

**DOI:** 10.64898/2026.07.13.737953

**Authors:** Jeffrey L. Coleman, Vincent S. Le, Genrietta Yagudayeva Rozenberg, Md Abu Bakar Siddique, Mónica I. Páez-Vacas, David Salazar-Valenzuela, Matthew H. Dixon, Ian M. Riddington, Nicolás Del Castillo-Aguilera, Malki Bustos, Juan C. Santos, Rebecca L. Young, David C. Cannatella

## Abstract

Diverse organisms use toxins as antipredator defenses. Although many taxa synthesize their toxins, dietary toxin acquisition is less documented, particularly in vertebrates. In poison frogs (Dendrobatidae), efficient sequestration of dietary alkaloids evolved at least three times from ancestors that bore at most trace concentrations of skin alkaloids. Yet molecular mechanisms underlying poison-frog sequestration remain poorly understood. We used two approaches to address this. First, we performed a broad phylogenetic analysis of the serpinA gene family, which includes *serpina1*-like/alkaloid-binding globulin (ABG), the putative dendrobatid alkaloid transporter, and biliverdin-binding serpins (BBSs), which bind and spectrally tune biliverdin in blue-green arboreal frogs. Second, we used an evolutionarily narrower but discovery-oriented liver gene-expression analysis, contrasting seven populations from two sequestering *Epipedobates* species, the most recent origin of sequestration among dendrobatids (<15 mya), with two trace-accumulating lineages, *Silverstoneia* and *Hyloxalus*. Phylogenetic analyses revealed extensive diversification of ABGs and BBS-like genes in Dendrobatidae, forming two and five major clades, respectively. These expansions reveal broader ligand-binding serpin diversity than previously recognized and indicate that alkaloid sequestration may involve multiple ABG paralogs. Gene-expression analyses revealed 23 candidate genes associated with small-molecule transport, xenobiotic metabolism, and immune response, including *serpina1*-like, which was overexpressed in *Epipedobates*. A co-expression network analysis independently placed 20 of the 23 candidates into four key modules (enriched for differentially-expressed genes, containing ≥1 candidate, and correlated with sequestration). Our findings point to ligand-binding-protein diversification and coordinated gene-expression changes as major contributors to the evolution of alkaloid defenses in poison frogs.
