## Supplemental Table 4 for "From diet to defense: serpin duplication and gene-expression evolution as putative contributors to poison-frog alkaloid sequestration"

### Sheet: Caption_TableS4
Supplementary Tables S4a–g. These tables display lists of all alkaloids identified by the batch-processing pipeline, across all samples per population. The first column reports the retention time on the polar Thermo TSQ column. The second column reports the integrated area computed or back-predicted at a 50µL volume of ethyl acetate extract. The third column is the major diagnostic peak in EI; th…

### Sheet: S4a_E_aff_espinosai_CTO
Retention Time (Thermo TSQ)	Integrated Area	Base Peak (Electron Ionization)	Base Peak (Chemical Ionization)	EI Major Diagnostic Peak(s) (For New Alkaloids)	Sample	Retention Time (Agilent)	Calculated Normalized Retention Time (Agilent)	Candidate Alkaloid/Alkaloid Class	Normalized Retention Time (Literature)	Calculated Kovats Retention Index (Ix = 100n + 100(tx-tn) / (tn+1 − tn))	Kovats Retention Index (NIST)
9.59	94613	152	210		8789			5,6,8-I 209C
10.59	40078	152	224		8789			5,6,8-I 223C-1
12.44	474291	164	222		8789	11.1	9.145	Unknown alkaloid 221A		1628.81
12.55	2763289	124	224		8789	11.04	9.028	3,5-P cis-223H	8.91	1618.64	1632
13.99	64358	138	204		8789			5,8-I 203A-2
14.08	484002	152	220		8789	11.29	9.5155	5,8-I 219F/L-1		1661.02
14.41	2570599	152	220		8789	11.35	9.6325	5,8-I 219F/L	9.51, 9.81	1671.19	1650/1651
14.68	3355530	152	226		8789		-12.5	5,6,8-I 225L
14.95	585187	124	210		8789			3,5-P 209K
15.76	16399658	138	232		8789	11.91	10.7245	5,8-I 231C	10.6	1769.64	1758
16.42	410689	138	232		8789			5,8-I 231C-2
17.79	152757	204	272		8789	13.11	13.0645	DHQ 271D-1		1998
18.47	328001	206	276		8789			DHQ 275B
18.86	490251	176	242		8789	12.63	12.1285	5,8-I 241F			1855
NA	158430684	182	324		8789			aPTX 323B
9.61	389354	152	210		8791		-12.5	5,6,8-I 209C
10.48	227763	152	224		8791			5,6,8-I 223C-1
12.44	829220	164	222		8791	11.08	9.106	Unknown alkaloid 221A		1625.42
12.6	506104	124	224		8791	11	8.95	3,5-P cis-223H	8.91	1611.86	1632
13.95	356042	138	204		8791	10.78	8.521	5,8-I 203A-2		1576.19
14.09	1336365	152	220		8791	11.3	9.535	5,8-I 219F/L-1		1662.71
14.4	6421122	152	220		8791	11.35	9.6325	5,8-I 219F/L	9.51, 9.81	1671.19	1650/1651
14.68	1794347	152	226		8791		-12.5	5,6,8-I 225L
14.95	534577	124	210		8791			3,5-P 209K
15.03	295718	152	218		8791			5,8-I 217B	9.52
15.15	5784878	166	252		8791	12.08	11.056	3,5-P 251K-2	11.03	1800
15.29	419228	166	234		8791			1,4-Q 233A-1/2
15.77	6876141	138	232		8791	11.91	10.7245	5,8-I 231C	10.6	1769.64	1758
16.39	295491	138	232		8791			5,8-I 231C-2
17.8	116099	204	272		8791		-12.5	DHQ 271D-1
18.37	6078632	206	276		8791			DHQ 275B
18.84	2306199	176	242		8791	12.62	12.109	5,8-I 241F	12.06	1851.92	1855
21.97	34794735	178	292		8791	14.34	15.463	HTX 291A	15.62	2260	2366
9.62	3859524	152	210		8793	10.03	7.0585	5,6,8-I 209C		1459.09
10.46	1171924	152	224		8793	10.51	7.9945	5,6,8-I 223C-1
12.36	8643513	164	222		8793	11.1	9.145	Unknown alkaloid 221A		1628.81
13.92	8231199	138	204		8793	10.81	8.5795	5,8-I 203A-2	8.57	1580.95
14.06	24251757	152	220		8793	11.29	9.5155	5,8-I 219F/L-1		1661.02
14.36	103497516	152	220		8793	11.36	9.652	5,8-I 219F/L	9.51, 9.81	1672.88	1650/1651
14.72	3823826	152	226		8793		-12.5	5,6,8-I 225L
14.84	7360102	152	218		8793	11.36	9.652	5,8-I 217B	9.52	1672.88	1658
14.97	1002627	124	210		8793			3,5-P 209K
15.41	5642306	166	234		8793			1,4-Q 233A-1–2
15.79	38655157	138	232		8793	11.93	10.7635	5,8-I 231C	10.6	1773.21	1758
16.44	2191748	138	232		8793			5,8-I 231C-2
17.93	1343907	204	272		8793		-12.5	DHQ 271D-1
18.5	398878	206	276		8793			DHQ 275B
18.88	17711323	176	242		8793	12.64	12.148	5,8-I 241F	12.06		1855
NA	637437567	182	324		8793			aPTX 323B
9.61	5817196	152	210		8796	9.96	6.922	5,6,8-I 209C		1448.48
10.5	909784	152	224		8796	10.51	7.9945	5,6,8-I 223C-1
12.4	840143	164	222		8796	11.08	9.106	Unknown alkaloid 221A		1625.42
13.95	3245074	138	204		8796	10.79	8.5405	5,8-I 203A-2	8.57	1577.78
14.07	12067482	152	220		8796	11.3	9.535	5,8-I 219F/L-1		1662.71
14.42	31522242	152	220		8796	11.37	9.6715	5,8-I 219F/L	9.51, 9.81	1674.58	1650/1651
14.78	3623600	152	226		8796		-12.5	5,6,8-I 225L
15.05	372800	124	210		8796			3,5-P 209K
15	776608	152	218		8796	11.37	9.6715	5,8-I 217B	9.52	1674.58	1658
15.23	665609	166	234		8796	12.06	11.017	1,4-Q 233A-1		1796.43
15.84	9125436	138	232		8796	11.91	10.7245	5,8-I 231C	10.6	1769.64	1758
16.48	632201	138	232		8796			5,8-I 231C-2
17.89	108725	204	272		8796			DHQ 271D-1
18.55	432585	206	276		8796			DHQ 275B
18.89	6197454	176	242		8796	12.62	12.109	5,8-I 241F	12.06	1851.92	1855
NA	225295	182	324		8796			aPTX 323B

### Sheet: S4b_E_aff_espinosai_PCJ
Retention Time (Thermo TSQ)	Integrated Area	Base Peak (Electron Ionization)	Base Peak (Chemical Ionization)	EI Major Diagnostic Peak(s) (For New Alkaloids)	Sample	Retention Time (Agilent)	Calculated Normalized Retention Time (Agilent)	Candidate Alkaloid/Alkaloid Class	Normalized Retention Time (Literature)	Calculated Kovats Retention Index (Ix = 100n + 100(tx-tn) / (tn+1 − tn))	Kovats Retention Index (NIST)
12.22	321424	150	194		8768		-12.5	OHQ 193D-1
13.59	2410027	150	194		8768		-12.5	OHQ 193D-3
14.63	101236	152	232		8768		-12.5	5,6,8-I 231B	9.68		1719
14.68	579734	180	224		8768		-12.5	DHQ 223F-1
14.9	263448	70	252		8768		-12.5	PTX 251D
15.17	96675	152	218		8768		-12.5	5,8-I 217B-1
15.68	447151	178	222		8768			5,6,8-I with mass 221-1
18.94	358829	166	210		8768		-12.5	DesmethylhPTX alkaloid, mass 209
18.98	270029	150			8768		-12.5	Unidentified alkaloid
19.71	353755	124	266	96	8768		-12.5	5-decylindolizidine New265
22.72	301089	166	308		8768		-12.5	PTX 307A-1
11.61	489812	150	194		8770		-12.5	OHQ 193D-1
12.96	3136872	150	194		8770	10.84	8.638	OHQ 193D-3		1585.71
13.45	2125351	194	252		8770	11.87	10.6465	3,5-P 251K	10.8	1762.5	1831
13.74	12571901	180	224		8770	11.49	9.9055	DHQ 223F-1	9.58	1694.92
13.84	5035519	192	250		8770	11.84	10.588	3,5-P 249I	10.89	1757.14	1821
14.5	376412	152	232		8770	11.43	9.7885	5,6,8-I 231B	9.68	1684.75	1719
14.83	392928	178	222		8770			5,6,8-I with mass 221-1
14.84	1387198	70	252		8770	12	10.9	PTX 251D	10.86	1785.71	1862
15.01	1327522	152	218		8770		-12.5	5,8-I 217B-1
18.72	713427	166	210		8770		-12.5	DesmethylhPTX alkaloid, mass 209
18.75	2719838	150			8770	12.21	11.3095	Unidentified alkaloid		1824.07
19.72	1913758	124	266	96	8770		-12.5	5-decylindolizidine New265
22.75	2309223	166	308		8770	14.5	15.775	PTX 307A-1	15.7	2295.56	2307
11.68	1594348	150	194		8772	10.45	7.8775	OHQ 193D-1		1523.81
13.12	2427037	150	194		8772	10.66	8.287	OHQ 193D-3		1557.14
13.51	1327646	194	252		8772	11.9	10.705	3,5-P 251K	10.8	1767.86	1831
13.9	3522728	192	250		8772	11.87	10.6465	3,5-P 249I	10.89	1762.5	1821
13.99	1175787	180	224		8772	11.54	10.003	DHQ 223F-1	9.58	1703.57
14.55	2902223	152	232		8772	11.43	9.7885	5,6,8-I 231B	9.68	1684.75	1719
14.85	2211491	70	252		8772	12.01	10.9195	PTX 251D	10.86	1787.5	1862
14.93	703213	178	222		8772			5,6,8-I with mass 221-1
15.04	8169925	152	218		8772		-12.5	5,8-I 217B-1
18.78	542613	166	210		8772		-12.5	DesmethylhPTX alkaloid, mass 209
18.82	611774	150			8772		-12.5	Unidentified alkaloid
19.75	605523	124	266	96	8772		-12.5	5-decylindolizidine New265
22.73	494602	166	308		8772	14.62	16.009	PTX 307A-1	15.7	2323.81	2307

### Sheet: S4c_E_aff_espinosai_PVM
Retention Time (Thermo TSQ)	Integrated Area	Base Peak (Electron Ionization)	Base Peak (Chemical Ionization)	EI Major Diagnostic Peak(s) (For New Alkaloids)	Sample	Retention Time (Agilent)	Calculated Normalized Retention Time (Agilent)	Candidate Alkaloid/Alkaloid Class	Normalized Retention Time (Literature)	Calculated Kovats Retention Index (Ix = 100n + 100(tx-tn) / (tn+1 − tn))	Kovats Retention Index (NIST)
10.35	10034	138	208		8750			5,8-I 207A-1
10.4	32591	152	224		8750			5,6,8-I 223C-1
12.24	136924	152	224		8750		-12.5	5,6,8-I 223C-2
12.74	38330	152	224		8750		-12.5	5,8-I 223AA
13.29	47819	150	194		8750			OHQ 193D-3
13.61	72712	162	220	120	8750	11.32	9.574	DehydrodesmethylPTX New219		1666.1
13.62	69264	138	204		8750			5,8-I 203A
13.91	19245	162	218	120	8750			DehydrodesmethylPTX New217
13.99	18318	138	204		8750			5,8-I 203A-2
14.44	402766	152	232		8750		-12.5	5,8-I 219F/L	9.51, 9.81
14.88	95278	152	218		8750			5,8-I 217B-3
15.07	69980	152	218		8750			5,8-I 217B
15.34	13347	152	218		8750			5,8-I 217B-1
15.42	38146	166	234		8750			1,4-Q 233A-2
15.82	744854	138	232		8750		-12.5	5,8-I 231C			1758
15.88	28998	166	232		8750			1,4-Q 231A
17.42	28729	152	238		8750			5,8-I 237H
17.73	55485	152	246		8750			Tricyclic 245J-I
18.33	593620	152	240		8750		-12.5	5,8-I 239U-1	12.04		1849
19.77	17057	138	286	220	8750			5,8-I New285
10.1	1500431	138	208		8753	10.12	7.234	5,8-I 207A-1		1472.73
10.33	2631310	152	224		8753	10.48	7.936	5,6,8-I 223C-1		1528.57
11.99	2772471	152	224		8753	10.69	8.3455	5,6,8-I 223C-2		1561.9
12.06	2009366	150	194		8753	10.59	8.1505	OHQ 193D-2		1546.03
12.08	2685638	152	224		8753	10.69	8.3455	5,8-I 223AA
12.92	3018153	150	194		8753	10.83	8.6185	OHQ 193D-3		1584.13
13.04	784155	164	222		8753	10.37	7.7215	Dehydro-5,8-I 221J-1		1511.11	1498
13.12	82716	138	206		8753			5,8-I 205A-2
13.47	14669786	162	220	120	8753	11.32	9.574	DehydrodesmethylPTX New219		1666.1
13.55	2156178	138	204		8753	10.66	8.287	5,8-I 203A	8.22	1557.14	1559
13.86	5699719	138	204		8753	10.77	8.5015	5,8-I 203A-2	8.57	1574.6
13.86	883177	162	218	120	8753			DehydrodesmethylPTX New217
13.92	1236004	166	238	96	8753	11.71	10.3345	5,8-I New237
14.39	2775140	152	220		8753	11.35	9.6325	5,8-I 219F/L	9.51, 9.81	1671.19	1650/1651
14.52	1079700	152	218		8753			5,8-I 217B-3
14.85	1796995	152	218		8753	11.37	9.6715	5,8-I 217B	9.52	1674.58	1658
14.86	1960565	70	252		8753	12	10.9	PTX 251D	10.86	1785.71	1862
15.02	15805081	152	218		8753		-12.5	5,8-I 217B-1
15.31	59780667	192	276		8753	12.76	12.382	3,5-I 275C		1928	2030
15.43	93197	166	234		8753			1,4-Q 233A-2
15.76	23891736	138	232		8753	11.91	10.7245	5,8-I 231C	10.6	1769.64	1758
15.84	862582	166	232		8753	11.97	10.8415	1,4-Q 231A	10.74	1780.36	1778
16.31	751556	138	232		8753	12.12	11.134	5,8-I 231C-2		1807.41
17.4	396964	152	238		8753	12.43	11.7385	5,8-I 237H		1864.81
17.67	533401	152	246		8753	12.7	12.265	Tricyclic 245J-I
18.37	8989241	152	240		8753	12.49	11.8555	5,8-I 239U-1	12.04	1875.93	1849
18.84	1651821	166	210		8753		-12.5	DesmethylhPTX with mass 209
19.78	795534	138	286	220	8753	14.08	14.956	5,8-I New285
22.26	1534538	138	282		8753	14.51	15.7945	5,8-I with mass 281
10.08	437219	138	208		8754	10.15	7.2925	5,8-I 207A-1	7.48	1477.27
10.3	3738032	152	224		8754	10.49	7.9555	5,6,8-I 223C-1		1530.16
11.69	3930431	152	224		8754	10.7	8.365	5,6,8-I 223C-2
11.91	10714429	152	224		8754	10.7	8.365	5,8-I 223AA		1563.49
12.65	5022277	150	194		8754	10.85	8.6575	OHQ 193D-3		1587.3
12.95	237404	164	222		8754		-12.5	Dehydro-5,8-I 221J-1
13.02	485964	166			8754			1,4-Q
13.03	1313495	138	206		8754		-12.5	5,8-I 205A-2
13.38	8628833	162	220	120	8754	11.31	9.5545	DehydrodesmethylPTX New219		1664.41
13.52	2618850	138	204		8754	10.67	8.3065	5,8-I 203A	8.22	1558.73	1559
13.68	316179	166	238	96	8754	11.7	10.315	5,8-I New237
13.83	1587746	138	204		8754	10.78	8.521	5,8-I 203A-2	8.57	1576.19
13.83	318830	162	218	120	8754			DehydrodesmethylPTX New217
14.28	124019667	152	220		8754	11.34	9.613	5,8-I 219F/L	9.51, 9.81	1669.49	1650/1651
14.4	917573	110	222		8754			Unknown 221-1
14.46	1999173	152	218		8754	11.43	9.7885	5,8-I 217B-3
14.68	7644120	194	252		8754	12.08	11.056	3,5-P 251K-1	9.68	1800
14.79	27858368	152	218		8754	11.37	9.6715	5,8-I 217B	9.52	1674.58	1658
14.8	1701970	70	252		8754			PTX 251D
14.98	10358736	152	218		8754	11.43	9.7885	5,8-I 217B-1	9.7	1684.75
15.3	3831087	152	218		8754	11.55	10.0225	5,8-I 217B-2	10.18	1705.36
15.33	2536863	166	234		8754	11.77	10.4515	1,4-Q 233A-2	10.52	1744.64
15.69	195388533	138	232		8754	11.91	10.7245	5,8-I 231C	10.6	1769.64	1758
15.78	22076735	166	232		8754	11.97	10.8415	1,4-Q 231A	10.74	1780.36	1778
16.31	36831761	138	232		8754	12.12	11.134	5,8-I 231C-2		1807.41
17.32	1224047	152	238		8754	12.42	11.719	5,8-I 237H		1864.81
17.42	5651206	152	246		8754	12.68	12.226	Tricyclic 245J-I		1912
18.29	63843445	152	240		8754		-12.5	5,8-I 239U-1	12.04		1849
19.77	836828	138	286	220	8754	14.08	14.956	5,8-I New285

### Sheet: S4d_E_anthonyi_MOR
Retention Time (Thermo TSQ)	Integrated Area	Base Peak (Electron Ionization)	Base Peak (Chemical Ionization)	EI Major Diagnostic Peak(s) (For New Alkaloids)	Sample	Retention Time (Agilent)	Calculated Normalized Retention Time (Agilent)	Candidate Alkaloid/Alkaloid Class	Normalized Retention Time (Literature)	Calculated Kovats Retention Index (Ix = 100n + 100(tx-tn) / (tn+1 − tn))	Kovats Retention Index (NIST)
9.63	6935156	138	210		8702	10.15	7.2925	5,8-I 209B	7.2	1477.27
10.74	15947428	150	222		8702	10.5	7.975	DeoxyPTX 221S	8.07	1531.75	1612
11.72	37253345	152	196		8702	10.26	7.507	cis-DHQ 195A	7.2	1493.94	1568
11.92	236161680	194	238	138	8702	11.34	9.613	Izidine New237-1		1669.49
12.21	2138721	138	208		8702			5,8-I 205A-3
12.39	5780136	138	206		8702	9.9	6.805	5,8-I 205A-1
12.51	6796031	180	224		8702	11.03	9.0085	5,6,8-I 223A-1		1616.95
13.21	401071294	194	238	138	8702	11.7	10.315	Izidine New237-2		1732.14
13.32	6257836	138	236		8702			5,8-I 235B
13.36	8235420	84	224		8702	11.05	9.0475	hPTX 223G	8.83	1620.34	1683
13.51	117225642	138	204		8702	10.66	8.287	5,8-I 203A	8.22	1557.14	1559
13.56	11630440	154	184		8702	9.83	6.6685	Pip 183A	6.81
13.6	23835562	166	252		8702	11.7	10.315	3,5-P 251K		1732.14
14.05	6198199	138	204		8702	10.85	8.6575	5,8-I 203A-3		1587.3
14.34	3782583	152	220		8702	11.34	9.613	5,8-I 219F/L	9.51, 9.81	1669.49	1650/1651
14.51	2907919	152	232		8702	11.43	9.7885	5,6,8-I 231B	9.68	1684.75	1719
14.61	11695390	138	234		8702	11.96	10.822	5,8-I 233D	10.8	1778.57	1750
14.78	2867103	70	252		8702			PTX 251D
14.79	62701902	152	218		8702	11.37	9.6715	5,8-I 217B	9.52	1674.58	1658
14.91	12511657	166	252		8702	12.8	12.46	3,5-P 251K-1		1936
15.01	3979137	150	238	70, 178	8702	11.63	10.1785	DeoxyPTX New237-1		1719.64
15.2	2777033	166	252		8702	12.8	12.46	3,5-P 251K-2		1936
15.23	11465732	138	234		8702	11.71	10.3345	5,8-I 233D-1	10.29	1733.93	1750
15.3	2680903	152	218		8702			5,8-I 217B-2
15.69	342999609	138	232		8702	11.92	10.744	5,8-I 231C	10.6	1771.43	1758
16.14	7099323	150	238	70, 178	8702		-12.5	DeoxyPTX New237-3
16.32	37710088	138	232		8702	12.11	11.1145	5,8-I 231C-2
16.77	69180734	208	282		8702	12.72	12.304	Unclass 281C-1		1920
16.86	27343902	152	246		8702		-12.5	5,8-I 245I-1
17.15	55571992	136	230	134	8702	12.26	11.407	Dehydro-5,8-I New229-1	11.36	1833.33
17.49	3213670	152	246		8702		-12.5	5,8-I 245I-2
17.88	10258191	138	226		8702	13.05	12.9475	5,8-I 225D-1		1986
17.88	6646023	168	212		8702			DHQ 211A-1
17.99	21558680	124	238		8702	12.44	11.758	Unknown alkaloid, mass 237		1866.67
18.54	3967682	124	240		8702	12.54	11.953	3,5-P 239K-2	11.9	1885.19
18.76	11054488	124	240		8702	12.48	11.836	3,5-P trans-239K	11.68	1874.07
22.7	3933632	166	308		8702	14.94	16.633	PTX 307A-1		2400
10.74	1016695	150	222		8707	10.51	7.9945	DeoxyPTX 221S	8.07	1533.33	1612
11.96	25798941	152	196		8707	10.33	7.6435	trans-DHQ 195A	7.38	1504.76
12.08	12389308	194	238	138	8707	11.34	9.613	Izidine New237-1		1669.49
12.49	742064	138	206		8707			5,8-I 205A-1
13.3	65034	138	236		8707			5,8-I 235B
13.43	32416345	194	238	138	8707	11.71	10.3345	Izidine New237-2		1733.93
13.58	6658094	138	204		8707	10.67	8.3065	5,8-I 203A		1558.73	1559
13.8	1001717	192	250		8707	12	10.9	3,5-P 249I	10.89	1785.71	1821
14.39	2888894	152	220		8707		-12.5	5,8-I 219F/L	9.51, 9.81		1650/1651
14.66	2349678	138	234		8707	11.96	10.822	5,8-I 233D	10.8	1778.57	1750
14.83	4802794	152	218		8707	11.37	9.6715	5,8-I 217B	9.52	1674.58	1658
15.05	1018571	150	238	70, 178	8707			DeoxyPTX New237-1
15.25	9221671	166	252		8707	12.2	11.29	3,5-P 251K-2	11.2	1822.22
15.26	3702097	138	234		8707	11.71	10.3345	5,8-I 233D-1	10.29	1733.93	1750
15.34	339585	152	218		8707			5,8-I 217B-2
15.73	170978319	138	232		8707	11.92	10.744	5,8-I 231C	10.6	1771.43	1758
16.21	1883542	150	238	70, 178	8707		-12.5	DeoxyPTX New237-3
16.4	9412965	138	232		8707	12.11	11.1145	5,8-I 231C-2
16.93	11101581	208	282		8707	12.74	12.343	Unclass 281C-1		1924
16.95	3130900	152	246		8707			5,8-I 245I-1
17.24	6103730	136	230	134	8707	12.28	11.446	Dehydro-5,8-I New229-1	11.36	1837.04
17.42	1034397	152	246		8707			5,8-I 245I-2
17.93	2097782	138	226		8707	13.05	12.9475	5,8-I 225D-1		1986
17.98	2806112	168	212		8707			DHQ 211A-1
18.63	1062395	124	240		8707		-12.5	3,5-P 239K-2
10.9	1304012	150	222		8710	10.5	7.975	DeoxyPTX 221S	8.07	1531.75	1612
12.06	29982161	194	238	138	8710	11.33	9.5935	Izidine New237-1		1667.8
12.49	715956	138	206		8710			5,8-I 205A-1
13.37	106427746	194	238	138	8710	11.7	10.315	Izidine New237-2		1732.14
13.57	6699547	138	204		8710	10.66	8.287	5,8-I 203A		1557.14	1559
13.76	19214354	192	250		8710	11.84	10.588	3,5-P 249I	10.89	1757.14	1821
14.36	374987	152	220		8710			5,8-I 219F/L	9.51, 9.81		1650/1651
14.64	2364550	138	234		8710	11.96	10.822	5,8-I 233D	10.8	1778.57	1750
14.82	7862430	152	218		8710	11.37	9.6715	5,8-I 217B	9.52	1674.58	1658
15.03	3225757	150	238	70, 178	8710	11.63	10.1785	DeoxyPTX New237-1		1719.64
15.17	24296895	166	252		8710	12.08	11.056	3,5-P 251K-2	11.03	1800
15.26	2674516	138	234		8710	11.7	10.315	5,8-I 233D-1	10.29	1732.14	1750
15.33	365859	152	218		8710			5,8-I 217B-2
15.72	137252554	138	232		8710	11.91	10.7245	5,8-I 231C	10.6	1769.64	1758
16.18	4357129	150	238	70, 178	8710		-12.5	DeoxyPTX New237-3
16.37	6651241	138	232		8710	12.12	11.134	5,8-I 231C-2		1807.41
16.84	25225293	208	282		8710	12.72	12.304	Unclass 281C-1		1920
16.91	4345411	152	246		8710	13.47	13.7665	5,8-I 245I-1		2071.43
17.19	14744358	136	230	134	8710	12.26	11.407	Dehydro-5,8-I New229-1	11.36	1833.33
17.51	1285231	152	246		8710			5,8-I 245I-2
17.9	3028740	138	226		8710	13.05	12.9475	5,8-I 225D-1		1986
17.98	483626	168	212		8710			DHQ 211A-1
17.99	1687035	124	238		8710		-12.5	Unknown alkaloid, mass 237
18.76	1287276	124	240		8710		-12.5	3,5-P trans-239K	11.68
22.71	1802755	166	308		8710			PTX 307A-1

### Sheet: S4e_E_anthonyi_RAF
Retention Time (Thermo TSQ)	Integrated Area	Base Peak (Electron Ionization)	Base Peak (Chemical Ionization)	EI Major Diagnostic Peak(s) (For New Alkaloids)	Sample	Retention Time (Agilent)	Calculated Normalized Retention Time (Agilent)	Candidate Alkaloid/Alkaloid Class	Normalized Retention Time (Literature)	Calculated Kovats Retention Index (Ix = 100n + 100(tx-tn) / (tn+1 − tn))	Kovats Retention Index (NIST)
10.84	11740046	150	222		8727		-12.5	DeoxyPTX 221S
11.65	1408575	150	236		8727		-12.5	DeoxyPTX 235V
12.33	2067945	180	222		8727	10.99	8.9305	5,6,8-I 223A-1		1610.17
12.49	1079731	150	236		8727		-12.5	DeoxyPTX 235V-1
12.5	20918611	180	222		8727	11.03	9.0085	5,8-I 221U	8.52	1616.95	1614
14.56	16139813	152	232		8727	11.43	9.7885	5,6,8-I 231B	9.68	1684.75	1719
14.85	73101162	70	252		8727		-12.5	PTX 251D
15.03	14179608	218	234		8727	12.03	10.9585	Unclass 233K
15.06	5894968	150	238	70, 178	8727			DeoxyPTX New237-1
15.28	9462310	152	232		8727	11.7	10.315	5,6,8-I 231B-1	10.24	1732.14
15.75	65538953	138	232		8727		-12.5	5,8-I 231C			1758
15.83	1850211	166	232		8727			1,4-Q 231A
16.16	1729588	84	266		8727			hPTX 265N
16.25	76747614	150	250		8727		-12.5	DeoxyPTX 249			1847
17.19	16701327	150	252		8727	12.19	11.2705	DeoxyPTX 251H-1		1820.37
17.35	27744101	150	252		8727	12.23	11.3485	DeoxyPTX 251H	11.49	1827.78	1874
17.81	5963392	166	292		8727	13.46	13.747	PTX 291G	13.82	2069.39	2145
18.05	2412932	150	238	70, 178	8727		-12.5	DeoxyPTX New237-5
22.37	3605433	166	308		8727	14.43	15.6385	PTX 307A	15.7	2280	2307
24.14	4898044	70	342		8727	14.96	16.672	aPTX 341A	16.59	2404.88	2547
11	1406217	150	222		8730	10.51	7.9945	DeoxyPTX 221S		1533.33	1612
12.31	20731	180	224		8730			5,6,8-I 223A-1
12.76	292193	180	222		8730			5,8-I 221U
14.71	2314683	152	232		8730	11.43	9.7885	5,6,8-I 231B	9.68	1684.75	1719
14.99	5986884	70	252		8730	12	10.9	PTX 251D		1785.71	1862
15.22	279422	218			8730	12.05	10.9975	Unclass 233K
15.43	930119	152	232		8730	11.7	10.315	5,6,8-I 231B-1	10.24	1732.14
15.93	2638209	138	232		8730	11.91	10.7245	5,8-I 231C	10.6	1769.64	1758
16	1017214	166	232		8730			1,4-Q 231A
16.41	2976734	150	250		8730	12.13	11.1535	DeoxyPTX 249		1809.26	1847
17.34	503912	150			8730		-12.5	DeoxyPTX 251H-1
17.49	2117886	150	252		8730	12.22	11.329	DeoxyPTX 251H	11.49	1825.93	1874
22.47	553770	166	308		8730	14.4	15.58	PTX 307A	15.7	2273.33	2307
10.76	850817	150	222		8733		-12.5	DeoxyPTX 221S
11.52	794025	150	236		8733		-12.5	DeoxyPTX 235V
11.59	730796	150	236		8733		-12.5	DeoxyPTX 235V
12.13	154022	180	224		8733			5,6,8-I 223A-1
12.44	635466	150	236		8733		-12.5	DeoxyPTX 235V-1
12.52	3317053	180	222		8733		-12.5	5,8-I 221U	8.52
14.52	127154548	152	232		8733		-12.5	5,6,8-I 231B	9.68
14.85	35908439	70	252		8733		-12.5	PTX 251D
15.29	4498606	152	232		8733		-12.5	5,6,8-I 231B-1
15.85	44032	138			8733			5,8-I 231C
15.85	85797	166	232		8733			1,4-Q 231A
16.15	3756943	84	266		8733		-12.5	hPTX 265N	12.12
16.24	38639455	150	250		8733		-12.5	DeoxyPTX 249			1847
17.31	5464221	150	252		8733		-12.5	DeoxyPTX 251H-1
17.48	3244184	150	252		8733		-12.5	DeoxyPTX 251H			1874
17.83	1292338	166	292		8733		-12.5	PTX 291G	13.82		2145
22.5	906625	166	308		8733		-12.5	PTX 307A	15.7
12.12	51303	150	222		8734	10.5	7.975	DeoxyPTX 221S		1531.75	1612
12.88	86495	150	236		8734	11.01	8.9695	DeoxyPTX 235V	9.03	1613.56	1711
13.43	105275	180	224		8734			5,8-I 223A-1
13.66	895021	180	222		8734	11.03	9.0085	5,8-I 221U	8.52	1616.95	1614
13.71	52357	150	236		8734			DeoxyPTX 235V-1
15.76	7481523	152	232		8734	11.43	9.7885	5,6,8-I 231B		1684.75	1719
16.07	19359007	70	252		8734	12.01	10.9195	PTX 251D		1787.5	1862
16.52	679600	152	232		8734			5,6,8-I 231B-1
16.56	196126	150	238	70, 178	8734		-12.5	DeoxyPTX New237-1
16.99	56199	138	232		8734			5,8-I 231C
17.04	202098	166	232		8734			1,4-Q 231A
17.4	129576	84	266		8734			hPTX 265N
17.49	9984575	150	250		8734	12.13	11.1535	DeoxyPTX 249		1809.26	1847
18.38	3721965	150	252		8734	12.15	11.1925	DeoxyPTX 251H-1		1812.96
18.53	3544242	150	252		8734	12.18	11.251	DeoxyPTX 251H	11.49	1818.52
19.01	68518	166	292		8734	13.45	13.7275	PTX 291G		2067.35	2145
23.56	1345348	166	308		8734	14.39	15.5605	PTX 307A	15.7	2271.11	2307

### Sheet: S4f_E_anthonyi_MAR
Retention Time (Thermo TSQ)	Integrated Area	Base Peak (Electron Ionization)	Base Peak (Chemical Ionization)	EI Major Diagnostic Peak(s) (For New Alkaloids)	Sample	Retention Time (Agilent)	Calculated Normalized Retention Time (Agilent)	Candidate Alkaloid/Alkaloid Class	Normalized Retention Time (Literature)	Calculated Kovats Retention Index (Ix = 100n + 100(tx-tn) / (tn+1 − tn))	Kovats Retention Index (NIST)
9.68	2019519	138	210		8744	10.16	7.312	5,8-I 209B	7.2	1478.79
10.72	103136431	150	222		8744	10.5	7.975	DeoxyPTX 221S		1531.75	1612
11.1	2093202	164	194		8744			DeoxyhPTX 193F
11.45	10883624	150	222		8744		-12.5	DeoxyPTX 221S-1
11.57	6982046	150	236		8744	11.01	8.9695	DeoxyPTX 235V	9.03	1613.56	1711
11.8	2119473	152	264		8744		-12.5	5,6,8-I 263A
11.9	831453	152	278		8744			5,6,8-I 277E
12.01	1099973	194	238	138	8744			Izidine New237-1
12.39	1394678	150	236		8744			DeoxyPTX 235V-1
13.09	2982790	180	222		8744			5,8-I 221U
13.4	195560	70	238		8744			PTX 237A-1
13.55	48716627	138	204		8744	10.67	8.3065	5,8-I 203A	8.22	1558.73	1559
13.72	24927173	138	204		8744		-12.5	5,8-I 203A-2	8.57
14.02	1555852	70	238		8744		-12.5	PTX 237A			1762
14.73	16401201	152	232		8744	11.43	9.7885	5,6,8-I 231B	9.68	1684.75	1719
14.9	237302277	70	252		8744	12.04	10.978	PTX 251D	10.86	1792.86	1862
15.02	34385863	152	218		8744		-12.5	5,8-I 217B
15.27	20197822	150	238	70, 178	8744		-12.5	DeoxyPTX New237-1
15.41	1268312	152	232		8744	11.7	10.315	5,6,8-I 231B-1	10.24	1732.14
15.91	2684621	138	232		8744	11.91	10.7245	5,8-I 231C	10.6	1769.64	1758
16.28	59756472	150	238	70, 178	8744			DeoxyPTX New237-3
16.31	76458473	150	250		8744	12.14	11.173	DeoxyPTX 249		1811.11	1847
16.46	1860493	150	238	70, 178	8744			DeoxyPTX New237-4
16.94	9624353	152	294		8744	12.8	12.46	5,6,8-I 293C-1		1936
17.28	6588868	152	280		8744	12.64	12.148	5,6,8-I 279F-1		1904
17.28	3659522	150	252		8744			DeoxyPTX 251H-1
17.41	43204332	150	252		8744	12.19	11.2705	DeoxyPTX 251H	11.49	1820.37	1874
17.44	3261321	138	238		8744			5,8-I 237D
17.65	3069055	152	280		8744	12.72	12.304	5,6,8-I 279F-2
17.84	15326013	166	292		8744	13.46	13.747	PTX 291G	13.82	2069.39	2145
18.13	3638036	150	250		8744			DeoxyPTX 249-1
19.12	3919232	152	294		8744		-12.5	5,6,8-I 293C-3
19.6	6555239	70	268		8744	12.98	12.811	aPTX 267A	12.68	1972	2050
20.13	1692580	166	266		8744			PTX 265G
20.7	6362886	166	268		8744	13.22	13.279	PTX 267C	13.24	2020.41	2024
21.99	4020067	166	268		8744		-12.5	PTX 267C-1	13.98
22.46	9620706	166	308		8744	14.42	15.619	PTX 307A	15.7	2277.78	2307
24.12	76163167	70	342		8744	14.97	16.6915	aPTX 341A	16.59	2407.32	2547
NA	419706	194	238	138	8744			Izidine New237-2
NA	200825	150	250		8744			DeoxyPTX 249-2
9.69	3856604	138	210		8745	10.15	7.2925	5,8-I 209B	7.2	1477.27
10.76	93611855	150	222		8745	10.5	7.975	DeoxyPTX 221S	8.07	1531.75	1612
11.21	391017	164	194		8745			DeoxyhPTX 193F
11.59	7878783	150	236		8745	11.01	8.9695	DeoxyPTX 235V	9.03	1613.56	1711
11.82	4563691	152	264		8745		-12.5	5,6,8-I 263A
11.95	403069	152	278		8745			5,6,8-I 277E
12.03	302383	194	238	70, 178	8745			Izidine New237-1
12.41	1205456	150	236		8745			DeoxyPTX 235V-1
12.5	204885	180	222		8745			5,8-I 221U
13.38	471591	70	238		8745			PTX 237A-1
13.56	90492306	138	204		8745	10.67	8.3065	5,8-I 203A	8.22	1558.73	1559
13.91	1079024	70	238		8745			PTX 237A
14.53	39593647	152	232		8745	11.43	9.7885	5,6,8-I 231B	9.68	1684.75	1719
14.82	59263337	152	218		8745	11.37	9.6715	5,8-I 217B	9.52	1674.58	1658
14.84	194977727	70	252		8745	12.03	10.9585	PTX 251D	10.86	1791.07	1862
15.04	33659938	150	238	70, 178	8745	11.63	10.1785	DeoxyPTX New237-1		1719.64
15.27	2979082	152	232		8745	11.7	10.315	5,6,8-I 231B-1	10.24	1732.14
15.75	1647391	138	232		8745	11.9	10.705	5,8-I 231C	10.6	1767.86	1758
16.17	54912952	150	238	70, 178	8745			DeoxyPTX New237-3
16.23	276302219	150	250		8745	12.15	11.1925	DeoxyPTX 249		1812.96	1847
16.5	856399	150	238	70, 178	8745			DeoxyPTX New237-4
16.89	15455953	152	294		8745	12.8	12.46	5,6,8-I 293C-1		1936
17.22	5021581	150	252		8745			DeoxyPTX 251H-1
17.23	9262645	152	280		8745	12.61	12.0895	5,6,8-I 279F-1		1898.15
17.29	1220558	138	238		8745			5,8-I 237D
17.36	4826822	150	252		8745	12.21	11.3095	DeoxyPTX 251H	11.49	1824.07	1874
17.61	5124692	152	280		8745	12.72	12.304	5,6,8-I 279F-2
17.81	1039250	166	292		8745	13.45	13.7275	PTX 291G	13.82	2067.35	2145
18.08	2349612	150	250		8745			DeoxyPTX 249-1
19.12	2969068	152	294		8745		-12.5	5,6,8-I 293C-3
19.61	4485577	70	268		8745	12.99	12.8305	aPTX 267A	12.68	1974	2050
20.14	1077328	166	266		8745			PTX 265G
20.7	1965130	166	268		8745	13.23	13.2985	PTX 267C	13.24	2022.45	2024
21.99	2453292	166	268		8745	13.68	14.176	PTX 267C-1	13.98	2115.22
22.35	16895959	166	308		8745	14.39	15.5605	PTX 307A	15.7	2271.11	2307
24.13	58155990	70	342		8745	14.97	16.6915	aPTX 341A	16.59	2407.32	2547
NA	203077	194	238	138	8745			Izidine New237-2
9.74	1911243	138	210		8748	10.15	7.2925	5,8-I 209B	7.2	1477.27
10.78	32733059	150	222		8748	10.5	7.975	DeoxyPTX 221S	8.07	1531.75	1612
11.17	468008	164	194		8748			DeoxyhPTX 193F
11.58	16791461	150	236		8748	11.01	8.9695	DeoxyPTX 235V	9.03	1613.56	1711
11.8	2619002	152	264		8748		-12.5	5,6,8-I 263A
11.95	510062	152	278		8748			5,6,8-I 277E
12.07	137065	194	238	138	8748			Izidine New237-1
12.41	1706583	150	236		8748			DeoxyPTX 235V-1
12.48	400811	180	222		8748			5,8-I 221U
13.56	46522909	138	204		8748	10.66	8.287	5,8-I 203A		1557.14	1559
13.92	1673528	70	238		8748			PTX 237A
14.53	34655407	152	232		8748	11.43	9.7885	5,6,8-I 231B	9.68	1684.75	1719
14.83	35387309	152	218		8748	11.37	9.6715	5,8-I 217B	9.52	1674.58	1658
14.85	263922641	70	252		8748	12.04	10.978	PTX 251D	10.86	1792.86	1862
15.06	3851334	150	238	70, 178	8748	11.63	10.1785	DeoxyPTX New237-1		1719.64
15.27	4196804	152	232		8748	11.7	10.315	5,6,8-I 231B-1	10.24	1732.14
15.73	429332	138	232		8748			5,8-I 231C	10.6		1758
16.19	21183128	150	238	70, 178	8748			DeoxyPTX New237-3
16.23	136033216	150	250		8748	12.15	11.1925	DeoxyPTX 249		1812.96	1847
16.56	6112627	150	238	70, 178	8748			DeoxyPTX New237-4
16.89	9455493	152	294		8748	12.79	12.4405	5,6,8-I 293C-1
17.18	84132530	150	252		8748	12.15	11.1925	DeoxyPTX 251H-1		1812.96
17.23	6399220	152	280		8748	12.62	12.109	5,6,8-I 279F-1
17.33	126201513	150	252		8748	12.21	11.3095	DeoxyPTX 251H	11.49	1824.07	1874
17.33	5774523	138	238		8748			5,8-I 237D
17.62	3819897	152	280		8748	12.72	12.304	5,6,8-I 279F-2
17.81	5069692	166	292		8748	13.45	13.7275	PTX 291G	13.82	2067.35	2145
18.06	1327887	150	250		8748			DeoxyPTX 249-1
19.12	2185444	152	294		8748		-12.5	5,6,8-I 293C-3
19.6	5651505	70	268		8748	12.98	12.811	aPTX 267A	12.68	1972	2050
20.12	1464432	166	266		8748			PTX 265G
20.71	6620900	166	268		8748	13.23	13.2985	PTX 267C	13.24	2022.45	2024
22	4495435	166	268		8748	13.67	14.1565	PTX 267C-1	13.98	2113.04
22.36	22263073	166	308		8748	14.4	15.58	PTX 307A	15.7	2273.33	2307
24.13	15739849	70	342		8748	14.96	16.672	aPTX 341A	16.59	2404.88	2547
NA	46768	194	238	138	8748			Izidine New237-2
NA	51674	150	250		8748			DeoxyPTX 249-2

### Sheet: S4g_E_anthonyi_ZAP
Retention Time (Thermo TSQ)	Integrated Area	Base Peak (Electron Ionization)	Base Peak (Chemical Ionization)	EI Major Diagnostic Peak(s) (For New Alkaloids)	Sample	Retention Time (Agilent)	Calculated Normalized Retention Time (Agilent)	Candidate Alkaloid/Alkaloid Class	Normalized Retention Time (Literature)	Calculated Kovats Retention Index (Ix = 100n + 100(tx-tn) / (tn+1 − tn))	Kovats Retention Index (NIST)
10.54	186244	166			8716	10.63	8.2285	3,5-I 223AB (5Z, 9Z)	8.28	1552.38	1653
12.55	236827	180			8716			5,8-I 221U	8.52
13.1	8734509	192			8716	10.58	8.131	Tricyclic 193C-1		1544.44
13.44	7647331	192			8716	10.66	8.287	Tricyclic 193C-2		1557.14
14.97	386100	70	252		8716		-12.5	PTX 251D
16.5	257313	150	238	70, 178	8716			DeoxyPTX New237-4
16.5	438476	166	240		8716			3,5-I 239Q
11.09	50817	166			8718	11.09		3,5-I 223AB (5Z, 9Z)	8.28
13.05	17469	192			8718			Tricyclic 193C-1
13.47	17469	192			8718			Tricyclic 193C-2
16.74	25540	166			8718			3,5-I 239Q
16.78	14295	150	238	70, 178	8718			DeoxyPTX New237-4
10.75	1255234	166			8721	10.71	8.3845	3,5-I 223AB (5Z, 9Z)	8.28
12.81	337874	180			8721			5,8-I 221U	8.52
13.06	17756	192			8721			Tricyclic 193C-1
13.45	23603	192			8721		-12.5	Tricyclic 193C-2
16.42	93357	150			8721			DeoxyPTX New237-4
16.45	32484	166			8721			3,5-I 239Q
10.67	25279	166			8722			3,5-I 223AB (5Z, 9Z)	8.28
11.11	4875	164			8722			DeoxyhPTX 193F
12.68	13565	180			8722			5,8-I 221U
16.5	132313	150	238	70, 178	8722			DeoxyPTX New237-4
16.53	24168	166			8722			3,5-I 239Q
10.36	10628270	166	224		8724	10.64	8.248	3,5-I 223AB (5Z, 9Z)	8.28	1553.97	1653
11.02	256069	164	194		8724		-12.5	DeoxyhPTX 193F
12.32	6048711	180			8724	11.03	9.0085	5,8-I 221U	8.52	1616.95	1614
12.76	7395650	192			8724	10.58	8.131	Tricyclic 193C-1		1544.44
13.03	5858195	192			8724	10.66	8.287	Tricyclic 193C-2		1557.14
14.84	911446	70	252		8724		-12.5	PTX 251D			1862
16.33	2039831	150	238	70, 178	8724		-12.5	DeoxyPTX New237-4
16.33	509863	166	240		8724			3,5-I 239Q
