## Supplemental Table 7 for "From diet to defense: serpin duplication and gene-expression evolution as putative contributors to poison-frog alkaloid sequestration"

### Sheet: Caption_TableS7
Supplementary Table S7. Differentially expressed genes between sequestering Epipedobates and trace-accumulating species. Differential expression was tested using limma for the contrast between sequestering Epipedobates and the combined trace-accumulating category composed of S. flotator and H. awa. Positive logFC values indicate higher expression in sequestering Epipedobates. The table reports th…

### Sheet: TableS7
TableS7
	logFC	AveExpr	t	P.Value	adj.P.Val	B
ARHGEF9	5.66725	8.74002	18.9265	1.33e-20	1.25e-17	37.6939
CYB5R3	3.55524	6.99116	15.3467	1.31e-17	6.14e-15	31.3398
MORN5	3.19795	6.68911	14.9116	3.28e-17	1.03e-14	30.4768
MRPS21	2.62982	8.00196	13.6075	5.79e-16	1.36e-13	27.7577
CBS	-2.33094	5.54932	-12.3041	1.24e-14	2.33e-12	24.8287
GSTZ1	2.50638	8.53252	11.9845	2.71e-14	4.25e-12	24.0765
GNMT	2.93971	6.94383	11.1941	1.98e-13	2.66e-11	22.1566
NDUFB8	-3.85184	6.02877	-10.9409	3.82e-13	4.39e-11	21.5234
CTSL	2.78692	7.44709	10.8673	4.62e-13	4.39e-11	21.3377
TMEM120A	4.58268	9.03492	10.8634	4.67e-13	4.39e-11	21.3277
NDUFC2	-2.04737	7.19096	-10.7129	6.93e-13	5.92e-11	20.9455
BCL7B	3.25866	7.85658	10.4296	1.47e-12	1.15e-10	20.2173
ETFB	2.16281	5.59164	10.0441	4.14e-12	2.99e-10	19.2087
NONO	2.53966	5.51493	9.43003	2.25e-11	1.51e-09	17.5594
ISCA2	1.80502	7.2721	9.10885	5.56e-11	3.49e-09	16.6763
B3GALT9	3.52227	9.55706	8.95086	8.72e-11	5.02e-09	16.2368
BUD31	-1.73617	5.8724	-8.93693	9.08e-11	5.02e-09	16.1979
HSPA8	-1.88583	7.15221	-8.73865	1.6e-10	8.38e-09	15.6413
C7	-2.05497	6.42667	-8.69847	1.8e-10	8.91e-09	15.528
C1H22orf39	2.5046	7.24255	8.64978	2.07e-10	9.75e-09	15.3903
RPL27A	1.89321	9.19077	8.6262	2.22e-10	9.94e-09	15.3235
MPC2	2.48954	7.6781	8.55612	2.72e-10	1.16e-08	15.1246
MRPL41	2.3787	6.43124	8.51863	3.03e-10	1.24e-08	15.0179
RPS19	1.1318	10.9765	8.49892	3.21e-10	1.26e-08	14.9618
SNAPIN	4.31125	13.1047	8.40853	4.18e-10	1.57e-08	14.7036
ARHGDIA	-1.58358	5.97872	-8.32928	5.28e-10	1.91e-08	14.4765
ELAVL1	1.96945	6.70584	8.10279	1.03e-09	3.58e-08	13.8233
GAS7	3.93198	10.8503	8.02107	1.31e-09	4.4e-08	13.5862
F12	-2.42102	6.45406	-8.00876	1.36e-09	4.4e-08	13.5504
KDELR1	1.47222	5.43201	7.9901	1.44e-09	4.5e-08	13.4961
UQCRH	2.15883	11.1183	7.87718	2.01e-09	6.1e-08	13.1668
NADK2	2.34234	5.98439	7.76909	2.78e-09	8.16e-08	12.8502
CPB2	-1.4453	5.94303	-7.61352	4.43e-09	1.26e-07	12.3925
OAZ1	1.40465	8.2361	7.59702	4.66e-09	1.29e-07	12.3438
RPS20	-0.934826	11.3047	-7.50705	6.11e-09	1.61e-07	12.0778
SERPINF2	-1.44594	5.59063	-7.50197	6.2e-09	1.61e-07	12.0628
HSPA2	-1.51728	5.94063	-7.49454	6.34e-09	1.61e-07	12.0408
RPL13	-1.04971	11.2939	-7.46301	6.98e-09	1.73e-07	11.9473
TMED10	-1.54306	7.07399	-7.43313	7.64e-09	1.84e-07	11.8587
UQCRQ	0.992509	10.0031	7.15742	1.77e-08	4.06e-07	11.037
ADAM9	1.59213	5.65759	7.15655	1.77e-08	4.06e-07	11.0344
RAB10	1.38739	6.69977	7.04911	2.46e-08	5.5e-07	10.7125
RPL18A	-1.26748	9.52532	-6.96828	3.15e-08	6.89e-07	10.4697
C5	-1.44986	6.50759	-6.93984	3.44e-08	7.35e-07	10.3842
POLR3GL	1.45197	5.48738	6.88534	4.06e-08	8.49e-07	10.2201
NDUFA8	-1.38784	6.11335	-6.83056	4.81e-08	9.83e-07	10.055
ANXA7	2.1179	8.12272	6.79338	5.39e-08	1.08e-06	9.94283
LLPH	1.78326	6.69733	6.73616	6.43e-08	1.26e-06	9.77001
SAR1A	0.986723	7.50664	6.54281	1.17e-07	2.21e-06	9.18472
CCDC198	1.7626	6.68142	6.54124	1.18e-07	2.21e-06	9.17995
RPL14	-0.969382	10.9219	-6.52027	1.25e-07	2.26e-06	9.11635
CEP131	2.24808	5.23941	6.51737	1.27e-07	2.26e-06	9.10755
NIPSNAP3A	1.3642	5.62499	6.51221	1.29e-07	2.26e-06	9.09191
SMIM20	-1.93808	6.97446	-6.50407	1.32e-07	2.26e-06	9.06722
PSAP	1.58785	6.77904	6.5026	1.32e-07	2.26e-06	9.06275
PA2G4	1.46969	6.39462	6.3719	1.99e-07	3.33e-06	8.66588
HNRNPDL	1.58274	6.76117	6.35612	2.09e-07	3.39e-06	8.6179
TMEM256	1.63963	6.86642	6.35532	2.09e-07	3.39e-06	8.61546
TPI1	-1.4381	5.93523	-6.3483	2.14e-07	3.41e-06	8.59415
DNAJC19	1.17812	8.16199	6.23342	3.05e-07	4.78e-06	8.2447
NAP1L1	1.07726	6.48249	6.04383	5.51e-07	8.49e-06	7.66739
CD63	-1.45034	8.27813	-5.99963	6.32e-07	9.59e-06	7.53273
NSD2	-1.33124	5.63703	-5.94327	7.54e-07	1.12e-05	7.361
RPS26	1.73772	12.1234	5.92828	7.9e-07	1.16e-05	7.31531
ACAT2	1.91726	5.62576	5.91598	8.21e-07	1.19e-05	7.27782
PAOX	2.63778	6.61636	5.89263	8.82e-07	1.26e-05	7.20668
EIF3M	-0.905228	6.65706	-5.88645	9e-07	1.26e-05	7.18786
H3-3A	1.38622	6.48641	5.88337	9.08e-07	1.26e-05	7.17847
RPL8	-0.866772	8.447	-5.87401	9.35e-07	1.27e-05	7.14995
RPL21	-0.748392	9.1453	-5.86173	9.72e-07	1.3e-05	7.11254
DCAF4	1.60314	6.21514	5.77946	1.26e-06	1.66e-05	6.86194
SLC16A10	1.93144	5.22035	5.76192	1.33e-06	1.73e-05	6.8085
STT3A	-1.14528	7.69981	-5.71562	1.53e-06	1.97e-05	6.66751
SERPINA1LIKE	1.43035	12.8148	5.61881	2.07e-06	2.63e-05	6.37289
NDUFV1	0.95712	6.88172	5.56539	2.45e-06	3.07e-05	6.21041
HIGD2A	1.10967	6.70483	5.53961	2.65e-06	3.28e-05	6.13206
TESC	2.03536	5.82239	5.52883	2.74e-06	3.35e-05	6.0993
RPS13	-0.906697	10.3801	-5.51409	2.87e-06	3.45e-05	6.05449
RPS4X	0.747111	10.0104	5.5108	2.9e-06	3.45e-05	6.04452
PROZ	1.58209	6.40174	5.50063	2.99e-06	3.52e-05	6.0136
MRPL48	1.07961	6.82805	5.46328	3.36e-06	3.9e-05	5.9002
SCP2	1.19584	6.27796	5.45426	3.46e-06	3.97e-05	5.87279
LCOR	-1.83547	7.89891	-5.44877	3.52e-06	3.98e-05	5.85613
SORD	1.23452	7.82586	5.31694	5.3e-06	5.93e-05	5.45649
VMA21	1.60151	5.76821	5.24278	6.68e-06	7.38e-05	5.23213
HEXB	1.57879	6.22117	5.18976	7.87e-06	8.6e-05	5.07201
RRAS2	0.972229	6.13242	5.1569	8.71e-06	9.41e-05	4.97284
GATD3	-1.76482	7.92619	-5.14779	8.96e-06	9.57e-05	4.94539
LAPTM4A	0.8929	7.45969	5.14036	9.17e-06	9.69e-05	4.923
ACOT13	-1.54652	5.68661	-5.13529	9.32e-06	9.73e-05	4.90772
RPS11	-0.675498	10.7754	-5.0914	1.07e-05	0.00011024	4.77552
ARPC2	1.42922	7.13096	5.08437	1.09e-05	0.000111441	4.75436
MCRIP2	1.62333	7.13454	5.04768	1.22e-05	0.000123491	4.64403
ENO1	-0.83627	8.31264	-5.04199	1.24e-05	0.000124345	4.62693
SLC16A6	-1.47162	5.95073	-5.00983	1.37e-05	0.000135894	4.53032
C3	-1.15823	8.66059	-4.98322	1.49e-05	0.000145992	4.45051
APOH	-1.84024	6.99338	-4.97415	1.53e-05	0.000148593	4.42329
PGM1	-0.899135	6.27143	-4.91435	1.84e-05	0.000176267	4.24424
HSBP1	0.695584	6.45257	4.91214	1.86e-05	0.000176267	4.23762
SLC4A7	1.32198	5.99089	4.89618	1.95e-05	0.000183298	4.18989
ZNF330	-2.3591	6.51988	-4.84685	2.27e-05	0.000211228	4.04262
NANS	-1.38993	5.57721	-4.82015	2.46e-05	0.000227045	3.96302
F2	-1.00865	8.3142	-4.80499	2.58e-05	0.000235562	3.91785
NDFIP1	1.48852	6.13573	4.75036	3.05e-05	0.000275855	3.75542
TADA2A	-1.12065	5.53951	-4.73267	3.22e-05	0.000288446	3.7029
FN1	-2.29714	6.2741	-4.72476	3.3e-05	0.000290582	3.67942
CLIC1	1.77092	7.02295	4.72133	3.34e-05	0.000290582	3.66925
RPL36A	-0.728171	10.6478	-4.72106	3.34e-05	0.000290582	3.66847
ATP5ME	1.36584	10.904	4.71175	3.44e-05	0.000296239	3.64086
PPA2	1.50747	5.96043	4.69209	3.65e-05	0.000311745	3.58261
CDO1	1.67381	6.84125	4.66313	3.99e-05	0.000337524	3.49692
IDO2	-1.99451	8.75738	-4.6549	4.09e-05	0.000343032	3.47257
ARCN1	-1.27849	6.03126	-4.64343	4.23e-05	0.000352106	3.4387
RPS24	-0.878465	8.27775	-4.6405	4.27e-05	0.000352162	3.43002
BRI3	-0.911116	7.11052	-4.63256	4.38e-05	0.000357653	3.4066
VAPA	1.26035	6.16118	4.62718	4.45e-05	0.00036044	3.39071
MTLN	1.5913	7.90088	4.60656	4.74e-05	0.000380542	3.3299
PSMD7	1.12171	6.06774	4.5988	4.85e-05	0.000386352	3.30701
FGG	1.03192	10.7526	4.59138	4.96e-05	0.000391864	3.28515
RPL19	-0.619155	11.5468	-4.57794	5.17e-05	0.000404829	3.24558
TMBIM4	-1.34209	5.76378	-4.56062	5.45e-05	0.000423201	3.19465
GNL2	1.16061	8.01881	4.55646	5.52e-05	0.000425083	3.1824
MTCH2	-0.768003	6.08574	-4.51019	6.35e-05	0.000485253	3.04658
FTH1	-1.20302	8.843	-4.47881	6.98e-05	0.000526708	2.9547
ALDH8A1	1.72015	5.8922	4.47783	7e-05	0.000526708	2.95184
MRPL42	-1.40888	5.66161	-4.44793	7.67e-05	0.000572035	2.86445
COX6C	-0.587714	10.1515	-4.44182	7.81e-05	0.000578113	2.84662
RPSA	-0.970131	9.9796	-4.43204	8.05e-05	0.000590821	2.81807
RPS16	-0.720924	11.3313	-4.40219	8.8e-05	0.000641557	2.73108
CCDC124	1.24085	6.12859	4.39852	8.9e-05	0.00064371	2.7204
ARPC4	1.52347	7.11022	4.39516	8.99e-05	0.000645308	2.71062
TPT1	-0.695659	12.4364	-4.38451	9.29e-05	0.000658196	2.67965
TXN2	1.02694	5.61925	4.38358	9.31e-05	0.000658196	2.67694
NFS1	-0.831515	9.07242	-4.36411	9.88e-05	0.000692758	2.62038
NDRG2	-1.35586	7.6428	-4.35005	0.000103024	0.000717351	2.5796
CFH	-1.77789	8.39956	-4.34107	0.000105846	0.00073158	2.55356
LACTB2	1.3447	6.77458	4.33374	0.000108205	0.000742429	2.53232
SNRPD1	-1.32393	6.19868	-4.29806	0.000120449	0.00082045	2.42907
ATP5F1C	-1.31515	8.84242	-4.28172	0.000126498	0.000855456	2.38189
NEO1	-0.739074	6.46613	-4.2541	0.00013741	0.00092261	2.30227
TMEM167A	0.866384	8.2378	4.24491	0.000141237	0.000937258	2.27584
PIN4	0.713244	6.73481	4.24409	0.000141586	0.000937258	2.27347
RIDA	-0.856885	10.6435	-4.22836	0.000148403	0.000975518	2.22823
DNAJC4	1.26179	7.74771	4.22059	0.000151891	0.000991511	2.20589
PET100	1.53522	9.14431	4.20782	0.00015779	0.00102025	2.16926
DDIT4	1.75337	5.23598	4.20639	0.000158465	0.00102025	2.16516
ERGIC2	0.646653	6.95134	4.19417	0.000164349	0.00105094	2.13011
RPL12	-0.829057	9.84831	-4.17918	0.000171858	0.00108708	2.08718
ISCU	1.18798	5.99012	4.17829	0.000172313	0.00108708	2.08464
SYCE3	-1.20488	7.29478	-4.16923	0.000177025	0.00110936	2.05871
AQP9	1.15983	5.95343	4.13203	0.000197734	0.00123093	1.95247
POLR1E	-0.843003	7.9109	-4.12576	0.000201451	0.00124581	1.93459
PSMA5	-0.86604	6.34882	-4.11758	0.000206398	0.00126807	1.91131
RPS18	-0.559737	10.4162	-4.10432	0.000214677	0.00131036	1.87357
ADI1	-1.28183	7.09462	-4.07415	0.00023474	0.00142224	1.78786
CD74	1.43309	6.46261	4.07229	0.000236031	0.00142224	1.78261
MRPL34	0.994106	6.54092	4.06592	0.000240518	0.00143575	1.76455
NUDT7	-1.75158	7.94613	-4.06479	0.000241328	0.00143575	1.76132
NELL1	-0.8212	9.19737	-4.05746	0.000246607	0.00145793	1.74058
KGD4	1.50237	7.48298	4.05267	0.000250128	0.0014695	1.72699
CD81	-0.787581	6.14159	-4.04926	0.000252655	0.00147513	1.71735
CHCHD7	1.43641	5.44406	4.03278	0.000265244	0.00153907	1.67076
SERPINC1	-0.859374	9.21338	-4.02453	0.000271775	0.00156729	1.64745
RHOB	1.70369	6.38512	3.99097	0.000299999	0.0017112	1.55283
CLDN15	-0.873257	9.18551	-3.99055	0.00030037	0.0017112	1.55165
DDX39A	1.23238	6.22295	3.98331	0.000306823	0.00173634	1.5313
GSTO1	1.52152	6.7427	3.98148	0.000308477	0.00173634	1.52616
MGAT5	2.49055	5.91932	3.96724	0.000321654	0.00179973	1.48613
ELOVL2	-1.65106	6.41428	-3.95512	0.000333297	0.00185384	1.45211
EWSR1	-0.77189	7.34179	-3.95151	0.000336837	0.00186251	1.442
ATM	2.14363	6.71388	3.94653	0.000341787	0.00187883	1.42805
MGARP	-1.11977	8.39268	-3.90715	0.000383517	0.00209597	1.31792
BGN	-0.687126	5.9116	-3.88054	0.000414478	0.00225208	1.24376
HMGB2	1.2492	6.88324	3.87622	0.000419738	0.00226755	1.23172
ZDHHC2	1.64102	6.12146	3.8669	0.000431288	0.00230942	1.2058
TOMM6	-1.14504	5.74702	-3.86492	0.000433778	0.00230942	1.2003
TMEM35B	1.95656	7.73164	3.86406	0.000434859	0.00230942	1.19793
VTN	-1.13477	8.71363	-3.84761	0.000456167	0.00239852	1.15227
PPP1R14B	-1.06819	6.42176	-3.84718	0.000456739	0.00239852	1.15107
TCF7	-1.04464	8.94395	-3.84268	0.000462749	0.00241658	1.1386
RPL7A	-0.582844	11.4817	-3.83064	0.00047922	0.00247606	1.10523
GLRX5	-1.02884	6.85491	-3.8305	0.000479408	0.00247606	1.10486
DAD1	-0.661841	9.19394	-3.82409	0.00048841	0.00250877	1.08712
EEF1G	-0.612327	10.4214	-3.8127	0.000504807	0.00257891	1.05563
MDH2	-0.692511	6.64417	-3.80833	0.000511237	0.00259678	1.04356
ATP1A3	0.935491	6.47989	3.80658	0.000513831	0.00259678	1.03874
LOXL4	0.706373	11.6045	3.79883	0.000525502	0.00264156	1.01733
TRMT112	1.05342	6.87312	3.79363	0.000533466	0.00266547	1.00299
NDUFS4	0.601728	6.74238	3.79203	0.00053593	0.00266547	0.998599
MRPL24	0.867137	6.56516	3.78871	0.000541103	0.00267703	0.989446
MRPS18C	-0.599354	6.02861	-3.75506	0.000596304	0.00292036	0.896918
NDUFB11	0.721625	7.92269	3.75495	0.000596499	0.00292036	0.896607
TP53	1.05086	6.53886	3.74709	0.000610168	0.0029718	0.875038
MGST1	1.45376	8.36428	3.72452	0.000651106	0.00315484	0.813241
MAN1A1	1.5696	12.7931	3.70634	0.000685999	0.00328707	0.763589
DCTN6	-0.882084	5.3559	-3.70522	0.000688225	0.00328707	0.760508
ILF2	1.01415	6.06258	3.70488	0.000688886	0.00328707	0.759595
LEAP2	-1.39789	9.50685	-3.6897	0.000719539	0.00341599	0.718208
ANP32B	-0.948777	7.05901	-3.6666	0.0007687	0.00362147	0.65541
PPP1R3G	1.20908	5.50751	3.66577	0.000770526	0.00362147	0.653157
BTG1	0.527236	8.16184	3.65815	0.000787498	0.00366364	0.632464
DCUN1D4	1.05581	5.68157	3.65735	0.000789297	0.00366364	0.630297
ATP1B1	1.13027	7.92138	3.65651	0.00079119	0.00366364	0.628022
CDC42BPB	2.7023	6.31944	3.65054	0.000804785	0.00370832	0.611845
CRIP1	1.29289	9.36819	3.64329	0.000821622	0.00376744	0.592188
NDUFA5	-0.725233	7.23853	-3.63972	0.000830024	0.00378749	0.58253
ANXA13	-1.01054	9.08679	-3.63224	0.000847903	0.00384125	0.562303
ELP5	1.55493	5.60628	3.63138	0.000849979	0.00384125	0.559983
USP37	-1.59216	6.0482	-3.60561	0.000914639	0.00411369	0.490432
MKNK2	1.09269	5.76091	3.59378	0.000945881	0.00423395	0.458587
FAM32A	-1.20184	6.36114	-3.57921	0.000985776	0.00439161	0.419433
IQCG	-0.773981	9.70627	-3.56221	0.0010344	0.00458649	0.373823
MESD	-1.22365	6.53766	-3.54643	0.00108156	0.00477309	0.331606
ATG101	1.04275	6.44863	3.54411	0.00108867	0.004782	0.325407
TMC5	1.46429	6.77355	3.54246	0.00109376	0.00478203	0.320988
RPS27A	-0.636748	11.4913	-3.53265	0.00112447	0.00489351	0.294787
BORCS6	-0.711589	9.48001	-3.52881	0.00113668	0.00492385	0.284569
UQCR10	0.769063	10.3334	3.51806	0.00117164	0.00503131	0.255911
RPL9	-0.611963	10.4361	-3.51789	0.00117219	0.00503131	0.255467
COX7B	-1.29745	7.53222	-3.51437	0.00118388	0.00505838	0.246083
TIMM8B	0.950057	5.86605	3.50362	0.0012202	0.00518999	0.217508
RCBTB2	0.908096	5.96031	3.50098	0.0012293	0.00520516	0.210481
KRTCAP2	1.84477	9.06793	3.49227	0.00125973	0.00529557	0.187373
BRK1	0.833748	7.36158	3.49165	0.00126192	0.00529557	0.185728
SMYD5	0.946168	6.19662	3.48127	0.00129923	0.00542789	0.158197
EIF3K	0.456153	9.85688	3.47781	0.0013119	0.00545658	0.149029
NKAP	0.825079	7.61011	3.47245	0.00133173	0.00551464	0.134862
SSR4	-0.716066	9.41029	-3.44131	0.00145289	0.00598999	0.0526564
RPL38	-0.461952	11.0286	-3.42918	0.00150289	0.0061442	0.0207362
RPS6	-0.505776	10.3308	-3.42882	0.00150439	0.0061442	0.0197958
SQSTM1	1.33836	5.70308	3.42751	0.00150991	0.0061442	0.0163468
RPS21	-0.605999	12.5017	-3.41273	0.00157331	0.00637461	-0.0224368
COX7A2L	-0.963695	8.78799	-3.40236	0.00161934	0.00653296	-0.0496176
RAB1A	0.864127	8.11293	3.40008	0.00162963	0.00654637	-0.0555854
RCAN3	-1.85508	5.76857	-3.38086	0.0017189	0.00687559	-0.10582
MOB3A	0.818931	6.08451	3.36425	0.00179978	0.0071686	-0.149104
COA8	0.675266	5.87366	3.36102	0.00181593	0.00720243	-0.157513
EIF3D	-0.594013	8.3598	-3.35703	0.00183608	0.00722202	-0.167897
PFDN2	2.19986	7.03046	3.357	0.00183624	0.00722202	-0.167976
CEBPD	1.5705	9.47044	3.35113	0.00186626	0.00730953	-0.183235
CERS3	-0.968982	7.64774	-3.34811	0.00188189	0.00734016	-0.191079
COX6B1	-0.729278	8.7005	-3.34245	0.00191151	0.00742486	-0.205764
UBE2B	0.975761	7.31476	3.32608	0.00199971	0.00773552	-0.248175
APOB	-0.753381	7.17089	-3.32447	0.0020086	0.00773804	-0.252341
BCL2L10	1.33458	6.35604	3.32122	0.00202666	0.00777574	-0.260751
OTC	1.2561	7.2275	3.31322	0.00207175	0.00791646	-0.281429
COMMD1	0.987173	6.93629	3.30583	0.00211421	0.00804597	-0.300482
PTPN6	0.816197	6.3111	3.29953	0.00215112	0.00815345	-0.316737
HMGN2	1.242	6.74301	3.28505	0.00223819	0.00844784	-0.353984
RPL6	-0.516636	11.1959	-3.28279	0.00225208	0.00844784	-0.359787
FADS1	-1.6888	6.14765	-3.2822	0.00225575	0.00844784	-0.361317
HERC4	2.60204	5.70801	3.27873	0.00227729	0.00849465	-0.370232
SIAH2	-1.21077	6.09066	-3.27235	0.00231733	0.00860986	-0.386586
UBE3B	1.38509	7.27514	3.26662	0.00235396	0.00871151	-0.401294
AHCY	-1.28712	7.20875	-3.26406	0.00237045	0.00873813	-0.40784
RPL35A	-0.384089	10.6325	-3.23975	0.00253292	0.00930056	-0.469974
RPL11	-0.489689	12.3727	-3.23575	0.00256066	0.00934973	-0.480177
PPM1L	0.842604	5.69045	3.23496	0.0025662	0.00934973	-0.482203
LTA4H	0.885238	5.85329	3.21941	0.00267701	0.00971578	-0.521786
GRHL1	-0.524371	5.97165	-3.21624	0.00270013	0.00976201	-0.529837
AP5Z1	1.18139	6.02769	3.21351	0.00272018	0.00979682	-0.536762
PCNP	0.533028	6.44755	3.19277	0.00287745	0.0103237	-0.589342
ALDH6A1	0.613435	6.88485	3.17791	0.00299541	0.010706	-0.626901
COPS4	-1.08761	6.5956	-3.16068	0.00313782	0.0111634	-0.670294
RSL24D1	0.511184	9.03114	3.15958	0.00314713	0.0111634	-0.673062
SDC2	1.99906	7.05768	3.14708	0.00325484	0.011502	-0.704478
TMEM205	-0.839898	7.30961	-3.14389	0.00328285	0.0115576	-0.712478
FKBP11	-1.23162	9.01605	-3.14237	0.00329628	0.0115616	-0.716288
NDUFB2	-0.569043	7.82006	-3.13421	0.00336931	0.0117738	-0.736735
ATP5PF	-0.496376	11.2009	-3.1298	0.00340945	0.0118699	-0.747781
U2AF2	0.914969	7.58065	3.12504	0.00345322	0.011978	-0.759678
FKBP2	-0.586187	9.58158	-3.12234	0.00347834	0.0120207	-0.766435
RPS5	-0.379102	11.445	-3.10765	0.00361778	0.0124568	-0.803074
UGP2	0.952529	7.65448	3.09751	0.0037172	0.0127525	-0.828331
FKBP3	0.568	5.6065	3.09423	0.00374983	0.0128176	-0.83647
ATP6V1G1	0.802873	6.80039	3.09035	0.00378885	0.0128755	-0.846109
C1H18orf32	0.710071	6.41577	3.08983	0.00379416	0.0128755	-0.847413
PHF5A	0.913948	6.27675	3.08056	0.00388903	0.01315	-0.870406
HNRNPL	0.656852	5.81928	3.0733	0.00396496	0.0133569	-0.888399
SND1	-0.610974	6.09781	-3.072	0.00397867	0.0133569	-0.89161
ILK	-1.05448	6.42985	-3.05991	0.00410856	0.0137439	-0.921493
CALD1	-0.604524	6.22859	-3.05655	0.00414537	0.0138179	-0.929785
SSR1	0.701647	6.02099	3.0516	0.0042002	0.0139512	-0.942
NDUFA11	-0.505086	6.53788	-3.03976	0.00433406	0.0143451	-0.971155
SEC61A1	0.965428	6.95442	3.03096	0.00443616	0.0146316	-0.992784
CENATAC	0.878325	5.4828	3.02729	0.00447935	0.0147223	-1.00178
PPP1R1B	1.02254	7.54041	3.02006	0.00456576	0.014954	-1.01952
DAPL1	0.706227	8.94595	3.01788	0.00459199	0.0149877	-1.02484
NDUFB4	-0.38201	9.98342	-3.0163	0.00461121	0.0149984	-1.02871
NUDT21	0.739804	6.04925	3.01379	0.00464184	0.015046	-1.03486
JARID2	2.11213	4.48888	2.98827	0.00496432	0.016036	-1.09715
NDUFS6	-0.735658	7.12093	-2.97856	0.00509247	0.0163936	-1.12076
KCMF1	0.728716	6.31323	2.97613	0.00512501	0.016442	-1.12666
EIF2S3	1.3658	8.50661	2.97248	0.00517422	0.0165434	-1.13551
SHFL	1.0292	6.08536	2.96925	0.00521823	0.0166276	-1.14336
MSMO1	-1.82152	5.46625	-2.9612	0.00532935	0.0169093	-1.16286
VDAC2	0.763179	9.96214	2.96025	0.00534262	0.0169093	-1.16517
RACK1	0.474438	10.3466	2.95737	0.00538294	0.0169797	-1.17212
ATF4	-0.70491	8.35121	-2.95528	0.00541248	0.0170158	-1.17719
MAEA	0.768454	5.95749	2.94194	0.00560425	0.0175045	-1.2094
PPDPF	1.1969	9.47865	2.94188	0.00560515	0.0175045	-1.20955
OBSCN	1.04196	9.2994	2.9287	0.00580092	0.0180558	-1.24128
CRCP	-0.854406	5.479	-2.92628	0.00583757	0.01811	-1.2471
PAIP2B	0.81545	6.84247	2.92404	0.00587171	0.0181198	-1.25249
RPL28	-0.548338	9.93867	-2.92255	0.00589449	0.0181198	-1.25607
RAP1B	1.11505	6.75783	2.92228	0.00589859	0.0181198	-1.25671
SELENOP	0.544977	8.65074	2.92053	0.00592549	0.0181432	-1.26091
NPM1	-1.15919	6.20136	-2.88726	0.00645911	0.0197129	-1.3405
SMU1	-1.23279	6.22921	-2.88092	0.00656572	0.0199734	-1.3556
COX4I1	-0.651335	8.63678	-2.87724	0.00662833	0.0200988	-1.36435
RNASEK	-0.872087	6.10817	-2.86649	0.00681452	0.0205969	-1.38987
GPAT2	-0.64311	5.78805	-2.85892	0.00694876	0.0209354	-1.40784
RNF41	-1.10137	5.12208	-2.85152	0.00708216	0.0212691	-1.42535
ADSS1	0.767697	7.38229	2.84585	0.00718601	0.0215122	-1.43874
COX6A1	0.402006	11.0439	2.84105	0.00727497	0.0217094	-1.45006
HSPE1	0.756697	9.07374	2.83578	0.00737398	0.0219353	-1.4625
MRPS35	-1.11127	5.44046	-2.82696	0.00754251	0.0223426	-1.48327
LAMTOR4	0.851206	8.55255	2.82613	0.00755844	0.0223426	-1.48521
PDIA6	-1.16564	6.95721	-2.82426	0.0075947	0.0223794	-1.48961
EIF3H	-0.396558	8.26984	-2.82119	0.00765463	0.0224825	-1.49684
USH2A	1.79619	8.64271	2.82002	0.00767754	0.0224825	-1.49958
PFDN6	0.908522	5.44102	2.8145	0.00778653	0.0227309	-1.51253
C5H1orf115	0.857017	7.7527	2.81056	0.00786517	0.0228815	-1.52176
DOCK2	-0.71466	6.10191	-2.80734	0.00793001	0.0228815	-1.5293
NCLN	0.665989	5.6598	2.80732	0.00793046	0.0228815	-1.52935
RPS3A	-0.349573	9.42688	-2.80707	0.0079355	0.0228815	-1.52994
NCK2	1.37419	5.89334	2.79413	0.00820136	0.0235758	-1.56019
AP2M1	-0.574149	5.9513	-2.78487	0.00839661	0.0239501	-1.58177
SIDT2	-1.25138	7.35063	-2.78484	0.00839723	0.0239501	-1.58184
TMEM14C	0.596331	7.36741	2.78434	0.008408	0.0239501	-1.58301
ARG1	0.820783	6.94572	2.78282	0.00844056	0.0239702	-1.58656
PSME2	0.813806	6.16725	2.77522	0.00860491	0.0243633	-1.60424
PSMA2	0.596067	6.67928	2.76743	0.00877631	0.024774	-1.62231
RBKS	0.860755	5.56928	2.76534	0.0088229	0.0248309	-1.62716
NDUFB9	-0.648887	8.11781	-2.75874	0.00897151	0.0251189	-1.64246
VDAC1	-0.540065	6.28044	-2.75842	0.00897868	0.0251189	-1.64319
RPL30	-0.360591	12.2505	-2.75066	0.00915645	0.0255403	-1.66114
ATP5PO	-0.370921	8.60007	-2.74762	0.00922709	0.0255975	-1.66817
ISLR2	0.926363	5.33981	2.74743	0.00923145	0.0255975	-1.66861
CAPZA2	-0.691524	6.45493	-2.73942	0.00941975	0.0260428	-1.68708
RPS8	-0.348758	12.0357	-2.73577	0.00950681	0.0262065	-1.69549
HSPA5	-1.43555	7.61425	-2.73069	0.00962915	0.0264661	-1.70718
TMEM14A	0.801486	6.00404	2.72059	0.00987646	0.0270667	-1.73036
EIF3L	-0.641918	7.00632	-2.71539	0.0100063	0.0273427	-1.74229
PHTF1	1.11752	6.67456	2.70863	0.0101773	0.0277295	-1.75777
MRPL19	-0.662524	7.8179	-2.70261	0.0103319	0.0280693	-1.77153
NDUFA12	-0.53532	6.96482	-2.69163	0.0106193	0.0287671	-1.79656
UBA5	1.21932	6.73532	2.68415	0.0108195	0.0292251	-1.81359
RPL15	-0.376807	12.0753	-2.67571	0.0110493	0.0297603	-1.83274
ARGLU1	0.694416	6.95627	2.67144	0.0111674	0.0299924	-1.84243
DAP	1.23405	8.80395	2.66946	0.0112227	0.030055	-1.84693
PCBP2	-0.401466	6.49406	-2.65624	0.0115972	0.030907	-1.87681
CTSZ	-0.669973	6.36494	-2.65592	0.0116066	0.030907	-1.87755
UGDH	-0.55105	8.49199	-2.64147	0.0120293	0.0319423	-1.91009
EXOC7	0.574459	5.80258	2.63922	0.0120967	0.0320307	-1.91517
PRDX3	0.628804	9.0534	2.62573	0.0125062	0.0330221	-1.94542
HDLBP	-0.543336	7.47388	-2.62168	0.0126317	0.0332599	-1.95448
EIF3F	-0.676124	8.55629	-2.61367	0.0128835	0.0338281	-1.9724
NUPR2	-1.04763	7.04135	-2.60839	0.0130519	0.034175	-1.98418
SIGMAR1	-0.564258	8.17923	-2.606	0.0131286	0.0341906	-1.9895
SPCS1	0.779086	8.29654	2.60594	0.0131306	0.0341906	-1.98964
EIF3E	-0.500631	5.74372	-2.60203	0.0132575	0.0343796	-1.99836
TDO2	0.648064	7.10283	2.6006	0.013304	0.0343796	-2.00153
ARPC3	-0.485134	5.76501	-2.60033	0.0133129	0.0343796	-2.00214
MRPL49	0.890169	7.49593	2.58229	0.0139142	0.0358338	-2.04217
DDX21	-0.39964	8.76489	-2.58056	0.0139732	0.0358875	-2.046
SELENOF	-0.884923	7.48135	-2.56798	0.0144092	0.0369063	-2.07381
PHYHIPL	-0.839346	5.97085	-2.56563	0.0144919	0.0370173	-2.07898
CHCHD2	0.505761	7.7983	2.55698	0.0148003	0.0376279	-2.09803
KDELR2	-1.02186	7.02265	-2.55669	0.014811	0.0376279	-2.09868
FH	0.871666	7.00353	2.54589	0.0152046	0.0385238	-2.12238
CDK2AP2	-0.820485	6.73484	-2.54414	0.0152693	0.0385836	-2.12621
RASAL1	0.827302	7.08204	2.54115	0.0153805	0.0387605	-2.13277
COX5B	-0.567376	8.88299	-2.53115	0.0157578	0.0396051	-2.15464
COX7C	-0.522998	10.5344	-2.52773	0.0158888	0.0398279	-2.16211
ITIH2	-0.66293	6.7032	-2.52601	0.0159548	0.0398658	-2.16585
UQCRB	-0.451488	10.3867	-2.52513	0.0159887	0.0398658	-2.16777
BET1	0.648436	6.95871	2.51687	0.016311	0.0405617	-2.18576
TMX3	-0.660988	5.86547	-2.51291	0.0164675	0.0408428	-2.19437
CDC42EP5	0.907245	5.60558	2.49312	0.0172708	0.0426314	-2.23726
SNRPG	0.616716	6.90616	2.49289	0.0172803	0.0426314	-2.23775
EIF1B	-0.679914	7.64014	-2.49182	0.0173247	0.0426314	-2.24006
OAT	-1.21416	5.7792	-2.48598	0.0175693	0.0431204	-2.25267
PFDN1	0.663849	7.90538	2.47352	0.0181012	0.0443103	-2.27949
NDUFS7	-0.524031	7.53465	-2.46975	0.0182653	0.0445958	-2.28759
HINT1	0.491833	8.29625	2.46771	0.0183544	0.0446972	-2.29196
NOP10	0.700803	11.2815	2.46162	0.0186231	0.0452345	-2.30501
GNG5	-0.416451	8.82041	-2.45798	0.0187853	0.0455108	-2.31279
SERP1	-1.03895	7.89109	-2.45141	0.0190818	0.0460791	-2.32684
GMCL1	0.981425	5.81012	2.45061	0.0191179	0.0460791	-2.32854
TRAM1	-0.994511	7.2625	-2.44934	0.019176	0.0461008	-2.33126
URAD	-0.804534	5.21653	-2.44509	0.0193707	0.04645	-2.34032
PDPR	1.73316	5.46869	2.43944	0.0196324	0.0469163	-2.35235
TMED5	0.793309	7.22528	2.43874	0.0196649	0.0469163	-2.35383
ID3	0.562518	6.05308	2.42788	0.0201779	0.0480182	-2.3769
PPP1CB	-0.578864	6.31113	-2.42279	0.0204224	0.0484774	-2.38768
CISD2	0.567581	5.91891	2.41776	0.0206668	0.048903	-2.39832
SPATA1	1.3674	5.49189	2.41696	0.0207057	0.048903	-2.40001
SARDH	-0.449155	8.22005	-2.41269	0.020916	0.0492759	-2.40905
RGL2	-0.740437	5.74759	-2.41049	0.0210247	0.049408	-2.41368
MRPS33	0.535051	5.9093	2.40659	0.0212189	0.0497402	-2.4219
