## Supplemental Table 8 for "From diet to defense: serpin duplication and gene-expression evolution as putative contributors to poison-frog alkaloid sequestration"

### Sheet: Caption_TableS8
Supplementary Table S8. Enrichment of DEGs across WGCNA modules. For each WGCNA module, Fisher’s exact tests were used to evaluate whether DEGs were enriched or depleted relative to the remaining filtered genes. The table reports the number of genes in each module, the number of DEGs and non-DE genes inside and outside each module, the nominal Fisher’s exact-test p-value, odds ratio, and BHFDR-ad…

### Sheet: TableS8
TableS8
Module	n_in_module	k_de_in_module	k_de_rest	n_not_module	k_not_de_in_module	k_not_de_rest	fisher_p	odds_ratio	fisher_p_adj
blue	139	133	268	801	6	533	1.55e-47	43.9369	3.09e-46
black	37	1	400	903	36	503	2.29e-08	0.0349949	2.29e-07
lightgreen	29	0	401	911	29	510	8.02e-08	0	5.34e-07
lightcyan	40	3	398	900	37	502	7.95e-07	0.102406	3.97e-06
magenta	22	0	401	918	22	517	6.58e-06	0	2.44e-05
red	36	3	398	904	33	506	7.31e-06	0.115782	2.44e-05
turquoise	40	4	397	900	36	503	9.92e-06	0.140992	2.83e-05
green	44	6	395	896	38	501	3.31e-05	0.200539	8.26e-05
greenyellow	17	0	401	923	17	522	8.06e-05	0	0.000179
salmon	22	1	400	918	21	518	9.76e-05	0.0617693	0.000195
tan	38	28	373	902	10	529	0.000148	3.96536	0.000269
yellow	26	19	382	914	7	532	0.00203042	3.7749	0.00338403
lightyellow	153	79	322	787	74	465	0.0158405	1.54091	0.02437
pink	21	4	397	919	17	522	0.0269846	0.309714	0.0385494
purple	20	4	397	920	16	523	0.0411037	0.329688	0.0548049
royalblue	53	28	373	887	25	514	0.15232	1.54262	0.1904
brown	98	48	353	842	50	489	0.195968	1.32943	0.23055
grey60	28	10	391	912	18	521	0.561737	0.740499	0.624152
cyan	39	15	386	901	24	515	0.623749	0.834032	0.656578
midnightblue	38	15	386	902	23	516	0.739933	0.871959	0.739933
