## Supplemental Table 9 for "From diet to defense: serpin duplication and gene-expression evolution as putative contributors to poison-frog alkaloid sequestration"

### Sheet: Caption_TableS9
Supplementary Table S9. This table lists genes recovered across all modules, the module to which they belong, their kME_max (represents module membership strength; higher values indicate genes whose expression profiles more closely track the dominant expression pattern of their assigned WGCNA module), and whether they are (TRUE) or are not (FALSE) among the limma-identified DEGs.

### Sheet: TableS9
TableS9
Gene	Module	kME_max	DE_flag
ATP5F1B	black	0.708396	FALSE
GMFG	black	0.640126	FALSE
PSMB9	black	0.505962	FALSE
NDUFAF1	black	0.451301	FALSE
PCSK5	black	0.396647	FALSE
VIM	black	0.353613	FALSE
ANXA4	black	0.346592	FALSE
FBXL18	black	0.333418	FALSE
PMP22	black	0.295523	FALSE
AIFM2	black	0.29289	FALSE
NDUFA10	black	0.250041	FALSE
PDCD4	black	0.199396	FALSE
IGF2	black	0.196272	FALSE
C5H6orf58	black	0.173381	FALSE
UBC	black	0.14991	FALSE
NCKAP1L	black	0.0960201	FALSE
RP9	black	0.0780264	FALSE
SPTBN5	black	0.0757591	FALSE
CLTC	black	0.0755302	FALSE
GAMT	black	0.071893	FALSE
STIM1	black	0.0259293	FALSE
NDUFB10	black	0.0150662	FALSE
LAMTOR4	black	-0.0501425	TRUE
GGH	black	-0.117427	FALSE
HHLA1	black	-0.124703	FALSE
CCN1	black	-0.195432	FALSE
MACROD2	black	-0.210969	FALSE
ALKBH3	black	-0.225256	FALSE
HP1BP3	black	-0.228115	FALSE
TBCA	black	-0.27087	FALSE
BOLA3	black	-0.352687	FALSE
INSIG1	black	-0.385743	FALSE
ABAT	black	-0.40633	FALSE
ST13	black	-0.476868	FALSE
CPA2	black	-0.486529	FALSE
AKAP13	black	-0.498133	FALSE
GTPBP3	black	-0.637271	FALSE
MORN5	blue	0.96196	TRUE
ARHGEF9	blue	0.939392	TRUE
GNMT	blue	0.931021	TRUE
GSTZ1	blue	0.921062	TRUE
CYB5R3	blue	0.917377	TRUE
MRPS21	blue	0.911344	TRUE
ETFB	blue	0.896387	TRUE
NONO	blue	0.888263	TRUE
BCL7B	blue	0.88527	TRUE
CTSL	blue	0.875248	TRUE
KDELR1	blue	0.867027	TRUE
NADK2	blue	0.864196	TRUE
UQCRH	blue	0.857305	TRUE
UQCRQ	blue	0.844769	TRUE
TMEM120A	blue	0.842961	TRUE
C1H22orf39	blue	0.838243	TRUE
ISCA2	blue	0.837717	TRUE
RPS19	blue	0.827576	TRUE
MPC2	blue	0.817966	TRUE
ADAM9	blue	0.808718	TRUE
SAR1A	blue	0.803445	TRUE
NIPSNAP3A	blue	0.803421	TRUE
POLR3GL	blue	0.795774	TRUE
OAZ1	blue	0.793215	TRUE
TMEM256	blue	0.791801	TRUE
MRPL41	blue	0.791632	TRUE
PAOX	blue	0.772661	TRUE
DNAJC19	blue	0.768618	TRUE
NDUFV1	blue	0.76802	TRUE
CCDC198	blue	0.767412	TRUE
CEP131	blue	0.764545	TRUE
SLC16A10	blue	0.751159	TRUE
HIGD2A	blue	0.747257	TRUE
HNRNPDL	blue	0.733179	TRUE
NAP1L1	blue	0.73057	TRUE
TESC	blue	0.718963	TRUE
MRPL48	blue	0.718159	TRUE
H3-3A	blue	0.715547	TRUE
PSAP	blue	0.714902	TRUE
SCP2	blue	0.714072	TRUE
DCAF4	blue	0.707004	TRUE
TXN2	blue	0.701999	TRUE
ERGIC2	blue	0.698055	TRUE
RRAS2	blue	0.695033	TRUE
SORD	blue	0.685535	TRUE
PPA2	blue	0.685281	TRUE
CDO1	blue	0.669129	TRUE
SLC4A7	blue	0.663292	TRUE
AQP9	blue	0.663199	TRUE
DNAJC4	blue	0.660231	TRUE
LAPTM4A	blue	0.656938	TRUE
CD74	blue	0.62639	TRUE
MTLN	blue	0.602877	TRUE
TMEM167A	blue	0.597031	TRUE
BTG1	blue	0.589151	TRUE
CHCHD7	blue	0.587671	TRUE
MGST1	blue	0.5808	TRUE
ATM	blue	0.57794	TRUE
MKNK2	blue	0.577328	TRUE
ALDH6A1	blue	0.573344	TRUE
CRIP1	blue	0.573223	TRUE
DCUN1D4	blue	0.568888	TRUE
GSTO1	blue	0.558345	TRUE
PCNP	blue	0.555546	TRUE
MOB3A	blue	0.546459	TRUE
PPM1L	blue	0.535679	TRUE
ATP1B1	blue	0.50939	TRUE
PSME2	blue	0.50813	TRUE
COX6A1	blue	0.494015	TRUE
C1H18orf32	blue	0.485825	TRUE
UBE3B	blue	0.479566	TRUE
SEC61A1	blue	0.473788	TRUE
RAP1B	blue	0.462551	TRUE
OBSCN	blue	0.451507	TRUE
ID3	blue	0.451283	TRUE
U2AF2	blue	0.444471	TRUE
TMEM14A	blue	0.435662	TRUE
RAB1A	blue	0.435426	TRUE
HINT1	blue	0.433028	TRUE
MCOLN2	blue	0.358349	FALSE
IPMK	blue	0.337591	FALSE
EXOSC8	blue	0.3364	FALSE
GAPDH	blue	0.332502	FALSE
POLR2L	blue	-0.335479	FALSE
RBM45	blue	-0.355515	FALSE
UGDH	blue	-0.409416	TRUE
NDUFA12	blue	-0.41573	TRUE
RGL2	blue	-0.422328	TRUE
CTSZ	blue	-0.424103	TRUE
CAPZA2	blue	-0.441921	TRUE
NDUFB4	blue	-0.453573	TRUE
MRPL19	blue	-0.457553	TRUE
VDAC1	blue	-0.46208	TRUE
LEAP2	blue	-0.465465	TRUE
NDUFS6	blue	-0.47417	TRUE
CERS3	blue	-0.482847	TRUE
SYCE3	blue	-0.484983	TRUE
GPAT2	blue	-0.485666	TRUE
AP2M1	blue	-0.499812	TRUE
NDUFA11	blue	-0.510908	TRUE
GLRX5	blue	-0.512052	TRUE
SIAH2	blue	-0.513717	TRUE
RCAN3	blue	-0.516243	TRUE
FKBP2	blue	-0.51724	TRUE
PCBP2	blue	-0.520248	TRUE
ADI1	blue	-0.535367	TRUE
NDUFA5	blue	-0.55427	TRUE
CD81	blue	-0.573274	TRUE
GRHL1	blue	-0.574408	TRUE
TOMM6	blue	-0.58641	TRUE
GATD3	blue	-0.590361	TRUE
CFH	blue	-0.597155	TRUE
ANP32B	blue	-0.602173	TRUE
DAD1	blue	-0.624153	TRUE
TMBIM4	blue	-0.635085	TRUE
C3	blue	-0.644857	TRUE
BRI3	blue	-0.647958	TRUE
ENO1	blue	-0.658496	TRUE
MRPL42	blue	-0.666521	TRUE
NANS	blue	-0.682162	TRUE
ACOT13	blue	-0.701454	TRUE
ARCN1	blue	-0.703864	TRUE
CD63	blue	-0.715098	TRUE
NSD2	blue	-0.719927	TRUE
C5	blue	-0.735625	TRUE
SMIM20	blue	-0.741595	TRUE
NDUFA8	blue	-0.780792	TRUE
F12	blue	-0.803656	TRUE
CPB2	blue	-0.81323	TRUE
C7	blue	-0.824053	TRUE
TMED10	blue	-0.833274	TRUE
HSPA2	blue	-0.837696	TRUE
RPS20	blue	-0.847453	TRUE
NDUFC2	blue	-0.864465	TRUE
NDUFB8	blue	-0.876024	TRUE
ARHGDIA	blue	-0.885684	TRUE
HSPA8	blue	-0.885778	TRUE
BUD31	blue	-0.891553	TRUE
CBS	blue	-0.892681	TRUE
RPS3A	brown	0.912993	TRUE
RPL9	brown	0.912621	TRUE
RPS8	brown	0.910249	TRUE
RPL7A	brown	0.903447	TRUE
RPS6	brown	0.89775	TRUE
RPL6	brown	0.895535	TRUE
RPL38	brown	0.884539	TRUE
RPL35A	brown	0.879678	TRUE
RPL14	brown	0.875809	TRUE
RPS18	brown	0.874431	TRUE
RPS16	brown	0.873695	TRUE
RPL13	brown	0.873165	TRUE
RPL21	brown	0.866736	TRUE
RPL19	brown	0.861582	TRUE
RPS24	brown	0.861213	TRUE
RPL18A	brown	0.832376	TRUE
RPL18	brown	0.83164	FALSE
RPS15A	brown	0.822854	FALSE
RPL8	brown	0.821804	TRUE
RPS5	brown	0.821159	TRUE
RPL11	brown	0.819153	TRUE
RPL27	brown	0.818262	FALSE
RPL37A	brown	0.815143	FALSE
RPL34	brown	0.802565	FALSE
EEF1B2	brown	0.800932	FALSE
RPS11	brown	0.800339	TRUE
RPL35	brown	0.79483	FALSE
RPL15	brown	0.793445	TRUE
RPL30	brown	0.792232	TRUE
RPS21	brown	0.788526	TRUE
RPS17	brown	0.78636	FALSE
RPLP1	brown	0.78302	FALSE
RPLP0	brown	0.77007	FALSE
POLR1E	brown	0.765213	TRUE
RPL32	brown	0.758414	FALSE
RPS13	brown	0.753795	TRUE
RPL39	brown	0.749752	FALSE
DOCK2	brown	0.748147	TRUE
FAU	brown	0.740722	FALSE
EIF3M	brown	0.736682	TRUE
RPL3	brown	0.7365	FALSE
RPL37	brown	0.723798	FALSE
TCF7	brown	0.723248	TRUE
RPL31	brown	0.723074	FALSE
EEF1A1	brown	0.721004	FALSE
EIF3D	brown	0.716636	TRUE
RPL22	brown	0.716208	FALSE
RPL10A	brown	0.709999	FALSE
PI4K2B	brown	0.693187	FALSE
NSA2	brown	0.682843	FALSE
RPS14	brown	0.681395	FALSE
RPL36A	brown	0.663001	TRUE
RPL17	brown	0.659534	FALSE
NELL1	brown	0.646263	TRUE
RUSC1	brown	0.645174	FALSE
RPS12	brown	0.641916	FALSE
EEF1D	brown	0.62958	FALSE
MCU	brown	0.619002	FALSE
G6PD	brown	0.612592	FALSE
RPL7	brown	0.597016	FALSE
RPS10	brown	0.592169	FALSE
SIDT2	brown	0.576407	TRUE
EEF2	brown	0.575793	FALSE
RPS25	brown	0.57307	FALSE
EIF3H	brown	0.563198	TRUE
RPS3	brown	0.552847	FALSE
RPS27A	brown	0.540611	TRUE
C6	brown	0.52999	FALSE
SARDH	brown	0.525514	TRUE
RPL10	brown	0.525505	FALSE
DDX21	brown	0.524127	TRUE
NACA	brown	0.510099	FALSE
TMEM205	brown	0.494854	TRUE
SND1	brown	0.462304	TRUE
IL11	brown	0.342244	FALSE
BCAP29	brown	-0.312645	FALSE
CHCHD10	brown	-0.449789	FALSE
MRPS17	brown	-0.456274	FALSE
KHDRBS1	brown	-0.46421	FALSE
CHCHD2	brown	-0.486479	TRUE
RBP1	brown	-0.509258	FALSE
ACTA2	brown	-0.527425	FALSE
MITD1	brown	-0.550956	FALSE
SPATA1	brown	-0.559283	TRUE
PRDX3	brown	-0.577113	TRUE
PSMB6	brown	-0.579198	FALSE
PRRT1B	brown	-0.586376	FALSE
VMA21	brown	-0.606507	TRUE
FAM168B	brown	-0.612117	FALSE
HSPE1	brown	-0.645906	TRUE
PSMB4	brown	-0.659018	FALSE
MEA1	brown	-0.659576	FALSE
ISCU	brown	-0.667739	TRUE
LTA4H	brown	-0.689517	TRUE
SNRPD2	brown	-0.694915	FALSE
MCRIP2	brown	-0.739906	TRUE
TRMT112	brown	-0.758458	TRUE
HSBP1	brown	-0.788426	TRUE
DDX39A	cyan	0.895929	TRUE
ARGLU1	cyan	0.869927	TRUE
GPI	cyan	0.852472	FALSE
KCMF1	cyan	0.847126	TRUE
PPP1R3G	cyan	0.821171	TRUE
VAPA	cyan	0.815754	TRUE
RBM25	cyan	0.812915	FALSE
SMYD5	cyan	0.811378	TRUE
TAF15	cyan	0.796749	FALSE
MARCKS	cyan	0.790675	FALSE
HNRNPL	cyan	0.788275	TRUE
CSNK2B	cyan	0.785208	FALSE
HMGB2	cyan	0.777659	TRUE
RBX1	cyan	0.7581	FALSE
NUDT21	cyan	0.757607	TRUE
CITED2	cyan	0.752336	FALSE
NKAP	cyan	0.747359	TRUE
MED28	cyan	0.740611	FALSE
C8H1orf52	cyan	0.715821	FALSE
PAIP2B	cyan	0.713776	TRUE
MDH1	cyan	0.713691	FALSE
VDAC2	cyan	0.695371	TRUE
ATG101	cyan	0.689255	TRUE
ZDHHC2	cyan	0.681867	TRUE
COPS5	cyan	0.679787	FALSE
CNBP	cyan	0.661306	FALSE
FBXL5	cyan	0.632816	FALSE
AIMP1	cyan	0.612579	FALSE
RYBP	cyan	0.610769	FALSE
HSP90AB1	cyan	0.607741	FALSE
ANAPC11	cyan	0.561103	FALSE
SEC62	cyan	0.558292	FALSE
TTC9C	cyan	0.556302	FALSE
OAZ2	cyan	0.506235	FALSE
ATP5MK	cyan	-0.514061	FALSE
SEC11C	cyan	-0.669604	FALSE
AMBP	cyan	-0.674205	FALSE
ANXA13	cyan	-0.689208	TRUE
TMEM258	cyan	-0.700181	FALSE
NEDD8	green	0.876873	FALSE
SNX12	green	0.858401	FALSE
TMEM250	green	0.853371	FALSE
ILK	green	0.849249	TRUE
SUMO2	green	0.844523	FALSE
CDK2AP2	green	0.829467	TRUE
CALM2	green	0.792678	FALSE
PKM	green	0.787552	FALSE
SNRPF	green	0.786364	FALSE
NUTF2	green	0.785437	FALSE
TMX3	green	0.776866	TRUE
SEM1	green	0.775858	FALSE
MESD	green	0.770754	TRUE
RALBP1	green	0.75749	FALSE
LBH	green	0.757474	FALSE
DNAJB6	green	0.748119	FALSE
SUPT4H1	green	0.74808	FALSE
STRAP	green	0.736888	FALSE
HSD11B1L	green	0.725058	FALSE
BASP1	green	0.71783	FALSE
GCA	green	0.687377	FALSE
TM6SF2	green	0.670103	FALSE
CHMP4B	green	0.66055	FALSE
COPS4	green	0.64682	TRUE
MRPS14	green	0.61952	FALSE
UCHL3	green	0.61937	FALSE
TAGLN2	green	0.610179	FALSE
NDUFA13	green	0.601366	FALSE
LYPLA2	green	0.516249	FALSE
DDRGK1	green	-0.351307	FALSE
TRIQK	green	-0.375442	FALSE
MCOLN3	green	-0.535822	FALSE
POLR2E	green	-0.555662	FALSE
ZDHHC15	green	-0.573229	FALSE
DNAJC22	green	-0.58017	FALSE
TMED5	green	-0.602611	TRUE
DAPK2	green	-0.642791	FALSE
RPLP2	green	-0.644742	FALSE
IKBIP	green	-0.657397	FALSE
RPL5	green	-0.678957	FALSE
RPL23A	green	-0.735512	FALSE
RPS27	green	-0.753857	FALSE
RPS2	green	-0.761615	FALSE
GARNL3	green	-0.777386	FALSE
RPL24	greenyellow	0.865921	FALSE
RPL23	greenyellow	0.832139	FALSE
ATP5MC2	greenyellow	0.821723	FALSE
SERBP1	greenyellow	0.814286	FALSE
SNX27	greenyellow	0.796243	FALSE
RPL13A	greenyellow	0.778144	FALSE
TMEM102	greenyellow	0.702765	FALSE
MASP1	greenyellow	0.562931	FALSE
SRP14	greenyellow	-0.538597	FALSE
ACAA2	greenyellow	-0.571471	FALSE
HADH	greenyellow	-0.573529	FALSE
MGAT2	greenyellow	-0.633335	FALSE
TIMM17B	greenyellow	-0.646251	FALSE
CSRP2	greenyellow	-0.681858	FALSE
RBM17	greenyellow	-0.725536	FALSE
TMED7	greenyellow	-0.767174	FALSE
ZC3H15	greenyellow	-0.791968	FALSE
SELENOS	grey60	0.803701	FALSE
PSMA6	grey60	0.788785	FALSE
ADAM23	grey60	0.760386	FALSE
UBA5	grey60	0.759112	TRUE
OSTC	grey60	0.759068	FALSE
BET1	grey60	0.746704	TRUE
CDC42BPB	grey60	0.746053	TRUE
ASNS	grey60	0.715527	FALSE
SLC10A7	grey60	0.715287	FALSE
ATP6V1G1	grey60	0.712088	TRUE
SSR1	grey60	0.68737	TRUE
PDPR	grey60	0.669926	TRUE
MRPL49	grey60	0.668668	TRUE
UBXN4	grey60	0.664219	FALSE
MAP4K5	grey60	0.660658	FALSE
PSMD14	grey60	0.647639	FALSE
ARF4	grey60	0.592085	FALSE
TTF1	grey60	0.58639	FALSE
COX7A2	grey60	0.475843	FALSE
TUBB3	grey60	-0.340087	FALSE
UQCC6	grey60	-0.353212	FALSE
ATP5MC3	grey60	-0.481987	FALSE
COX5A	grey60	-0.594975	FALSE
PTMA	grey60	-0.730296	FALSE
MRPS35	grey60	-0.778211	TRUE
HNRNPA3	grey60	-0.802654	FALSE
TPT1	grey60	-0.841149	TRUE
COX7A2L	grey60	-0.848688	TRUE
HSPD1	lightcyan	0.854629	FALSE
PTGES3	lightcyan	0.850866	FALSE
EIF2S2	lightcyan	0.825394	FALSE
DYNLL1	lightcyan	0.805035	FALSE
HNRNPAB	lightcyan	0.802506	FALSE
UBE2V1	lightcyan	0.788824	FALSE
CYCS	lightcyan	0.773316	FALSE
PTP4A2	lightcyan	0.770935	FALSE
ABCF1	lightcyan	0.764701	FALSE
MRPL16	lightcyan	0.761462	FALSE
PSMD13	lightcyan	0.750614	FALSE
DENR	lightcyan	0.741577	FALSE
TXNL1	lightcyan	0.737697	FALSE
RAP1A	lightcyan	0.731746	FALSE
7	lightcyan	0.722644	FALSE
NCL	lightcyan	0.70241	FALSE
PSMB5	lightcyan	0.697258	FALSE
NFATC4	lightcyan	0.69696	FALSE
POMP	lightcyan	0.693812	FALSE
HSP90B1	lightcyan	0.687012	FALSE
8	lightcyan	0.686489	FALSE
HSPA5	lightcyan	0.678832	TRUE
TFG	lightcyan	0.670702	FALSE
UBE2N	lightcyan	0.657865	FALSE
SDF2L1	lightcyan	0.648632	FALSE
EIF2A	lightcyan	0.6405	FALSE
CALR	lightcyan	0.630947	FALSE
PDIA6	lightcyan	0.613337	TRUE
MCTS1	lightcyan	0.577026	FALSE
PPID	lightcyan	0.574332	FALSE
PSMB7	lightcyan	0.573587	FALSE
CKAP4	lightcyan	0.569379	FALSE
TMEM147	lightcyan	0.497964	FALSE
VPS29	lightcyan	0.414175	FALSE
PDIA3	lightcyan	0.379797	FALSE
OXCT1	lightcyan	-0.456335	FALSE
AGT	lightcyan	-0.52971	FALSE
CENATAC	lightcyan	-0.562478	TRUE
IRAK1	lightcyan	-0.577174	FALSE
SOSTDC1	lightcyan	-0.753302	FALSE
CPS1	lightgreen	0.892471	FALSE
HGD	lightgreen	0.887822	FALSE
LIPC	lightgreen	0.872904	FALSE
MAT1A	lightgreen	0.842162	FALSE
PLG	lightgreen	0.814099	FALSE
AGXT	lightgreen	0.812828	FALSE
ASS1	lightgreen	0.760295	FALSE
GC	lightgreen	0.691171	FALSE
COX4I2	lightgreen	0.683967	FALSE
IYD	lightgreen	0.682731	FALSE
CCNI	lightgreen	0.673285	FALSE
YBX1	lightgreen	0.670736	FALSE
ADK	lightgreen	0.656713	FALSE
CETP	lightgreen	0.630288	FALSE
PAFAH2	lightgreen	0.615046	FALSE
ROMO1	lightgreen	0.602995	FALSE
PPP1R3C	lightgreen	0.3775	FALSE
ATP6V1F	lightgreen	-0.528383	FALSE
KRT18	lightgreen	-0.534104	FALSE
PFDN5	lightgreen	-0.561124	FALSE
HMGN3	lightgreen	-0.611789	FALSE
RHEB	lightgreen	-0.643582	FALSE
EFNA1	lightgreen	-0.644129	FALSE
PGD	lightgreen	-0.681556	FALSE
EIF2B2	lightgreen	-0.684286	FALSE
CKB	lightgreen	-0.693345	FALSE
ACTB	lightgreen	-0.720936	FALSE
RAB21	lightgreen	-0.726261	FALSE
HNRNPC	lightgreen	-0.830592	FALSE
CLIC1	lightyellow	0.947394	TRUE
KGD4	lightyellow	0.929333	TRUE
RPS26	lightyellow	0.912778	TRUE
HEXB	lightyellow	0.911468	TRUE
USH2A	lightyellow	0.904337	TRUE
PET100	lightyellow	0.894878	TRUE
TMEM35B	lightyellow	0.888686	TRUE
RPL27A	lightyellow	0.883976	TRUE
ATP5ME	lightyellow	0.879315	TRUE
KRTCAP2	lightyellow	0.875959	TRUE
DAP	lightyellow	0.875203	TRUE
LOXL4	lightyellow	0.867538	TRUE
PIN4	lightyellow	0.856484	TRUE
OTC	lightyellow	0.849759	TRUE
RAB10	lightyellow	0.841837	TRUE
ANXA7	lightyellow	0.839771	TRUE
ACAT2	lightyellow	0.835166	TRUE
ALDH8A1	lightyellow	0.833932	TRUE
ELAVL1	lightyellow	0.829548	TRUE
NDUFB11	lightyellow	0.796852	TRUE
PTPN6	lightyellow	0.79431	TRUE
RASAL1	lightyellow	0.790545	TRUE
ARPC4	lightyellow	0.788021	TRUE
UGP2	lightyellow	0.782234	TRUE
MRPL34	lightyellow	0.775972	TRUE
DRG1	lightyellow	0.771007	FALSE
NOP10	lightyellow	0.757203	TRUE
ANAPC13	lightyellow	0.748963	FALSE
LLPH	lightyellow	0.745112	TRUE
RHOA	lightyellow	0.737265	FALSE
RBM39	lightyellow	0.73507	FALSE
NDFIP1	lightyellow	0.732998	TRUE
PA2G4	lightyellow	0.727333	TRUE
ARPC1A	lightyellow	0.72555	FALSE
TP53	lightyellow	0.71025	TRUE
FGG	lightyellow	0.709916	TRUE
BRK1	lightyellow	0.694418	TRUE
AP5Z1	lightyellow	0.683625	TRUE
NDUFV3	lightyellow	0.673759	FALSE
IDH2	lightyellow	0.671216	FALSE
SDC2	lightyellow	0.659126	TRUE
YLPM1	lightyellow	0.655486	FALSE
RCBTB2	lightyellow	0.645081	TRUE
BHLHE40	lightyellow	0.635137	FALSE
MRPL24	lightyellow	0.634812	TRUE
MRPS33	lightyellow	0.630142	TRUE
ASPH	lightyellow	0.618514	FALSE
EIF3K	lightyellow	0.618045	TRUE
C5H1orf115	lightyellow	0.617082	TRUE
TLL1	lightyellow	0.61513	FALSE
TM4SF5	lightyellow	0.612422	FALSE
PPDPF	lightyellow	0.610691	TRUE
PPP1R1B	lightyellow	0.608436	TRUE
MAGT1	lightyellow	0.603324	FALSE
ETFA	lightyellow	0.59757	FALSE
SPCS1	lightyellow	0.573998	TRUE
EEPD1	lightyellow	0.570657	FALSE
TMEM14C	lightyellow	0.562334	TRUE
NDUFA9	lightyellow	0.558453	FALSE
ITM2B	lightyellow	0.554945	FALSE
NDUFS4	lightyellow	0.548902	TRUE
EMC7	lightyellow	0.540268	FALSE
RPL4	lightyellow	0.520636	FALSE
MCFD2	lightyellow	0.519365	FALSE
EXOC7	lightyellow	0.516558	TRUE
USP12	lightyellow	0.512475	FALSE
COX14	lightyellow	0.503161	FALSE
UPB1	lightyellow	0.502502	FALSE
SON	lightyellow	0.498477	FALSE
CDC42	lightyellow	0.494768	FALSE
TSKU	lightyellow	0.415094	FALSE
DNAJC12	lightyellow	0.409482	FALSE
FNBP1L	lightyellow	0.392895	FALSE
AP2A2	lightyellow	0.391504	FALSE
C8B	lightyellow	0.365569	FALSE
ACBD7	lightyellow	0.365479	FALSE
PLS3	lightyellow	0.355637	FALSE
CNOT1	lightyellow	0.348051	FALSE
ACADL	lightyellow	0.342564	FALSE
RPS27L	lightyellow	0.341012	FALSE
EI24	lightyellow	0.333599	FALSE
MTFP1	lightyellow	0.324203	FALSE
HADHA	lightyellow	0.319636	FALSE
ATP5PB	lightyellow	0.308292	FALSE
UQCRB	lightyellow	-0.330449	TRUE
MFSD13A	lightyellow	-0.356664	FALSE
IRF2BP2	lightyellow	-0.357058	FALSE
PLAC9	lightyellow	-0.360184	FALSE
AGA	lightyellow	-0.387126	FALSE
UQCRC2	lightyellow	-0.392041	FALSE
MYL1	lightyellow	-0.395931	FALSE
AZIN2	lightyellow	-0.409967	FALSE
PAN2	lightyellow	-0.459022	FALSE
1	lightyellow	-0.46601	FALSE
CISD3	lightyellow	-0.468363	FALSE
NDUFA3	lightyellow	-0.469569	FALSE
UQCRC1	lightyellow	-0.474217	FALSE
ELOB	lightyellow	-0.482412	FALSE
ATP5F1D	lightyellow	-0.484196	FALSE
JUND	lightyellow	-0.525161	FALSE
NDUFAB1	lightyellow	-0.52572	FALSE
DDX5	lightyellow	-0.533507	FALSE
FGB	lightyellow	-0.533589	FALSE
SMU1	lightyellow	-0.542144	TRUE
ATP5MF	lightyellow	-0.546213	FALSE
NDUFA2	lightyellow	-0.548641	FALSE
IDO2	lightyellow	-0.560035	TRUE
ACTG1	lightyellow	-0.568662	FALSE
TFR2	lightyellow	-0.574965	FALSE
EIF3G	lightyellow	-0.586587	FALSE
SOD1	lightyellow	-0.589925	FALSE
ATP5MG	lightyellow	-0.592094	FALSE
SLC25A5	lightyellow	-0.595316	FALSE
ATP5PF	lightyellow	-0.598708	TRUE
HINT2	lightyellow	-0.601645	FALSE
RNF41	lightyellow	-0.622056	TRUE
RPSA	lightyellow	-0.623995	TRUE
NDRG2	lightyellow	-0.638651	TRUE
F2	lightyellow	-0.640167	TRUE
TADA2A	lightyellow	-0.641484	TRUE
DES	lightyellow	-0.642996	FALSE
APOH	lightyellow	-0.646073	TRUE
PGM1	lightyellow	-0.65047	TRUE
C8A	lightyellow	-0.654389	FALSE
RBP4	lightyellow	-0.676191	FALSE
COX6C	lightyellow	-0.680684	TRUE
EIF3B	lightyellow	-0.687577	FALSE
ZNF706	lightyellow	-0.694605	FALSE
BGN	lightyellow	-0.700598	TRUE
HAAO	lightyellow	-0.703234	FALSE
GNG5	lightyellow	-0.706686	TRUE
NUDT7	lightyellow	-0.715783	TRUE
SERPINF2	lightyellow	-0.721574	TRUE
COX7C	lightyellow	-0.722415	TRUE
MTCH2	lightyellow	-0.731628	TRUE
SLC16A6	lightyellow	-0.74567	TRUE
COX4I1	lightyellow	-0.764865	TRUE
RPL12	lightyellow	-0.767421	TRUE
TPI1	lightyellow	-0.767822	TRUE
POLE2	lightyellow	-0.779315	FALSE
CRCP	lightyellow	-0.785502	TRUE
EIF3F	lightyellow	-0.791105	TRUE
TMCO1	lightyellow	-0.793491	FALSE
EIF3L	lightyellow	-0.80732	TRUE
FAM32A	lightyellow	-0.807464	TRUE
FTH1	lightyellow	-0.808566	TRUE
MDH2	lightyellow	-0.817973	TRUE
RPL28	lightyellow	-0.819219	TRUE
NDUFB9	lightyellow	-0.848783	TRUE
DCTN6	lightyellow	-0.871587	TRUE
ATP5F1C	lightyellow	-0.884765	TRUE
COX5B	lightyellow	-0.897963	TRUE
FN1	lightyellow	-0.969511	TRUE
MASP2	magenta	0.856113	FALSE
HPGDS	magenta	0.820299	FALSE
DAO	magenta	0.816143	FALSE
FAAH	magenta	0.797252	FALSE
APOC2	magenta	0.741941	FALSE
GABARAP	magenta	0.736372	FALSE
TRAF2	magenta	0.676055	FALSE
SRRM2	magenta	0.653978	FALSE
RNF7	magenta	0.631173	FALSE
MIF	magenta	0.628019	FALSE
F10	magenta	0.606398	FALSE
CAV1	magenta	0.573229	FALSE
PPA1	magenta	0.554832	FALSE
FRZB	magenta	0.414665	FALSE
GNB1	magenta	-0.452508	FALSE
RGCC	magenta	-0.482501	FALSE
SOD2	magenta	-0.494868	FALSE
MPC1	magenta	-0.563153	FALSE
RAB29	magenta	-0.659691	FALSE
CHMP2A	magenta	-0.729702	FALSE
UBL4A	magenta	-0.746674	FALSE
HMGB3	magenta	-0.865116	FALSE
RRBP1	midnightblue	0.948435	FALSE
SERP1	midnightblue	0.893529	TRUE
TRAM1	midnightblue	0.863279	TRUE
SEC61G	midnightblue	0.858596	FALSE
FADS1	midnightblue	0.845704	TRUE
RAB5IF	midnightblue	0.841213	FALSE
RND2	midnightblue	0.811418	FALSE
PRDX4	midnightblue	0.805997	FALSE
SSR4	midnightblue	0.802382	TRUE
TMED9	midnightblue	0.773126	FALSE
MSMO1	midnightblue	0.764492	TRUE
STT3A	midnightblue	0.754989	TRUE
ELOVL2	midnightblue	0.740341	TRUE
SLC35B1	midnightblue	0.72509	FALSE
MTDH	midnightblue	0.723662	FALSE
P4HB	midnightblue	0.715232	FALSE
KDELR2	midnightblue	0.700588	TRUE
PHYHIPL	midnightblue	0.700418	TRUE
TMEM183A	midnightblue	0.675103	FALSE
ATF4	midnightblue	0.659499	TRUE
REEP5	midnightblue	0.631586	FALSE
PSMA5	midnightblue	0.626753	TRUE
WDR7	midnightblue	0.588355	FALSE
PDAP1	midnightblue	0.410214	FALSE
RGN	midnightblue	0.385346	FALSE
FER	midnightblue	-0.495187	FALSE
FGA	midnightblue	-0.509622	FALSE
SUCLG2	midnightblue	-0.563075	FALSE
COMMD1	midnightblue	-0.568151	TRUE
RBKS	midnightblue	-0.572046	TRUE
DCDC2	midnightblue	-0.587408	FALSE
ALAS1	midnightblue	-0.599064	FALSE
DAPL1	midnightblue	-0.622895	TRUE
SMIM30	midnightblue	-0.625035	FALSE
KLF9	midnightblue	-0.639551	FALSE
UBE2E3	midnightblue	-0.648998	FALSE
RSL24D1	midnightblue	-0.667181	TRUE
BZW1	midnightblue	-0.711532	FALSE
ITIH2	pink	0.878387	TRUE
KNG1	pink	0.847105	FALSE
QSOX1	pink	0.749362	FALSE
CFI	pink	0.699178	FALSE
OAT	pink	0.69235	TRUE
GPX3	pink	0.684774	FALSE
HGFAC	pink	0.675326	FALSE
CUTA	pink	0.643507	FALSE
NOL9	pink	0.616806	FALSE
SUCLG1	pink	0.609562	FALSE
NDUFB7	pink	0.550608	FALSE
ATP5F1A	pink	0.493126	FALSE
GLOD4	pink	-0.489998	FALSE
MYL6	pink	-0.576738	FALSE
MRPL55	pink	-0.617185	FALSE
CDC42EP5	pink	-0.725628	TRUE
NCLN	pink	-0.737521	TRUE
KARS1	pink	-0.763792	FALSE
EDF1	pink	-0.816779	FALSE
BTF3L4	pink	-0.818829	FALSE
PRDX1	pink	-0.830977	FALSE
RPS7	purple	0.923964	FALSE
RPS15	purple	0.895478	FALSE
RPS29	purple	0.856503	FALSE
RPS9	purple	0.81245	FALSE
TMEM8B	purple	0.765	FALSE
PTPRK	purple	0.728213	FALSE
GMCL1	purple	0.640057	TRUE
UQCRFS1	purple	0.61118	FALSE
TIMM17A	purple	0.566276	FALSE
DOCK8	purple	0.514135	FALSE
TAF11	purple	-0.478241	FALSE
GCSH	purple	-0.590531	FALSE
PSMA3	purple	-0.626806	FALSE
CALD1	purple	-0.672636	TRUE
PSMB2	purple	-0.684689	FALSE
ARPC3	purple	-0.713441	TRUE
NDUFS7	purple	-0.721079	TRUE
PSMB3	purple	-0.756765	FALSE
NDUFA6	purple	-0.760747	FALSE
PSMA7	purple	-0.860062	FALSE
RNA	red	0.914924	FALSE
KXD1	red	0.841372	FALSE
HSD17B3	red	0.815357	FALSE
RNF26	red	0.812555	FALSE
FKBP11	red	0.810755	TRUE
HDLBP	red	0.805625	TRUE
CNR1	red	0.781583	FALSE
RUBCN	red	0.775079	FALSE
PPP1R1C	red	0.767349	FALSE
MMRN2	red	0.762011	FALSE
CEP170B	red	0.751204	FALSE
MEGF11	red	0.744261	FALSE
GLUL	red	0.73519	FALSE
SSR3	red	0.730246	FALSE
RHPN1	red	0.727431	FALSE
PHF11	red	0.725285	FALSE
MTMR9	red	0.718752	FALSE
SORCS3	red	0.710797	FALSE
SLC12A5	red	0.709192	FALSE
COQ7	red	0.693093	FALSE
PDIA2	red	0.691577	FALSE
PABPC4	red	0.650477	FALSE
WIPF2	red	0.628481	FALSE
CLHC1	red	0.627795	FALSE
FLII	red	0.614968	FALSE
SYVN1	red	0.597471	FALSE
PPIB	red	0.588175	FALSE
DNAJC25	red	0.578439	FALSE
FLRT3	red	0.518384	FALSE
RHOB	red	-0.336094	TRUE
S100A10	red	-0.443718	FALSE
GNG12	red	-0.446559	FALSE
FKBP1A	red	-0.507632	FALSE
FTCD	red	-0.542541	FALSE
KRT8	red	-0.597634	FALSE
TMSB4X	red	-0.694577	FALSE
GAS7	royalblue	0.928583	TRUE
MGAT5	royalblue	0.919229	TRUE
B3GALT9	royalblue	0.908723	TRUE
SNAPIN	royalblue	0.904051	TRUE
CCDC124	royalblue	0.88482	TRUE
ELP5	royalblue	0.842721	TRUE
MAN1A1	royalblue	0.833374	TRUE
SQSTM1	royalblue	0.829527	TRUE
HERC4	royalblue	0.826259	TRUE
PFDN2	royalblue	0.808234	TRUE
SHFL	royalblue	0.802745	TRUE
ISLR2	royalblue	0.780621	TRUE
PFDN1	royalblue	0.777898	TRUE
LACTB2	royalblue	0.731481	TRUE
NDUFS5	royalblue	0.713479	FALSE
PHTF1	royalblue	0.67472	TRUE
ARPC2	royalblue	0.669575	TRUE
NCK2	royalblue	0.669087	TRUE
EIF5A2	royalblue	0.590419	FALSE
MCUB	royalblue	0.57544	FALSE
ECHS1	royalblue	0.560221	FALSE
PFDN6	royalblue	0.558878	TRUE
ACSL6	royalblue	0.551009	FALSE
APOF	royalblue	0.507319	FALSE
JARID2	royalblue	0.50135	TRUE
COLEC10	royalblue	0.480084	FALSE
METTL9	royalblue	0.472146	FALSE
CALM1	royalblue	0.467717	FALSE
LOXL1	royalblue	0.466371	FALSE
CLTB	royalblue	0.457069	FALSE
MXD4	royalblue	0.43129	FALSE
DPYD	royalblue	0.33751	FALSE
CD68	royalblue	-0.315577	FALSE
H1-0	royalblue	-0.351036	FALSE
GRN	royalblue	-0.396235	FALSE
OGFOD1	royalblue	-0.402222	FALSE
BCCIP	royalblue	-0.435174	FALSE
URAD	royalblue	-0.438762	TRUE
CYC1	royalblue	-0.455459	FALSE
NDUFV2	royalblue	-0.466015	FALSE
LIPT2	royalblue	-0.493533	FALSE
CRYZL1	royalblue	-0.49463	FALSE
AHCY	royalblue	-0.532601	TRUE
SELENOF	royalblue	-0.533524	TRUE
PRDX5	royalblue	-0.561092	FALSE
NDUFA7	royalblue	-0.572587	FALSE
EIF3E	royalblue	-0.646034	TRUE
EIF1B	royalblue	-0.647461	TRUE
EWSR1	royalblue	-0.663809	TRUE
NPM1	royalblue	-0.709987	TRUE
MGARP	royalblue	-0.736107	TRUE
RPL22L1	royalblue	-0.812618	FALSE
COX7B	royalblue	-0.898703	TRUE
COPS6	salmon	0.865658	FALSE
GPX4	salmon	0.837925	FALSE
PSMA1	salmon	0.798696	FALSE
PRDM8	salmon	0.797761	FALSE
GTPBP4	salmon	0.746106	FALSE
ARPC5L	salmon	0.719634	FALSE
ABCE1	salmon	0.685337	FALSE
PPIG	salmon	0.677178	FALSE
WDR83OS	salmon	0.668574	FALSE
ENTPD5	salmon	0.645056	FALSE
SRI	salmon	0.575618	FALSE
SDHAF4	salmon	0.560837	FALSE
ERG28	salmon	0.556022	FALSE
TOMM20	salmon	0.537076	FALSE
HNRNPD	salmon	0.336848	FALSE
ATP5IF1	salmon	-0.649912	FALSE
OST4	salmon	-0.683747	FALSE
PCBD2	salmon	-0.725847	FALSE
FH	salmon	-0.747504	TRUE
COQ9	salmon	-0.795508	FALSE
VAPB	salmon	-0.828705	FALSE
ATP5PD	salmon	-0.888441	FALSE
PROZ	tan	0.885399	TRUE
RPS4X	tan	0.8714	TRUE
CEBPD	tan	0.847527	TRUE
SERPINA1LIKE	tan	0.841873	TRUE
TMC5	tan	0.806961	TRUE
EIF2S3	tan	0.791549	TRUE
ARG1	tan	0.789477	TRUE
GNL2	tan	0.780101	TRUE
RACK1	tan	0.725792	TRUE
SELENOP	tan	0.702207	TRUE
ATP1A3	tan	0.664599	TRUE
DDIT4	tan	0.65065	TRUE
BCL2L10	tan	0.599833	TRUE
COA8	tan	0.597067	TRUE
ADSS1	tan	0.565522	TRUE
ACBD5	tan	0.551953	FALSE
TDO2	tan	0.550071	TRUE
UQCR10	tan	0.544735	TRUE
JUNB	tan	0.542971	FALSE
UBE2B	tan	0.540878	TRUE
NAGS	tan	0.504714	FALSE
SLC25A33	tan	0.445098	FALSE
LCAT	tan	-0.497913	FALSE
LIN52	tan	-0.524744	FALSE
PPP1CB	tan	-0.553355	TRUE
SIGMAR1	tan	-0.553554	TRUE
ASCC1	tan	-0.571349	FALSE
NUPR2	tan	-0.585079	TRUE
ACSS1	tan	-0.593759	FALSE
PRKRA	tan	-0.601733	FALSE
UCP2	tan	-0.607479	FALSE
BORCS6	tan	-0.659273	TRUE
SNRPD1	tan	-0.662424	TRUE
RNASEK	tan	-0.675525	TRUE
PPP1R14B	tan	-0.683421	TRUE
MRPS18C	tan	-0.716445	TRUE
NDUFB2	tan	-0.74277	TRUE
ZNF330	tan	-0.925836	TRUE
NUCKS1	turquoise	0.880411	FALSE
SNRPB	turquoise	0.872	FALSE
TUSC2	turquoise	0.866691	FALSE
EIF3J	turquoise	0.84941	FALSE
PHF5A	turquoise	0.841998	TRUE
DYNLL2	turquoise	0.815332	FALSE
ADRM1	turquoise	0.808032	FALSE
RAN	turquoise	0.803384	FALSE
MED19	turquoise	0.802853	FALSE
ILF2	turquoise	0.776845	TRUE
TALDO1	turquoise	0.758369	FALSE
PPP5C	turquoise	0.752623	FALSE
HMGN2	turquoise	0.751547	TRUE
PCNA	turquoise	0.750092	FALSE
CTDNEP1	turquoise	0.745465	FALSE
MRPL30	turquoise	0.739607	FALSE
MRPL21	turquoise	0.738033	FALSE
UBE2I	turquoise	0.733249	FALSE
PDCD6IP	turquoise	0.729941	FALSE
SNRPG	turquoise	0.724601	TRUE
HYPK	turquoise	0.704692	FALSE
AP2S1	turquoise	0.702595	FALSE
ZMAT2	turquoise	0.68564	FALSE
BAMBI	turquoise	0.66476	FALSE
POLR2F	turquoise	0.660424	FALSE
MRPS2	turquoise	0.654374	FALSE
ENY2	turquoise	0.646619	FALSE
CHURC1	turquoise	0.646386	FALSE
IFI30	turquoise	0.603324	FALSE
SRSF9	turquoise	0.590478	FALSE
IGBP1	turquoise	0.558329	FALSE
IER5	turquoise	0.547339	FALSE
WDR26	turquoise	0.490369	FALSE
CRLS1	turquoise	0.473096	FALSE
PRMT1	turquoise	0.34384	FALSE
PIEZO2	turquoise	-0.446675	FALSE
CP	turquoise	-0.519439	FALSE
NFIX	turquoise	-0.566211	FALSE
LARP4B	turquoise	-0.641001	FALSE
APOM	turquoise	-0.672096	FALSE
NEO1	yellow	0.904772	TRUE
RIDA	yellow	0.867153	TRUE
SERPINC1	yellow	0.839929	TRUE
LCOR	yellow	0.778121	TRUE
VTN	yellow	0.767923	TRUE
EEF1G	yellow	0.756788	TRUE
APOB	yellow	0.753685	TRUE
NFS1	yellow	0.74858	TRUE
COX6B1	yellow	0.736786	TRUE
MCRIP1	yellow	0.707104	FALSE
CLDN15	yellow	0.685147	TRUE
ATP5PO	yellow	0.683663	TRUE
USP37	yellow	0.675877	TRUE
IQCG	yellow	0.659073	TRUE
NDUFB5	yellow	0.506189	FALSE
NPC2	yellow	0.465362	FALSE
RWDD1	yellow	-0.400829	FALSE
CISD2	yellow	-0.563962	TRUE
UBE2L3	yellow	-0.588684	FALSE
HSPA9	yellow	-0.638117	FALSE
MAEA	yellow	-0.656436	TRUE
FKBP3	yellow	-0.69957	TRUE
OLA1	yellow	-0.702401	FALSE
PSMA2	yellow	-0.758468	TRUE
TIMM8B	yellow	-0.772181	TRUE
PSMD7	yellow	-0.878292	TRUE
