## Supplemental Table 10 for "From diet to defense: serpin duplication and gene-expression evolution as putative contributors to poison-frog alkaloid sequestration"

### Sheet: Caption_TableS10
Supplementary Table S10. Pearson correlations between module eigengenes and the sequestering category. Module eigengenes from all 20 recovered WGCNA modules were tested for association with the sequestering category, defined as sequestering Epipedobates versus trace-accumulating species. The table reports the Pearson correlation coefficient, nominal p-value, BHFDR-adjusted p-value, and absolute v…

### Sheet: TableS10
TableS10
ME	Trait	Correlation	P	FDR	AbsTrait
MEblue	Alkaloid_Category	0.984605	8.19e-26	1.64e-24	0.984605
MEtan	Alkaloid_Category	0.707833	2.84e-06	2.84e-05	0.707833
MEyellow	Alkaloid_Category	-0.693544	5.43e-06	3.62e-05	0.693544
MElightyellow	Alkaloid_Category	0.617971	9.85e-05	0.000429	0.617971
MEroyalblue	Alkaloid_Category	0.615405	0.000107	0.000429	0.615405
MEbrown	Alkaloid_Category	-0.553082	0.000693	0.00230883	0.553082
MEcyan	Alkaloid_Category	0.521253	0.00157183	0.00449094	0.521253
MEgrey60	Alkaloid_Category	0.448263	0.0078428	0.019607	0.448263
MEmidnightblue	Alkaloid_Category	-0.40622	0.0171319	0.0380708	0.40622
MEpink	Alkaloid_Category	-0.392383	0.0217154	0.0434309	0.392383
MEpurple	Alkaloid_Category	0.31332	0.0711749	0.129409	0.31332
MEgreen	Alkaloid_Category	-0.254935	0.145647	0.242746	0.254935
MEred	Alkaloid_Category	-0.23023	0.190222	0.292649	0.23023
MEturquoise	Alkaloid_Category	0.214618	0.222889	0.318412	0.214618
MEgreenyellow	Alkaloid_Category	0.175414	0.321055	0.428073	0.175414
MEsalmon	Alkaloid_Category	-0.162401	0.358805	0.448506	0.162401
MElightcyan	Alkaloid_Category	-0.137146	0.439259	0.516776	0.137146
MEblack	Alkaloid_Category	-0.0365344	0.83747	0.930523	0.0365344
MElightgreen	Alkaloid_Category	0.0110983	0.950328	0.977027	0.0110983
MEmagenta	Alkaloid_Category	0.00513036	0.977027	0.977027	0.00513036
