## Supplemental Table 11 for "From diet to defense: serpin duplication and gene-expression evolution as putative contributors to poison-frog alkaloid sequestration"

### Sheet: Caption_TableS11
Supplementary Table S11. Pairwise comparisons (computed from Welch two-sample t-tests) of species ME values across the 10 modules significantly correlated with the sequestering category (Epipedobates). The table lists the module, the two species being compared, the nominal p-value, the BHFDR-corrected p-value, the threshold at which the BHFDR-corrected p-value is significant (* ≤ 0.05, ** ≤0.005,…

### Sheet: TableS11
TableS11
comparison	module	group_1	group_2	p_value	p_adj	sig_stars	Significant
Species_MEblue	MEblue	awa	aff. espinosai	8.94e-11	5.37e-10	***	TRUE
Species_MEblue	MEblue	awa	anthonyi	8.69e-10	2.61e-09	***	TRUE
Species_MEblue	MEblue	flotator	aff. espinosai	1.44e-09	2.87e-09	***	TRUE
Species_MEblue	MEblue	flotator	anthonyi	1.49e-08	2.24e-08	***	TRUE
Species_MEblue	MEblue	awa	flotator	0.00964608	0.0115753	*	TRUE
Species_MEblue	MEblue	anthonyi	aff. espinosai	0.572059	0.572059	ns	FALSE
Species_MEbrown	MEbrown	awa	anthonyi	0.0039471	0.0236826	*	TRUE
Species_MEbrown	MEbrown	awa	aff. espinosai	0.0170807	0.0512422	ns	FALSE
Species_MEbrown	MEbrown	anthonyi	aff. espinosai	0.0511394	0.072148	ns	FALSE
Species_MEbrown	MEbrown	flotator	anthonyi	0.0601233	0.072148	ns	FALSE
Species_MEbrown	MEbrown	awa	flotator	0.0578429	0.072148	ns	FALSE
Species_MEbrown	MEbrown	flotator	aff. espinosai	0.550502	0.550502	ns	FALSE
Species_MEcyan	MEcyan	awa	anthonyi	2.31e-08	1.39e-07	***	TRUE
Species_MEcyan	MEcyan	awa	aff. espinosai	6.68e-05	0.000200453	***	TRUE
Species_MEcyan	MEcyan	awa	flotator	0.000697258	0.00139452	**	TRUE
Species_MEcyan	MEcyan	anthonyi	aff. espinosai	0.385886	0.509683	ns	FALSE
Species_MEcyan	MEcyan	flotator	aff. espinosai	0.424736	0.509683	ns	FALSE
Species_MEcyan	MEcyan	flotator	anthonyi	0.935341	0.935341	ns	FALSE
Species_MEgrey60	MEgrey60	flotator	anthonyi	0.00646426	0.0193928	*	TRUE
Species_MEgrey60	MEgrey60	awa	anthonyi	0.00442727	0.0193928	*	TRUE
Species_MEgrey60	MEgrey60	anthonyi	aff. espinosai	0.0216857	0.0433715	*	TRUE
Species_MEgrey60	MEgrey60	awa	aff. espinosai	0.0528113	0.0633736	ns	FALSE
Species_MEgrey60	MEgrey60	awa	flotator	0.0480802	0.0633736	ns	FALSE
Species_MEgrey60	MEgrey60	flotator	aff. espinosai	0.89449	0.89449	ns	FALSE
Species_MElightyellow	MElightyellow	flotator	anthonyi	8.75e-09	5.25e-08	***	TRUE
Species_MElightyellow	MElightyellow	flotator	aff. espinosai	2.73e-08	8.19e-08	***	TRUE
Species_MElightyellow	MElightyellow	awa	anthonyi	5.88e-07	1.18e-06	***	TRUE
Species_MElightyellow	MElightyellow	awa	aff. espinosai	2.08e-06	3.11e-06	***	TRUE
Species_MElightyellow	MElightyellow	awa	flotator	1.91e-05	2.3e-05	***	TRUE
Species_MElightyellow	MElightyellow	anthonyi	aff. espinosai	0.0100266	0.0100266	*	TRUE
Species_MEmidnightblue	MEmidnightblue	flotator	aff. espinosai	0.00884297	0.0530578	ns	FALSE
Species_MEmidnightblue	MEmidnightblue	flotator	anthonyi	0.0365787	0.109736	ns	FALSE
Species_MEmidnightblue	MEmidnightblue	awa	aff. espinosai	0.0620517	0.124103	ns	FALSE
Species_MEmidnightblue	MEmidnightblue	anthonyi	aff. espinosai	0.185595	0.278393	ns	FALSE
Species_MEmidnightblue	MEmidnightblue	awa	anthonyi	0.264086	0.304925	ns	FALSE
Species_MEmidnightblue	MEmidnightblue	awa	flotator	0.304925	0.304925	ns	FALSE
Species_MEpink	MEpink	flotator	aff. espinosai	1.74e-05	0.000104256	***	TRUE
Species_MEpink	MEpink	flotator	anthonyi	0.000575186	0.00172556	**	TRUE
Species_MEpink	MEpink	anthonyi	aff. espinosai	0.00685534	0.0137107	*	TRUE
Species_MEpink	MEpink	awa	aff. espinosai	0.0189374	0.0227248	*	TRUE
Species_MEpink	MEpink	awa	flotator	0.0168832	0.0227248	*	TRUE
Species_MEpink	MEpink	awa	anthonyi	0.81777	0.81777	ns	FALSE
Species_MEroyalblue	MEroyalblue	anthonyi	aff. espinosai	8.88e-19	5.33e-18	***	TRUE
Species_MEroyalblue	MEroyalblue	flotator	anthonyi	2.05e-13	6.15e-13	***	TRUE
Species_MEroyalblue	MEroyalblue	awa	anthonyi	1.1e-11	2.2e-11	***	TRUE
Species_MEroyalblue	MEroyalblue	awa	aff. espinosai	9.59e-07	1.44e-06	***	TRUE
Species_MEroyalblue	MEroyalblue	awa	flotator	5.05e-05	6.06e-05	***	TRUE
Species_MEroyalblue	MEroyalblue	flotator	aff. espinosai	0.972334	0.972334	ns	FALSE
Species_MEtan	MEtan	flotator	anthonyi	2.63e-18	1.58e-17	***	TRUE
Species_MEtan	MEtan	flotator	aff. espinosai	2.09e-11	6.28e-11	***	TRUE
Species_MEtan	MEtan	awa	flotator	3.9e-06	7.8e-06	***	TRUE
Species_MEtan	MEtan	awa	aff. espinosai	0.000120661	0.000180991	***	TRUE
Species_MEtan	MEtan	awa	anthonyi	0.00121581	0.00145897	**	TRUE
Species_MEtan	MEtan	anthonyi	aff. espinosai	0.0651095	0.0651095	ns	FALSE
Species_MEyellow	MEyellow	awa	aff. espinosai	3.72e-05	0.000111477	***	TRUE
Species_MEyellow	MEyellow	awa	anthonyi	2.32e-05	0.000111477	***	TRUE
Species_MEyellow	MEyellow	flotator	aff. espinosai	0.000436593	0.000873186	***	TRUE
Species_MEyellow	MEyellow	flotator	anthonyi	0.00102687	0.00154031	**	TRUE
Species_MEyellow	MEyellow	awa	flotator	0.282232	0.338678	ns	FALSE
Species_MEyellow	MEyellow	anthonyi	aff. espinosai	0.375792	0.375792	ns	FALSE
