## Supplemental Table 12 for "From diet to defense: serpin duplication and gene-expression evolution as putative contributors to poison-frog alkaloid sequestration"

### Sheet: Caption_TableS12
Supplementary Table S12. The table reports the BHFDR-adjusted enrichment p-value (Enrichment FDR), the number of blue-module genes assigned to each enriched term (nGenes), the total number of background genes assigned to that term (Pathway Genes), the fold enrichment of the term among blue-module genes relative to the background (Fold Enrichment), the Gene Ontology biological-process term (Pathwa…

### Sheet: TableS12
TableS12
Enrichment FDR	nGenes	Pathway Genes	Fold Enrichment	Pathway	URL	Genes
0.00213436	13	152	4.55342	GO:0022900 Electron transport chain	https://amigo.geneontology.org/amigo/term/GO:0022900	COX6A1 NDUFA5 NDUFS6 UQCRQ NDUFV1 UQCRH ETFB NDUFA8 NDUFC2 NDUFB8 NDUFA12 NDUFB4
0.00213436	13	141	4.62241	GO:0022904 Respiratory electron transport chain	https://amigo.geneontology.org/amigo/term/GO:0022904	COX6A1 NDUFA5 NDUFS6 UQCRQ NDUFV1 UQCRH ETFB NDUFA8 NDUFC2 NDUFB8 NDUFA12 NDUFB4
0.00213436	12	116	5.12021	GO:0042773 Atp synthesis coupled electron transport	https://amigo.geneontology.org/amigo/term/GO:0042773	COX6A1 NDUFS6 UQCRQ NDUFV1 UQCRH NDUFA8 NDUFC2 NDUFB8 NDUFA12 NDUFB4 NDUFA5
0.00213436	12	116	5.12021	GO:0042775 Mitochondrial atp synthesis coupled electron transport	https://amigo.geneontology.org/amigo/term/GO:0042775	COX6A1 NDUFS6 UQCRQ NDUFV1 UQCRH NDUFA8 NDUFC2 NDUFB8 NDUFA12 NDUFB4 NDUFA5
0.00470923	11	108	4.87064	GO:0019646 Aerobic electron transport chain	https://amigo.geneontology.org/amigo/term/GO:0019646	COX6A1 NDUFS6 UQCRQ NDUFV1 UQCRH NDUFA8 NDUFC2 NDUFB8 NDUFB4 NDUFA5
0.00470923	37	1946	2.01462	GO:0044281 Small molecule metabolic process	https://amigo.geneontology.org/amigo/term/GO:0044281	ENO1 GSTZ1 ETFB GAPDH ALDH6A1 GNMT CDO1 SORD GSTO1 IPMK NADK2 CBS HINT1 ADI1 GPAT2 CD74 UGDH HSPA8 SCP2 ATP1B1 CYB5R3 C3 MPC2 MTLN SLC4A7 NANS PPA2 NDUFB4 NDUFA8 NDUFA5 NDUFS6 NDUFC2 NDUFB8 NDUFV1 NDUFA11 NDUFA12 VDAC1
0.00470923	20	695	2.89724	GO:0090407 Organophosphate biosynthetic process	https://amigo.geneontology.org/amigo/term/GO:0090407	IPMK GPAT2 ENO1 UGDH SCP2 SORD MPC2 ATM NADK2 SLC4A7 NANS NDUFB4 NDUFA8 NDUFA5 NDUFS6 NDUFC2 NDUFB8 NDUFV1 NDUFA11 NDUFA12
0.00658525	13	166	3.86176	GO:0006119 Oxidative phosphorylation	https://amigo.geneontology.org/amigo/term/GO:0006119	COX6A1 NDUFS6 UQCRQ NDUFV1 UQCRH NDUFA8 NDUFC2 NDUFB8 NDUFA12 NDUFB4 NDUFA5 NDUFA11
0.00658525	15	357	3.41762	GO:1901293 Nucleoside phosphate biosynthetic process	https://amigo.geneontology.org/amigo/term/GO:1901293	ENO1 UGDH MPC2 NADK2 SLC4A7 NANS NDUFB4 NDUFA8 NDUFA5 NDUFS6 NDUFC2 NDUFB8 NDUFV1 NDUFA11 NDUFA12
0.00852441	8	66	6.05616	GO:0006120 Mitochondrial electron transport nadh to ubiquinone	https://amigo.geneontology.org/amigo/term/GO:0006120	NDUFS6 NDUFV1 NDUFA8 NDUFC2 NDUFB8 NDUFB4 NDUFA5
0.00937316	12	224	3.80556	GO:0006164 Purine nucleotide biosynthetic process	https://amigo.geneontology.org/amigo/term/GO:0006164	ENO1 NADK2 SLC4A7 NDUFB4 NDUFA8 NDUFA5 NDUFS6 NDUFC2 NDUFB8 NDUFV1 NDUFA11 NDUFA12
0.00937316	8	348	5.68912	GO:0006959 Humoral immune response	https://amigo.geneontology.org/amigo/term/GO:0006959	CFH C7 C3 LEAP2 RPS19 GAPDH C5 CD81
0.00937316	9	122	5.15143	GO:0033108 Mitochondrial respiratory chain complex assembly	https://amigo.geneontology.org/amigo/term/GO:0033108	CHCHD7 SMIM20 NDUFA11 NDUFA12 NDUFB4 NDUFA8 NDUFA5 NDUFC2 NDUFB8
0.00937316	15	270	3.20013	GO:0045333 Cellular respiration	https://amigo.geneontology.org/amigo/term/GO:0045333	COX6A1 NDUFA5 NDUFS6 UQCRQ NDUFV1 UQCRH ETFB NDUFA8 NDUFC2 NDUFB8 MTLN NDUFA12 NDUFB4 NDUFA11
0.00937316	21	735	2.54031	GO:0055086 Nucleobase-containing small molecule metabolic process	https://amigo.geneontology.org/amigo/term/GO:0055086	ENO1 GAPDH ALDH6A1 GNMT NADK2 HINT1 UGDH HSPA8 ATP1B1 MPC2 SLC4A7 NANS NDUFB4 NDUFA8 NDUFA5 NDUFS6 NDUFC2 NDUFB8 NDUFV1 NDUFA11 NDUFA12
0.0128772	10	119	4.11713	GO:0006754 Atp biosynthetic process	https://amigo.geneontology.org/amigo/term/GO:0006754	ENO1 NDUFB4 NDUFA8 NDUFA5 NDUFS6 NDUFC2 NDUFB8 NDUFV1 NDUFA11 NDUFA12
0.0128772	4	24	13.4101	GO:0006957 Complement activation alternative pathway	https://amigo.geneontology.org/amigo/term/GO:0006957	CFH C5 C7 C3
0.0128772	12	263	3.5647	GO:0009165 Nucleotide biosynthetic process	https://amigo.geneontology.org/amigo/term/GO:0009165	ENO1 NADK2 SLC4A7 NDUFB4 NDUFA8 NDUFA5 NDUFS6 NDUFC2 NDUFB8 NDUFV1 NDUFA11 NDUFA12
0.0128772	10	136	4.11713	GO:0009201 Ribonucleoside triphosphate biosynthetic process	https://amigo.geneontology.org/amigo/term/GO:0009201	ENO1 NDUFB4 NDUFA8 NDUFA5 NDUFS6 NDUFC2 NDUFB8 NDUFV1 NDUFA11 NDUFA12
0.0128772	10	130	4.11713	GO:0009206 Purine ribonucleoside triphosphate biosynthetic process	https://amigo.geneontology.org/amigo/term/GO:0009206	ENO1 NDUFB4 NDUFA8 NDUFA5 NDUFS6 NDUFC2 NDUFB8 NDUFV1 NDUFA11 NDUFA12
0.0128772	25	1188	2.19734	GO:0019637 Organophosphate metabolic process	https://amigo.geneontology.org/amigo/term/GO:0019637	ENO1 GAPDH IPMK NADK2 HINT1 GPAT2 UGDH HSPA8 SCP2 ATP1B1 SORD MPC2 ATM SLC4A7 NANS DNAJC19 NDUFB4 NDUFA8 NDUFA5 NDUFS6 NDUFC2 NDUFB8 NDUFV1 NDUFA11 NDUFA12
0.0128772	9	84	4.59149	GO:0042776 Proton motive force-driven mitochondrial atp synthesis	https://amigo.geneontology.org/amigo/term/GO:0042776	NDUFB4 NDUFA8 NDUFA5 NDUFS6 NDUFC2 NDUFB8 NDUFV1 NDUFA11 NDUFA12
0.0128772	13	259	3.31608	GO:0046034 Atp metabolic process	https://amigo.geneontology.org/amigo/term/GO:0046034	ENO1 GAPDH HSPA8 ATP1B1 NDUFB4 NDUFA8 NDUFA5 NDUFS6 NDUFC2 NDUFB8 NDUFV1 NDUFA11 NDUFA12
0.0128772	9	134	4.59149	GO:0097250 Mitochondrial respirasome assembly	https://amigo.geneontology.org/amigo/term/GO:0097250	HIGD2A SMIM20 NDUFA11 NDUFA12 NDUFB4 NDUFA8 NDUFA5 NDUFC2 NDUFB8
0.0138471	10	144	4.04614	GO:0009142 Nucleoside triphosphate biosynthetic process	https://amigo.geneontology.org/amigo/term/GO:0009142	ENO1 NDUFB4 NDUFA8 NDUFA5 NDUFS6 NDUFC2 NDUFB8 NDUFV1 NDUFA11 NDUFA12
0.0138471	10	131	4.04614	GO:0009145 Purine nucleoside triphosphate biosynthetic process	https://amigo.geneontology.org/amigo/term/GO:0009145	ENO1 NDUFB4 NDUFA8 NDUFA5 NDUFS6 NDUFC2 NDUFB8 NDUFV1 NDUFA11 NDUFA12
0.013893	13	299	3.24552	GO:0072522 Purine-containing compound biosynthetic process	https://amigo.geneontology.org/amigo/term/GO:0072522	ENO1 MPC2 NADK2 SLC4A7 NDUFB4 NDUFA8 NDUFA5 NDUFS6 NDUFC2 NDUFB8 NDUFV1 NDUFA11 NDUFA12
0.0140265	7	332	5.47578	GO:0001906 Cell killing	https://amigo.geneontology.org/amigo/term/GO:0001906	CFH RPS19 GAPDH C5 HSPA8 C7 C3
0.0140265	13	221	3.14515	GO:0009060 Aerobic respiration	https://amigo.geneontology.org/amigo/term/GO:0009060	COX6A1 NDUFS6 UQCRQ NDUFV1 UQCRH NDUFA8 NDUFC2 NDUFB8 NDUFA12 NDUFB4 NDUFA5 NDUFA11
0.0140265	13	306	3.17791	GO:0009141 Nucleoside triphosphate metabolic process	https://amigo.geneontology.org/amigo/term/GO:0009141	ENO1 GAPDH HSPA8 ATP1B1 NDUFB4 NDUFA8 NDUFA5 NDUFS6 NDUFC2 NDUFB8 NDUFV1 NDUFA11 NDUFA12
0.0140265	13	290	3.17791	GO:0009144 Purine nucleoside triphosphate metabolic process	https://amigo.geneontology.org/amigo/term/GO:0009144	ENO1 GAPDH HSPA8 ATP1B1 NDUFB4 NDUFA8 NDUFA5 NDUFS6 NDUFC2 NDUFB8 NDUFV1 NDUFA11 NDUFA12
0.0140265	13	290	3.21136	GO:0009199 Ribonucleoside triphosphate metabolic process	https://amigo.geneontology.org/amigo/term/GO:0009199	ENO1 GAPDH HSPA8 ATP1B1 NDUFB4 NDUFA8 NDUFA5 NDUFS6 NDUFC2 NDUFB8 NDUFV1 NDUFA11 NDUFA12
0.0140265	13	283	3.21136	GO:0009205 Purine ribonucleoside triphosphate metabolic process	https://amigo.geneontology.org/amigo/term/GO:0009205	ENO1 GAPDH HSPA8 ATP1B1 NDUFB4 NDUFA8 NDUFA5 NDUFS6 NDUFC2 NDUFB8 NDUFV1 NDUFA11 NDUFA12
0.0140265	7	79	5.47578	GO:0010257 Nadh dehydrogenase complex assembly	https://amigo.geneontology.org/amigo/term/GO:0010257	NDUFA11 NDUFA12 NDUFB4 NDUFA8 NDUFA5 NDUFC2 NDUFB8
0.0140265	4	19	11.7338	GO:0010755 Regulation of plasminogen activation	https://amigo.geneontology.org/amigo/term/GO:0010755	F12 CPB2 ENO1 CTSZ
0.0140265	16	377	2.72088	GO:0015980 Energy derivation by oxidation of organic compounds	https://amigo.geneontology.org/amigo/term/GO:0015980	COX6A1 NDUFA5 NDUFS6 UQCRQ NDUFV1 UQCRH ETFB NDUFA8 GNMT NDUFC2 NDUFB8 MTLN NDUFA12 NDUFB4 NDUFA11
0.0140265	9	95	4.31038	GO:0015986 Proton motive force-driven atp synthesis	https://amigo.geneontology.org/amigo/term/GO:0015986	NDUFB4 NDUFA8 NDUFA5 NDUFS6 NDUFC2 NDUFB8 NDUFV1 NDUFA11 NDUFA12
0.0140265	7	79	5.47578	GO:0032981 Mitochondrial respiratory chain complex i assembly	https://amigo.geneontology.org/amigo/term/GO:0032981	NDUFA11 NDUFA12 NDUFB4 NDUFA8 NDUFA5 NDUFC2 NDUFB8
0.0140265	26	1726	2.08958	GO:0055085 Transmembrane transport	https://amigo.geneontology.org/amigo/term/GO:0055085	SLC4A7 SEC61A1 AQP9 ATP1B1 MPC2 DNAJC19 GSTO1 TESC C3 CD63 VDAC1 NDUFB4 OAZ1 HSPA8 SLC16A10 NDUFA8 NDUFA5 NDUFS6 NDUFC2 MCOLN2 NDUFB8 NDUFV1 TMED10 UQCRH NDUFA12 TMEM120A
0.0148787	22	1070	2.24473	GO:1901135 Carbohydrate derivative metabolic process	https://amigo.geneontology.org/amigo/term/GO:1901135	ENO1 UGDH GAPDH GNMT DAD1 HINT1 GPAT2 HSPA8 ATP1B1 SORD RAB1A NANS CTSL NDUFB4 NDUFA8 NDUFA5 NDUFS6 NDUFC2 NDUFB8 NDUFV1 NDUFA11 NDUFA12
0.0154998	16	477	2.68201	GO:0006163 Purine nucleotide metabolic process	https://amigo.geneontology.org/amigo/term/GO:0006163	ENO1 GAPDH NADK2 HINT1 HSPA8 ATP1B1 SLC4A7 NDUFB4 NDUFA8 NDUFA5 NDUFS6 NDUFC2 NDUFB8 NDUFV1 NDUFA11 NDUFA12
0.0184014	19	707	2.38441	GO:0006753 Nucleoside phosphate metabolic process	https://amigo.geneontology.org/amigo/term/GO:0006753	ENO1 GAPDH NADK2 HINT1 UGDH HSPA8 ATP1B1 MPC2 SLC4A7 NANS NDUFB4 NDUFA8 NDUFA5 NDUFS6 NDUFC2 NDUFB8 NDUFV1 NDUFA11 NDUFA12
0.0192086	14	385	2.85693	GO:0009150 Purine ribonucleotide metabolic process	https://amigo.geneontology.org/amigo/term/GO:0009150	ENO1 GAPDH HINT1 HSPA8 ATP1B1 NDUFB4 NDUFA8 NDUFA5 NDUFS6 NDUFC2 NDUFB8 NDUFV1 NDUFA11 NDUFA12
0.0216322	18	516	2.41381	GO:0006091 Generation of precursor metabolites and energy	https://amigo.geneontology.org/amigo/term/GO:0006091	ENO1 GAPDH COX6A1 NDUFA5 NDUFS6 UQCRQ NDUFV1 UQCRH ETFB NDUFA8 GNMT NDUFC2 NDUFB8 MTLN NDUFA12 NDUFB4 NDUFA11
0.0216322	18	623	2.41381	GO:0072521 Purine-containing compound metabolic process	https://amigo.geneontology.org/amigo/term/GO:0072521	ENO1 GAPDH GNMT NADK2 HINT1 HSPA8 ATP1B1 MPC2 SLC4A7 NDUFB4 NDUFA8 NDUFA5 NDUFS6 NDUFC2 NDUFB8 NDUFV1 NDUFA11 NDUFA12
0.0236208	10	180	3.5557	GO:0009152 Purine ribonucleotide biosynthetic process	https://amigo.geneontology.org/amigo/term/GO:0009152	ENO1 NDUFB4 NDUFA8 NDUFA5 NDUFS6 NDUFC2 NDUFB8 NDUFV1 NDUFA11 NDUFA12
0.0265685	16	542	2.52001	GO:0009117 Nucleotide metabolic process	https://amigo.geneontology.org/amigo/term/GO:0009117	ENO1 GAPDH NADK2 HINT1 HSPA8 ATP1B1 SLC4A7 NDUFB4 NDUFA8 NDUFA5 NDUFS6 NDUFC2 NDUFB8 NDUFV1 NDUFA11 NDUFA12
0.0265685	14	406	2.73789	GO:0009259 Ribonucleotide metabolic process	https://amigo.geneontology.org/amigo/term/GO:0009259	ENO1 GAPDH HINT1 HSPA8 ATP1B1 NDUFB4 NDUFA8 NDUFA5 NDUFS6 NDUFC2 NDUFB8 NDUFV1 NDUFA11 NDUFA12
0.0265685	10	195	3.45112	GO:0009260 Ribonucleotide biosynthetic process	https://amigo.geneontology.org/amigo/term/GO:0009260	ENO1 NDUFB4 NDUFA8 NDUFA5 NDUFS6 NDUFC2 NDUFB8 NDUFV1 NDUFA11 NDUFA12
0.0265685	6	162	5.63223	GO:0016064 Immunoglobulin mediated immune response	https://amigo.geneontology.org/amigo/term/GO:0016064	CD74 C5 NSD2 C7 C3 CD81
0.0265685	14	414	2.71526	GO:0019693 Ribose phosphate metabolic process	https://amigo.geneontology.org/amigo/term/GO:0019693	ENO1 GAPDH HINT1 HSPA8 ATP1B1 NDUFB4 NDUFA8 NDUFA5 NDUFS6 NDUFC2 NDUFB8 NDUFV1 NDUFA11 NDUFA12
0.0265685	6	172	5.63223	GO:0019724 B cell mediated immunity	https://amigo.geneontology.org/amigo/term/GO:0019724	CD74 C5 NSD2 C7 C3 CD81
0.0265685	11	225	3.2268	GO:1902600 Proton transmembrane transport	https://amigo.geneontology.org/amigo/term/GO:1902600	TESC NDUFB4 NDUFA8 NDUFA5 NDUFS6 NDUFC2 NDUFB8 NDUFV1 UQCRH NDUFA12 ATP1B1
0.0290633	10	202	3.40111	GO:0046390 Ribose phosphate biosynthetic process	https://amigo.geneontology.org/amigo/term/GO:0046390	ENO1 NDUFB4 NDUFA8 NDUFA5 NDUFS6 NDUFC2 NDUFB8 NDUFV1 NDUFA11 NDUFA12
0.0345594	21	989	2.11511	GO:0043436 Oxoacid metabolic process	https://amigo.geneontology.org/amigo/term/GO:0043436	ENO1 GSTZ1 ETFB GAPDH ALDH6A1 GNMT CDO1 GSTO1 CBS ADI1 GPAT2 CD74 UGDH C3 SORD MPC2 MTLN NANS PPA2 SCP2 VDAC1
0.035942	21	995	2.10607	GO:0006082 Organic acid metabolic process	https://amigo.geneontology.org/amigo/term/GO:0006082	ENO1 GSTZ1 ETFB GAPDH ALDH6A1 GNMT CDO1 GSTO1 CBS ADI1 GPAT2 CD74 UGDH C3 SORD MPC2 MTLN NANS PPA2 SCP2 VDAC1
0.0404074	4	35	8.53368	GO:0000096 Sulfur amino acid metabolic process	https://amigo.geneontology.org/amigo/term/GO:0000096	CDO1 CBS ADI1 GNMT
0.0572553	4	63	7.82254	GO:0002455 Humoral immune response mediated by circulating immunoglobulin	https://amigo.geneontology.org/amigo/term/GO:0002455	C5 C7 C3 CD81
0.0572553	17	920	2.24129	GO:0098662 Inorganic cation transmembrane transport	https://amigo.geneontology.org/amigo/term/GO:0098662	ATP1B1 GSTO1 TESC CD63 SLC4A7 SEC61A1 NDUFB4 NDUFA8 NDUFA5 NDUFS6 NDUFC2 MCOLN2 NDUFB8 NDUFV1 UQCRH NDUFA12 VDAC1
0.0630709	3	17	11.7338	GO:0000097 Sulfur amino acid biosynthetic process	https://amigo.geneontology.org/amigo/term/GO:0000097	CBS ADI1 CDO1
0.0630709	20	967	2.04957	GO:0019752 Carboxylic acid metabolic process	https://amigo.geneontology.org/amigo/term/GO:0019752	ENO1 GSTZ1 ETFB GAPDH ALDH6A1 GNMT CDO1 GSTO1 CBS ADI1 GPAT2 CD74 UGDH C3 SORD MPC2 MTLN NANS SCP2 VDAC1
0.0657625	7	424	4.00667	GO:0002449 Lymphocyte mediated immunity	https://amigo.geneontology.org/amigo/term/GO:0002449	CD81 CD74 C5 NSD2 HSPA8 C7 C3
0.0660491	9	687	3.24936	GO:0002250 Adaptive immune response	https://amigo.geneontology.org/amigo/term/GO:0002250	CD81 CD74 C5 NSD2 HSPA8 C7 C3 MCOLN2 CTSL
0.0707252	4	196	7.22081	GO:0002708 Positive regulation of lymphocyte mediated immunity	https://amigo.geneontology.org/amigo/term/GO:0002708	CD81 NSD2 HSPA8 C3
0.0707252	4	28	7.22081	GO:0031639 Plasminogen activation	https://amigo.geneontology.org/amigo/term/GO:0031639	F12 CPB2 ENO1 CTSZ
0.0707252	17	941	2.18005	GO:0098655 Monoatomic cation transmembrane transport	https://amigo.geneontology.org/amigo/term/GO:0098655	ATP1B1 GSTO1 TESC CD63 SLC4A7 SEC61A1 NDUFB4 NDUFA8 NDUFA5 NDUFS6 NDUFC2 MCOLN2 NDUFB8 NDUFV1 UQCRH NDUFA12 VDAC1
0.0740399	2	6	23.4676	GO:0034238 Macrophage fusion	https://amigo.geneontology.org/amigo/term/GO:0034238	CD81 ADAM9
0.0740399	2	10	23.4676	GO:0097278 Complement-dependent cytotoxicity	https://amigo.geneontology.org/amigo/term/GO:0097278	CFH C3
0.0751255	17	1026	2.15648	GO:0098660 Inorganic ion transmembrane transport	https://amigo.geneontology.org/amigo/term/GO:0098660	ATP1B1 GSTO1 TESC CD63 SLC4A7 SEC61A1 NDUFB4 NDUFA8 NDUFA5 NDUFS6 NDUFC2 MCOLN2 NDUFB8 NDUFV1 UQCRH NDUFA12 VDAC1
0.0763544	5	60	5.33355	GO:0031638 Zymogen activation	https://amigo.geneontology.org/amigo/term/GO:0031638	F12 CTSL CPB2 ENO1 CTSZ
0.0766497	7	400	3.82031	GO:0002460 Adaptive immune response based on somatic recombination of immune receptors built from immunoglobulin superfamily domains	https://amigo.geneontology.org/amigo/term/GO:0002460	CD81 CD74 C5 NSD2 HSPA8 C7 C3
0.0779865	14	652	2.36365	GO:1901137 Carbohydrate derivative biosynthetic process	https://amigo.geneontology.org/amigo/term/GO:1901137	UGDH DAD1 ENO1 SORD NANS NDUFB4 NDUFA8 NDUFA5 NDUFS6 NDUFC2 NDUFB8 NDUFV1 NDUFA11 NDUFA12
0.0825585	18	1135	2.07067	GO:0034220 Monoatomic ion transmembrane transport	https://amigo.geneontology.org/amigo/term/GO:0034220	ATP1B1 GSTO1 TESC CD63 SLC4A7 SEC61A1 NDUFB4 NDUFA8 NDUFA5 NDUFS6 NDUFC2 MCOLN2 NDUFB8 NDUFV1 UQCRH NDUFA12 TMEM120A VDAC1
0.0854158	4	82	6.70504	GO:0006956 Complement activation	https://amigo.geneontology.org/amigo/term/GO:0006956	CFH C7 C3 C5
0.0976561	17	907	2.08874	GO:0051050 Positive regulation of transport	https://amigo.geneontology.org/amigo/term/GO:0051050	SAR1A TESC SCP2 C3 ATP1B1 GSTO1 ADAM9 CPB2 OAZ1 HSPA8 MPC2 AP2M1 TMED10 CD81 CD63 ANP32B CEP131
0.139644	4	121	5.86691	GO:0031640 Killing of cells of another organism	https://amigo.geneontology.org/amigo/term/GO:0031640	RPS19 GAPDH C5 C7
0.139644	4	121	5.86691	GO:0141061 Disruption of cell in another organism	https://amigo.geneontology.org/amigo/term/GO:0141061	RPS19 GAPDH C5 C7
0.159778	4	217	5.52179	GO:0002705 Positive regulation of leukocyte mediated immunity	https://amigo.geneontology.org/amigo/term/GO:0002705	CD81 NSD2 HSPA8 C3
0.159778	4	171	5.52179	GO:0002824 Positive regulation of adaptive immune response based on somatic recombination of immune receptors built from immunoglobulin superfamily domains	https://amigo.geneontology.org/amigo/term/GO:0002824	CD81 NSD2 HSPA8 C3
0.159778	2	18	15.6451	GO:0002830 Positive regulation of type 2 immune response	https://amigo.geneontology.org/amigo/term/GO:0002830	CD74 CD81
0.159778	3	49	7.82254	GO:0006958 Complement activation classical pathway	https://amigo.geneontology.org/amigo/term/GO:0006958	C5 C7 C3
0.159778	2	4	15.6451	GO:0009093 Cysteine catabolic process	https://amigo.geneontology.org/amigo/term/GO:0009093	CDO1 CBS
0.159778	2	4	15.6451	GO:0019448 L-cysteine catabolic process	https://amigo.geneontology.org/amigo/term/GO:0019448	CDO1 CBS
0.159778	6	253	3.70541	GO:0019722 Calcium-mediated signaling	https://amigo.geneontology.org/amigo/term/GO:0019722	RCAN3 GSTO1 TMBIM4 ATP1B1 MCOLN2 HINT1
0.159778	2	22	15.6451	GO:0030449 Regulation of complement activation	https://amigo.geneontology.org/amigo/term/GO:0030449	CFH C3
0.159778	2	85	15.6451	GO:0032757 Positive regulation of interleukin-8 production	https://amigo.geneontology.org/amigo/term/GO:0032757	CD74 RAB1A
0.159778	2	12	15.6451	GO:0032957 Inositol trisphosphate metabolic process	https://amigo.geneontology.org/amigo/term/GO:0032957	SCP2 IPMK
0.159778	2	27	15.6451	GO:0032958 Inositol phosphate biosynthetic process	https://amigo.geneontology.org/amigo/term/GO:0032958	IPMK SCP2
0.159778	2	4	15.6451	GO:0046439 L-cysteine metabolic process	https://amigo.geneontology.org/amigo/term/GO:0046439	CDO1 CBS
0.159778	3	140	7.82254	GO:0061844 Antimicrobial humoral immune response mediated by antimicrobial peptide	https://amigo.geneontology.org/amigo/term/GO:0061844	LEAP2 RPS19 GAPDH
0.159778	2	8	15.6451	GO:0106035 Protein maturation by [4fe-4s] cluster transfer	https://amigo.geneontology.org/amigo/term/GO:0106035	ISCA2 GLRX5
0.159778	2	17	15.6451	GO:2000343 Positive regulation of chemokine (c-x-c motif) ligand 2 production	https://amigo.geneontology.org/amigo/term/GO:2000343	CD74 MCOLN2
0.161734	15	632	2.05856	GO:0051604 Protein maturation	https://amigo.geneontology.org/amigo/term/GO:0051604	HSPA8 HSPA2 F12 ISCA2 TESC CTSL ADAM9 CD74 CPB2 FKBP2 GLRX5 ENO1 CTSZ DNAJC4 DNAJC19
0.188501	17	1157	1.91803	GO:0006812 Monoatomic cation transport	https://amigo.geneontology.org/amigo/term/GO:0006812	ATP1B1 GSTO1 TESC CD63 SLC4A7 SEC61A1 NDUFB4 NDUFA8 NDUFA5 NDUFS6 NDUFC2 MCOLN2 NDUFB8 NDUFV1 UQCRH NDUFA12 VDAC1
