## Supplemental Table 13 for "From diet to defense: serpin duplication and gene-expression evolution as putative contributors to poison-frog alkaloid sequestration"

### Sheet: Caption_TableS13
Supplementary Table S13. The table reports the BHFDR-adjusted enrichment p-value (Enrichment FDR), the number of lightyellow-module genes assigned to each enriched term (nGenes), the total number of background genes assigned to that term (Pathway Genes), the fold enrichment of the term among lightyellow-module genes relative to the background (Fold Enrichment), the Gene Ontology biological-proces…

### Sheet: TableS13
TableS13
Enrichment FDR	nGenes	Pathway Genes	Fold Enrichment	Pathway	URL	Genes
1.36e-10	26	221	5.75231	GO:0009060 Aerobic respiration	https://amigo.geneontology.org/amigo/term/GO:0009060	COX7C COX4I1 COX5B MDH2 UQCRB NDUFV3 ATP5MF ATP5F1D ATP5PB ATP5PF ATP5F1C ATP5MG ATP5ME UQCRC1 RHOA KGD4 NDUFB9 COX6C IDH2 NDUFAB1 NDUFA2 NDUFA9 UQCRC2 NDUFB11 NDUFS4 NDUFA3
2.2e-10	23	166	6.248	GO:0006119 Oxidative phosphorylation	https://amigo.geneontology.org/amigo/term/GO:0006119	COX7C COX4I1 COX5B UQCRB NDUFV3 ATP5MF ATP5F1D ATP5PB ATP5PF ATP5F1C ATP5MG ATP5ME UQCRC1 RHOA NDUFB9 COX6C NDUFAB1 NDUFA2 NDUFA9 UQCRC2 NDUFB11 NDUFS4 NDUFA3
2.2e-10	27	270	5.26758	GO:0045333 Cellular respiration	https://amigo.geneontology.org/amigo/term/GO:0045333	COX7C COX4I1 COX5B MDH2 UQCRB NDUFV3 ATP5MF ATP5F1D ATP5PB ETFA ATP5PF ATP5F1C ATP5MG ATP5ME UQCRC1 RHOA KGD4 NDUFB9 COX6C IDH2 NDUFAB1 NDUFA2 NDUFA9 UQCRC2 NDUFB11 NDUFS4 NDUFA3
9.32e-10	29	377	4.50982	GO:0015980 Energy derivation by oxidation of organic compounds	https://amigo.geneontology.org/amigo/term/GO:0015980	COX7C COX4I1 COX5B MDH2 UQCRB NDUFV3 UGP2 ATP5MF ATP5F1D ATP5PB ETFA ATP5PF ATP5F1C ATP5MG ATP5ME UQCRC1 RHOA KGD4 TP53 NDUFB9 COX6C IDH2 NDUFAB1 NDUFA2 NDUFA9 UQCRC2 NDUFB11 NDUFS4 NDUFA3
1.35e-08	31	516	3.80158	GO:0006091 Generation of precursor metabolites and energy	https://amigo.geneontology.org/amigo/term/GO:0006091	TPI1 COX7C COX4I1 COX5B MDH2 UQCRB NDUFV3 UGP2 ATP5MF ATP5F1D ATP5PB ETFA ATP5PF ATP5F1C ATP5MG ATP5ME UQCRC1 RHOA KGD4 TP53 NDUFB9 NDUFS4 COX6C IDH2 NDUFAB1 NDUFA2 NDUFA9 UQCRC2 NDUFB11 NDUFA3 PGM1
3.6e-07	15	84	6.998	GO:0042776 Proton motive force-driven mitochondrial atp synthesis	https://amigo.geneontology.org/amigo/term/GO:0042776	ATP5MF ATP5F1D ATP5PB ATP5PF ATP5F1C ATP5MG ATP5ME NDUFAB1 NDUFA2 NDUFA9 NDUFB11 NDUFB9 NDUFV3 NDUFS4 NDUFA3
8.4e-07	15	95	6.56955	GO:0015986 Proton motive force-driven atp synthesis	https://amigo.geneontology.org/amigo/term/GO:0015986	ATP5F1D ATP5PB ATP5F1C ATP5MG ATP5MF ATP5PF ATP5ME NDUFAB1 NDUFA2 NDUFA9 NDUFB11 NDUFB9 NDUFV3 NDUFS4 NDUFA3
5.49e-06	17	224	4.93012	GO:0006164 Purine nucleotide biosynthetic process	https://amigo.geneontology.org/amigo/term/GO:0006164	ATP5F1D ATP5PB HAAO ATP5F1C ATP5MG IDO2 ATP5MF ATP5PF ATP5ME NDUFAB1 NDUFA2 NDUFA9 NDUFB11 NDUFB9 NDUFV3 NDUFS4 NDUFA3
5.49e-06	15	119	5.64751	GO:0006754 Atp biosynthetic process	https://amigo.geneontology.org/amigo/term/GO:0006754	ATP5F1D ATP5PB ATP5F1C ATP5MG ATP5MF ATP5PF ATP5ME NDUFAB1 NDUFA2 NDUFA9 NDUFB11 NDUFB9 NDUFV3 NDUFS4 NDUFA3
5.49e-06	15	136	5.64751	GO:0009201 Ribonucleoside triphosphate biosynthetic process	https://amigo.geneontology.org/amigo/term/GO:0009201	ATP5F1D ATP5PB ATP5F1C ATP5MG ATP5MF ATP5PF ATP5ME NDUFAB1 NDUFA2 NDUFA9 NDUFB11 NDUFB9 NDUFV3 NDUFS4 NDUFA3
5.49e-06	15	130	5.64751	GO:0009206 Purine ribonucleoside triphosphate biosynthetic process	https://amigo.geneontology.org/amigo/term/GO:0009206	ATP5F1D ATP5PB ATP5F1C ATP5MG ATP5MF ATP5PF ATP5ME NDUFAB1 NDUFA2 NDUFA9 NDUFB11 NDUFB9 NDUFV3 NDUFS4 NDUFA3
5.51e-06	15	144	5.55014	GO:0009142 Nucleoside triphosphate biosynthetic process	https://amigo.geneontology.org/amigo/term/GO:0009142	ATP5F1D ATP5PB ATP5F1C ATP5MG ATP5MF ATP5PF ATP5ME NDUFAB1 NDUFA2 NDUFA9 NDUFB11 NDUFB9 NDUFV3 NDUFS4 NDUFA3
5.51e-06	15	131	5.55014	GO:0009145 Purine nucleoside triphosphate biosynthetic process	https://amigo.geneontology.org/amigo/term/GO:0009145	ATP5F1D ATP5PB ATP5F1C ATP5MG ATP5MF ATP5PF ATP5ME NDUFAB1 NDUFA2 NDUFA9 NDUFB11 NDUFB9 NDUFV3 NDUFS4 NDUFA3
5.51e-06	16	141	5.20255	GO:0022904 Respiratory electron transport chain	https://amigo.geneontology.org/amigo/term/GO:0022904	COX7C COX4I1 COX5B UQCRB NDUFV3 ETFA UQCRC1 NDUFB9 COX6C NDUFAB1 NDUFA2 NDUFA9 UQCRC2 NDUFS4 NDUFA3 MDH2
5.96e-06	16	152	5.1249	GO:0022900 Electron transport chain	https://amigo.geneontology.org/amigo/term/GO:0022900	COX7C COX4I1 COX5B UQCRB NDUFV3 ETFA UQCRC1 NDUFB9 NDUFS4 COX6C NDUFAB1 NDUFA2 NDUFA9 UQCRC2 NDUFA3 MDH2
1.01e-05	17	263	4.61809	GO:0009165 Nucleotide biosynthetic process	https://amigo.geneontology.org/amigo/term/GO:0009165	ATP5F1D ATP5PB HAAO ATP5F1C ATP5MG IDO2 ATP5MF ATP5PF ATP5ME NDUFAB1 NDUFA2 NDUFA9 NDUFB11 NDUFB9 NDUFV3 NDUFS4 NDUFA3
1.01e-05	14	108	5.66882	GO:0019646 Aerobic electron transport chain	https://amigo.geneontology.org/amigo/term/GO:0019646	COX7C COX4I1 COX5B UQCRB UQCRC1 NDUFB9 COX6C NDUFAB1 NDUFA2 NDUFA9 UQCRC2 NDUFV3 NDUFS4 NDUFA3
1.16e-05	17	225	4.56036	GO:1902600 Proton transmembrane transport	https://amigo.geneontology.org/amigo/term/GO:1902600	SLC25A5 UQCRC1 ATP5F1D ATP5PB COX4I1 NDUFA2 COX5B NDUFA9 NDUFB9 ATP5PF NDUFV3 NDUFS4 ATP5F1C ATP5MG ATP5ME NDUFA3 ATP5MF
1.44e-05	14	116	5.46268	GO:0042773 Atp synthesis coupled electron transport	https://amigo.geneontology.org/amigo/term/GO:0042773	COX7C COX4I1 COX5B UQCRB NDUFV3 UQCRC1 NDUFB9 COX6C NDUFAB1 NDUFA2 NDUFA9 UQCRC2 NDUFS4 NDUFA3
1.44e-05	14	116	5.46268	GO:0042775 Mitochondrial atp synthesis coupled electron transport	https://amigo.geneontology.org/amigo/term/GO:0042775	COX7C COX4I1 COX5B UQCRB NDUFV3 UQCRC1 NDUFB9 COX6C NDUFAB1 NDUFA2 NDUFA9 UQCRC2 NDUFS4 NDUFA3
2.38e-05	23	542	3.3127	GO:0009117 Nucleotide metabolic process	https://amigo.geneontology.org/amigo/term/GO:0009117	ATP5F1D TPI1 ATP5PB HAAO ATP5F1C ATP5MG IDH2 IDO2 ATP5MF ATP5PF ATP5ME UPB1 MDH2 TP53 NDUFAB1 NDUFA2 NDUFA9 NDUFB11 NDUFB9 NDUFV3 NDUFS4 NDUFA3 PGM1
2.38e-05	15	180	4.87739	GO:0009152 Purine ribonucleotide biosynthetic process	https://amigo.geneontology.org/amigo/term/GO:0009152	ATP5F1D ATP5PB ATP5F1C ATP5MG ATP5MF ATP5PF ATP5ME NDUFAB1 NDUFA2 NDUFA9 NDUFB11 NDUFB9 NDUFV3 NDUFS4 NDUFA3
3.14e-05	22	477	3.37237	GO:0006163 Purine nucleotide metabolic process	https://amigo.geneontology.org/amigo/term/GO:0006163	ATP5F1D TPI1 ATP5PB HAAO ATP5F1C ATP5MG IDH2 IDO2 ATP5MF ATP5PF ATP5ME MDH2 TP53 NDUFAB1 NDUFA2 NDUFA9 NDUFB11 NDUFB9 NDUFV3 NDUFS4 NDUFA3 PGM1
3.19e-05	15	195	4.73394	GO:0009260 Ribonucleotide biosynthetic process	https://amigo.geneontology.org/amigo/term/GO:0009260	ATP5F1D ATP5PB ATP5F1C ATP5MG ATP5MF ATP5PF ATP5ME NDUFAB1 NDUFA2 NDUFA9 NDUFB11 NDUFB9 NDUFV3 NDUFS4 NDUFA3
3.76e-05	15	202	4.66533	GO:0046390 Ribose phosphate biosynthetic process	https://amigo.geneontology.org/amigo/term/GO:0046390	ATP5F1D ATP5PB ATP5F1C ATP5MG ATP5MF ATP5PF ATP5ME NDUFAB1 NDUFA2 NDUFA9 NDUFB11 NDUFB9 NDUFV3 NDUFS4 NDUFA3
6.88e-05	17	259	3.96553	GO:0046034 Atp metabolic process	https://amigo.geneontology.org/amigo/term/GO:0046034	ATP5F1D TPI1 ATP5PB ATP5F1C ATP5MG ATP5MF ATP5PF ATP5ME NDUFAB1 NDUFA2 NDUFA9 NDUFB11 NDUFB9 NDUFV3 NDUFS4 NDUFA3 PGM1
8.99e-05	25	707	2.86905	GO:0006753 Nucleoside phosphate metabolic process	https://amigo.geneontology.org/amigo/term/GO:0006753	ATP5F1D TPI1 ATP5PB NUDT7 HAAO ATP5F1C ATP5MG UGP2 IDH2 IDO2 ATP5MF ATP5PF ATP5ME UPB1 MDH2 TP53 NDUFAB1 NDUFA2 NDUFA9 NDUFB11 NDUFB9 NDUFV3 NDUFS4 NDUFA3 PGM1
8.99e-05	17	299	3.88116	GO:0072522 Purine-containing compound biosynthetic process	https://amigo.geneontology.org/amigo/term/GO:0072522	ATP5F1D ATP5PB HAAO ATP5F1C ATP5MG IDO2 ATP5MF ATP5PF ATP5ME NDUFAB1 NDUFA2 NDUFA9 NDUFB11 NDUFB9 NDUFV3 NDUFS4 NDUFA3
9.61e-05	17	290	3.8403	GO:0009199 Ribonucleoside triphosphate metabolic process	https://amigo.geneontology.org/amigo/term/GO:0009199	ATP5F1D TPI1 ATP5PB ATP5F1C ATP5MG ATP5MF ATP5PF ATP5ME NDUFAB1 NDUFA2 NDUFA9 NDUFB11 NDUFB9 NDUFV3 NDUFS4 NDUFA3 PGM1
9.61e-05	17	283	3.8403	GO:0009205 Purine ribonucleoside triphosphate metabolic process	https://amigo.geneontology.org/amigo/term/GO:0009205	ATP5F1D TPI1 ATP5PB ATP5F1C ATP5MG ATP5MF ATP5PF ATP5ME NDUFAB1 NDUFA2 NDUFA9 NDUFB11 NDUFB9 NDUFV3 NDUFS4 NDUFA3 PGM1
0.000105168	17	306	3.8003	GO:0009141 Nucleoside triphosphate metabolic process	https://amigo.geneontology.org/amigo/term/GO:0009141	ATP5F1D TPI1 ATP5PB ATP5F1C ATP5MG ATP5MF ATP5PF ATP5ME NDUFAB1 NDUFA2 NDUFA9 NDUFB11 NDUFB9 NDUFV3 NDUFS4 NDUFA3 PGM1
0.000105168	17	290	3.8003	GO:0009144 Purine nucleoside triphosphate metabolic process	https://amigo.geneontology.org/amigo/term/GO:0009144	ATP5F1D TPI1 ATP5PB ATP5F1C ATP5MG ATP5MF ATP5PF ATP5ME NDUFAB1 NDUFA2 NDUFA9 NDUFB11 NDUFB9 NDUFV3 NDUFS4 NDUFA3 PGM1
0.00015397	25	735	2.76553	GO:0055086 Nucleobase-containing small molecule metabolic process	https://amigo.geneontology.org/amigo/term/GO:0055086	ATP5F1D TPI1 ATP5PB NUDT7 HAAO ATP5F1C ATP5MG UGP2 IDH2 IDO2 ATP5MF ATP5PF ATP5ME UPB1 MDH2 TP53 NDUFAB1 NDUFA2 NDUFA9 NDUFB11 NDUFB9 NDUFV3 NDUFS4 NDUFA3 PGM1
0.000274803	17	357	3.54203	GO:1901293 Nucleoside phosphate biosynthetic process	https://amigo.geneontology.org/amigo/term/GO:1901293	ATP5F1D ATP5PB HAAO ATP5F1C ATP5MG IDO2 ATP5MF ATP5PF ATP5ME NDUFAB1 NDUFA2 NDUFA9 NDUFB11 NDUFB9 NDUFV3 NDUFS4 NDUFA3
0.000281567	23	623	2.82053	GO:0072521 Purine-containing compound metabolic process	https://amigo.geneontology.org/amigo/term/GO:0072521	ATP5F1D TPI1 ATP5PB NUDT7 HAAO ATP5F1C ATP5MG IDH2 IDO2 ATP5MF ATP5PF ATP5ME MDH2 TP53 NDUFAB1 NDUFA2 NDUFA9 NDUFB11 NDUFB9 NDUFV3 NDUFS4 NDUFA3 PGM1
0.000515528	25	1157	2.57939	GO:0006812 Monoatomic cation transport	https://amigo.geneontology.org/amigo/term/GO:0006812	TFR2 NDFIP1 FTH1 TMCO1 F2 ASPH SLC25A5 UQCRC1 ATP5F1D MAGT1 PTPN6 ATP5PB COX4I1 NDUFA2 COX5B NDUFA9 NDUFB9 ATP5PF NDUFV3 NDUFS4 ATP5F1C ATP5MG ATP5ME NDUFA3 ATP5MF
0.000525741	18	406	3.21908	GO:0009259 Ribonucleotide metabolic process	https://amigo.geneontology.org/amigo/term/GO:0009259	ATP5F1D TPI1 ATP5PB ATP5F1C ATP5MG ATP5MF ATP5PF ATP5ME UPB1 NDUFAB1 NDUFA2 NDUFA9 NDUFB11 NDUFB9 NDUFV3 NDUFS4 NDUFA3 PGM1
0.000577473	18	414	3.19247	GO:0019693 Ribose phosphate metabolic process	https://amigo.geneontology.org/amigo/term/GO:0019693	ATP5F1D TPI1 ATP5PB ATP5F1C ATP5MG ATP5MF ATP5PF ATP5ME UPB1 NDUFAB1 NDUFA2 NDUFA9 NDUFB11 NDUFB9 NDUFV3 NDUFS4 NDUFA3 PGM1
0.000660878	23	1026	2.66807	GO:0098660 Inorganic ion transmembrane transport	https://amigo.geneontology.org/amigo/term/GO:0098660	TMCO1 F2 ASPH SLC25A5 UQCRC1 ATP5F1D MAGT1 PTPN6 ATP5PB COX4I1 NDUFA2 COX5B NDUFA9 NDUFB9 ATP5PF NDUFV3 NDUFS4 ATP5F1C ATP5MG ATP5ME NDUFA3 CLIC1 ATP5MF
0.00106297	17	385	3.17243	GO:0009150 Purine ribonucleotide metabolic process	https://amigo.geneontology.org/amigo/term/GO:0009150	ATP5F1D TPI1 ATP5PB ATP5F1C ATP5MG ATP5MF ATP5PF ATP5ME NDUFAB1 NDUFA2 NDUFA9 NDUFB11 NDUFB9 NDUFV3 NDUFS4 NDUFA3 PGM1
0.00106297	19	652	2.93345	GO:1901137 Carbohydrate derivative biosynthetic process	https://amigo.geneontology.org/amigo/term/GO:1901137	ATP5F1D MAGT1 TPI1 ATP5PB ITM2B ATP5F1C ATP5MG ATP5MF ATP5PF ATP5ME KRTCAP2 NDUFAB1 NDUFA2 NDUFA9 NDUFB11 NDUFB9 NDUFV3 NDUFS4 NDUFA3
0.0010817	22	920	2.65242	GO:0098662 Inorganic cation transmembrane transport	https://amigo.geneontology.org/amigo/term/GO:0098662	TMCO1 F2 ASPH SLC25A5 UQCRC1 ATP5F1D MAGT1 PTPN6 ATP5PB COX4I1 NDUFA2 COX5B NDUFA9 NDUFB9 ATP5PF NDUFV3 NDUFS4 ATP5F1C ATP5MG ATP5ME NDUFA3 ATP5MF
0.0010906	26	1393	2.39474	GO:0006811 Monoatomic ion transport	https://amigo.geneontology.org/amigo/term/GO:0006811	TFR2 NDFIP1 FTH1 CLIC1 TMCO1 F2 ASPH SLC25A5 UQCRC1 ATP5F1D MAGT1 PTPN6 ATP5PB COX4I1 NDUFA2 COX5B NDUFA9 NDUFB9 ATP5PF NDUFV3 NDUFS4 ATP5F1C ATP5MG ATP5ME NDUFA3 ATP5MF
0.00161315	22	941	2.57995	GO:0098655 Monoatomic cation transmembrane transport	https://amigo.geneontology.org/amigo/term/GO:0098655	TMCO1 F2 ASPH SLC25A5 UQCRC1 ATP5F1D MAGT1 PTPN6 ATP5PB COX4I1 NDUFA2 COX5B NDUFA9 NDUFB9 ATP5PF NDUFV3 NDUFS4 ATP5F1C ATP5MG ATP5ME NDUFA3 ATP5MF
0.00210396	10	134	4.66533	GO:0097250 Mitochondrial respirasome assembly	https://amigo.geneontology.org/amigo/term/GO:0097250	COX14 PET100 NDUFAB1 ATP5F1D NDUFA2 NDUFA9 NDUFB11 NDUFB9 NDUFS4 NDUFA3
0.00239196	25	1070	2.33267	GO:1901135 Carbohydrate derivative metabolic process	https://amigo.geneontology.org/amigo/term/GO:1901135	HEXB ATP5F1D MAGT1 TPI1 ATP5PB ITM2B ATP5F1C ATP5MG UGP2 ATP5MF AGA ATP5PF ATP5ME UPB1 KRTCAP2 TP53 NDUFAB1 NDUFA2 NDUFA9 NDUFB11 NDUFB9 NDUFV3 NDUFS4 NDUFA3 PGM1
0.0027738	23	1135	2.41957	GO:0034220 Monoatomic ion transmembrane transport	https://amigo.geneontology.org/amigo/term/GO:0034220	TMCO1 F2 ASPH SLC25A5 UQCRC1 ATP5F1D MAGT1 PTPN6 ATP5PB COX4I1 NDUFA2 COX5B NDUFA9 NDUFB9 ATP5PF NDUFV3 NDUFS4 ATP5F1C ATP5MG ATP5ME NDUFA3 CLIC1 ATP5MF
0.00396829	27	1188	2.17017	GO:0019637 Organophosphate metabolic process	https://amigo.geneontology.org/amigo/term/GO:0019637	ATP5F1D TPI1 ATP5PB NUDT7 HAAO ATP5F1C ATP5MG UGP2 IDH2 IDO2 ATP5MF HADHA ATP5PF ATP5ME HEXB UPB1 MDH2 TP53 NDUFAB1 NDUFA2 NDUFA9 NDUFB11 NDUFB9 NDUFV3 NDUFS4 NDUFA3 PGM1
0.00446653	9	122	4.71085	GO:0033108 Mitochondrial respiratory chain complex assembly	https://amigo.geneontology.org/amigo/term/GO:0033108	COX14 PET100 NDUFAB1 NDUFA2 NDUFA9 NDUFB11 NDUFB9 NDUFS4 NDUFA3
0.00545922	37	1946	1.84232	GO:0044281 Small molecule metabolic process	https://amigo.geneontology.org/amigo/term/GO:0044281	OTC HADHA ATP5F1D UPB1 TPI1 ACADL ATP5PB ALDH8A1 ACAT2 KGD4 NDUFA9 ETFA NUDT7 AZIN2 HAAO ATP5F1C ATP5MG UGP2 ACBD7 IDH2 IDO2 ATP5MF PGM1 MDH2 ATP5PF ATP5ME NDUFAB1 HEXB TP53 TSKU RBP4 NDUFA2 NDUFB11 NDUFB9 NDUFV3 NDUFS4 NDUFA3
0.0073265	19	695	2.51698	GO:0090407 Organophosphate biosynthetic process	https://amigo.geneontology.org/amigo/term/GO:0090407	ATP5F1D TPI1 ATP5PB HAAO ATP5F1C ATP5MG IDO2 ATP5MF ATP5PF ATP5ME HEXB NDUFAB1 NDUFA2 NDUFA9 NDUFB11 NDUFB9 NDUFV3 NDUFS4 NDUFA3
0.00753051	4	57	12.2632	GO:0006953 Acute-phase response	https://amigo.geneontology.org/amigo/term/GO:0006953	TFR2 FN1 SERPINF2 F2
0.0149279	5	17	7.66447	GO:0001732 Formation of cytoplasmic translation initiation complex	https://amigo.geneontology.org/amigo/term/GO:0001732	EIF3L EIF3B EIF3G EIF3F EIF3K
0.0149279	5	28	7.66447	GO:0042730 Fibrinolysis	https://amigo.geneontology.org/amigo/term/GO:0042730	APOH SERPINF2 FGG FGB F2
0.0160146	27	1726	1.98436	GO:0055085 Transmembrane transport	https://amigo.geneontology.org/amigo/term/GO:0055085	AZIN2 TMCO1 F2 ASPH SLC25A5 UQCRC1 ATP5F1D MAGT1 SLC16A6 PTPN6 ATP5PB COX4I1 NDUFA2 COX5B NDUFA9 NDUFB9 ATP5PF NDUFV3 NDUFS4 ATP5F1C ATP5MG ATP5ME NDUFA3 EXOC7 CLIC1 ATP5MF MDH2
0.0165179	7	79	5.00746	GO:0010257 Nadh dehydrogenase complex assembly	https://amigo.geneontology.org/amigo/term/GO:0010257	NDUFAB1 NDUFA2 NDUFA9 NDUFB11 NDUFB9 NDUFS4 NDUFA3
0.0165179	7	79	5.00746	GO:0032981 Mitochondrial respiratory chain complex i assembly	https://amigo.geneontology.org/amigo/term/GO:0032981	NDUFAB1 NDUFA2 NDUFA9 NDUFB11 NDUFB9 NDUFS4 NDUFA3
0.0201587	7	66	4.84593	GO:0006120 Mitochondrial electron transport nadh to ubiquinone	https://amigo.geneontology.org/amigo/term/GO:0006120	NDUFB9 NDUFAB1 NDUFA2 NDUFA9 NDUFV3 NDUFS4 NDUFA3
0.0219749	14	394	2.73134	GO:0044282 Small molecule catabolic process	https://amigo.geneontology.org/amigo/term/GO:0044282	HADHA TPI1 ACADL ACAT2 ETFA IDO2 OTC HEXB ALDH8A1 NUDT7 TP53 HAAO PGM1 UPB1
0.0267222	5	51	6.70641	GO:0030195 Negative regulation of blood coagulation	https://amigo.geneontology.org/amigo/term/GO:0030195	APOH SERPINF2 FGG FGB F2
0.0267222	5	52	6.70641	GO:1900047 Negative regulation of hemostasis	https://amigo.geneontology.org/amigo/term/GO:1900047	APOH SERPINF2 FGG FGB F2
0.0275805	6	105	5.36513	GO:1903035 Negative regulation of response to wounding	https://amigo.geneontology.org/amigo/term/GO:1903035	APOH PTPN6 SERPINF2 FGG FGB F2
0.0352897	5	55	6.31192	GO:0050819 Negative regulation of coagulation	https://amigo.geneontology.org/amigo/term/GO:0050819	APOH SERPINF2 FGG FGB F2
0.0392316	3	27	12.8763	GO:0042537 Benzene-containing compound metabolic process	https://amigo.geneontology.org/amigo/term/GO:0042537	IDO2 ALDH8A1 HAAO
0.0392316	3	5	12.8763	GO:0075525 Viral translational termination-reinitiation	https://amigo.geneontology.org/amigo/term/GO:0075525	EIF3L EIF3B EIF3G
0.0449066	5	82	5.96126	GO:0061045 Negative regulation of wound healing	https://amigo.geneontology.org/amigo/term/GO:0061045	APOH SERPINF2 FGG FGB F2
0.057804	5	52	5.64751	GO:0021762 Substantia nigra development	https://amigo.geneontology.org/amigo/term/GO:0021762	RHOA CDC42 ATP5PB ATP5PF NDRG2
0.0677681	4	24	7.15351	GO:0006123 Mitochondrial electron transport cytochrome c to oxygen	https://amigo.geneontology.org/amigo/term/GO:0006123	COX7C COX4I1 COX5B COX6C
0.0690785	6	160	4.44011	GO:0030168 Platelet activation	https://amigo.geneontology.org/amigo/term/GO:0030168	ACTG1 CLIC1 FGG FGB F2 PTPN6
0.0690785	5	70	5.36513	GO:0030193 Regulation of blood coagulation	https://amigo.geneontology.org/amigo/term/GO:0030193	F2 APOH SERPINF2 FGG FGB
0.0690785	5	75	5.36513	GO:0048857 Neural nucleus development	https://amigo.geneontology.org/amigo/term/GO:0048857	RHOA CDC42 ATP5PB ATP5PF NDRG2
0.0690785	5	72	5.36513	GO:1900046 Regulation of hemostasis	https://amigo.geneontology.org/amigo/term/GO:1900046	F2 APOH SERPINF2 FGG FGB
0.0771719	2	15	21.4605	GO:0002713 Negative regulation of b cell mediated immunity	https://amigo.geneontology.org/amigo/term/GO:0002713	PTPN6 NDFIP1
0.0771719	2	15	21.4605	GO:0002890 Negative regulation of immunoglobulin mediated immune response	https://amigo.geneontology.org/amigo/term/GO:0002890	PTPN6 NDFIP1
0.0771719	14	491	2.34725	GO:0007005 Mitochondrion organization	https://amigo.geneontology.org/amigo/term/GO:0007005	SLC25A5 COX14 PET100 MTFP1 MTCH2 TP53 NDUFAB1 ATP5F1D NDUFA2 NDUFA9 NDUFB11 NDUFB9 NDUFS4 NDUFA3
0.0771719	2	7	21.4605	GO:0034354 De novo nad biosynthetic process from tryptophan	https://amigo.geneontology.org/amigo/term/GO:0034354	HAAO IDO2
0.0771719	2	8	21.4605	GO:0034627 De novo nad biosynthetic process	https://amigo.geneontology.org/amigo/term/GO:0034627	HAAO IDO2
0.0795427	5	77	5.10965	GO:0050818 Regulation of coagulation	https://amigo.geneontology.org/amigo/term/GO:0050818	F2 APOH SERPINF2 FGG FGB
0.0795427	5	92	5.10965	GO:0070527 Platelet aggregation	https://amigo.geneontology.org/amigo/term/GO:0070527	ACTG1 CLIC1 FGG FGB PTPN6
0.0802135	4	28	6.60324	GO:0031639 Plasminogen activation	https://amigo.geneontology.org/amigo/term/GO:0031639	APOH SERPINF2 FGG FGB
0.0881071	6	145	4.15365	GO:0061041 Regulation of wound healing	https://amigo.geneontology.org/amigo/term/GO:0061041	F2 APOH SERPINF2 FGG FGB ACTG1
0.0954973	5	60	4.87739	GO:0031638 Zymogen activation	https://amigo.geneontology.org/amigo/term/GO:0031638	APOH SERPINF2 FGG FGB ASPH
0.0991283	3	32	9.19737	GO:0045907 Positive regulation of vasoconstriction	https://amigo.geneontology.org/amigo/term/GO:0045907	FGG FGB RHOA
0.0991283	3	17	9.19737	GO:0072378 Blood coagulation fibrin clot formation	https://amigo.geneontology.org/amigo/term/GO:0072378	FGB APOH FGG
0.113361	5	73	4.66533	GO:2000379 Positive regulation of reactive oxygen species metabolic process	https://amigo.geneontology.org/amigo/term/GO:2000379	SOD1 F2 ELAVL1 TP53 RNF41
0.119016	7	184	3.41417	GO:1903034 Regulation of response to wounding	https://amigo.geneontology.org/amigo/term/GO:1903034	F2 APOH PTPN6 SERPINF2 FGG FGB ACTG1
0.128946	20	967	1.87428	GO:0019752 Carboxylic acid metabolic process	https://amigo.geneontology.org/amigo/term/GO:0019752	OTC HADHA UPB1 TPI1 ACADL ALDH8A1 ACAT2 KGD4 ETFA AZIN2 HAAO ACBD7 IDO2 MDH2 NDUFAB1 HEXB NUDT7 TP53 IDH2 PGM1
0.129407	4	60	5.72281	GO:0001738 Morphogenesis of a polarized epithelium	https://amigo.geneontology.org/amigo/term/GO:0001738	RHOA CDC42 ACTG1 RAB10
0.136914	3	14	8.0477	GO:0051918 Negative regulation of fibrinolysis	https://amigo.geneontology.org/amigo/term/GO:0051918	APOH SERPINF2 F2
0.136914	3	18	8.0477	GO:0060149 Negative regulation of post-transcriptional gene silencing	https://amigo.geneontology.org/amigo/term/GO:0060149	TP53 ELAVL1 ELOB
0.136914	3	17	8.0477	GO:0060965 Negative regulation of mirna-mediated gene silencing	https://amigo.geneontology.org/amigo/term/GO:0060965	TP53 ELAVL1 ELOB
0.136914	3	18	8.0477	GO:0060967 Negative regulation of gene silencing by regulatory ncrna	https://amigo.geneontology.org/amigo/term/GO:0060967	TP53 ELAVL1 ELOB
0.136914	3	21	8.0477	GO:0072376 Protein activation cascade	https://amigo.geneontology.org/amigo/term/GO:0072376	FGB APOH FGG
0.136914	3	18	8.0477	GO:1900369 Negative regulation of post-transcriptional gene silencing by regulatory ncrna	https://amigo.geneontology.org/amigo/term/GO:1900369	TP53 ELAVL1 ELOB
0.143992	20	989	1.84211	GO:0043436 Oxoacid metabolic process	https://amigo.geneontology.org/amigo/term/GO:0043436	OTC HADHA UPB1 TPI1 ACADL ALDH8A1 ACAT2 KGD4 ETFA AZIN2 HAAO ACBD7 IDO2 MDH2 NDUFAB1 HEXB NUDT7 TP53 IDH2 PGM1
0.149583	20	995	1.83423	GO:0006082 Organic acid metabolic process	https://amigo.geneontology.org/amigo/term/GO:0006082	OTC HADHA UPB1 TPI1 ACADL ALDH8A1 ACAT2 KGD4 ETFA AZIN2 HAAO ACBD7 IDO2 MDH2 NDUFAB1 HEXB NUDT7 TP53 IDH2 PGM1
0.151578	2	6	14.307	GO:0002034 Maintenance of blood vessel diameter homeostasis by renin-angiotensin	https://amigo.geneontology.org/amigo/term/GO:0002034	RHOA SERPINF2
0.151578	5	47	4.12702	GO:0002183 Cytoplasmic translational initiation	https://amigo.geneontology.org/amigo/term/GO:0002183	EIF3L EIF3B EIF3G EIF3F EIF3K
0.151578	2	6	14.307	GO:0003072 Renal control of peripheral vascular resistance involved in regulation of systemic arterial blood pressure	https://amigo.geneontology.org/amigo/term/GO:0003072	RHOA SERPINF2
0.151578	2	10	14.307	GO:0006568 Tryptophan metabolic process	https://amigo.geneontology.org/amigo/term/GO:0006568	HAAO IDO2
0.151578	2	10	14.307	GO:0006569 Tryptophan catabolic process	https://amigo.geneontology.org/amigo/term/GO:0006569	IDO2 HAAO
0.151578	2	15	14.307	GO:0006586 Indolalkylamine metabolic process	https://amigo.geneontology.org/amigo/term/GO:0006586	HAAO IDO2
0.151578	2	16	14.307	GO:0006978 Dna damage response signal transduction by p53 class mediator resulting in transcription of p21 class mediator	https://amigo.geneontology.org/amigo/term/GO:0006978	TP53 RPS27L
0.151578	2	28	14.307	GO:0009435 Nad biosynthetic process	https://amigo.geneontology.org/amigo/term/GO:0009435	HAAO IDO2
0.151578	2	8	14.307	GO:0010603 Regulation of cytoplasmic mrna processing body assembly	https://amigo.geneontology.org/amigo/term/GO:0010603	CNOT1 PAN2
0.151578	2	6	14.307	GO:0010606 Positive regulation of cytoplasmic mrna processing body assembly	https://amigo.geneontology.org/amigo/term/GO:0010606	CNOT1 PAN2
0.151578	2	26	14.307	GO:0042430 Indole-containing compound metabolic process	https://amigo.geneontology.org/amigo/term/GO:0042430	HAAO IDO2
0.151578	2	10	14.307	GO:0042436 Indole-containing compound catabolic process	https://amigo.geneontology.org/amigo/term/GO:0042436	IDO2 HAAO
0.151578	2	17	14.307	GO:0042772 Dna damage response signal transduction resulting in transcription	https://amigo.geneontology.org/amigo/term/GO:0042772	TP53 RPS27L
0.151578	2	12	14.307	GO:0070189 Kynurenine metabolic process	https://amigo.geneontology.org/amigo/term/GO:0070189	IDO2 ALDH8A1
0.151578	2	12	14.307	GO:0071635 Negative regulation of transforming growth factor beta production	https://amigo.geneontology.org/amigo/term/GO:0071635	FN1 TSKU
0.151578	5	74	4.12702	GO:0170041 Non-proteinogenic amino acid metabolic process	https://amigo.geneontology.org/amigo/term/GO:0170041	OTC UPB1 AZIN2 IDO2 ALDH8A1
0.151578	2	8	14.307	GO:1901525 Negative regulation of mitophagy	https://amigo.geneontology.org/amigo/term/GO:1901525	TP53 RNF41
0.151578	2	8	14.307	GO:1903147 Negative regulation of autophagy of mitochondrion	https://amigo.geneontology.org/amigo/term/GO:1903147	TP53 RNF41
0.154298	10	267	2.46673	GO:0016054 Organic acid catabolic process	https://amigo.geneontology.org/amigo/term/GO:0016054	HADHA ACADL ACAT2 ETFA IDO2 OTC HEXB ALDH8A1 NUDT7 HAAO
0.154298	10	267	2.46673	GO:0046395 Carboxylic acid catabolic process	https://amigo.geneontology.org/amigo/term/GO:0046395	HADHA ACADL ACAT2 ETFA IDO2 OTC HEXB ALDH8A1 NUDT7 HAAO
0.155418	4	124	5.04954	GO:0002526 Acute inflammatory response	https://amigo.geneontology.org/amigo/term/GO:0002526	TFR2 FN1 SERPINF2 F2
0.155418	3	13	7.15351	GO:0006122 Mitochondrial electron transport ubiquinol to cytochrome c	https://amigo.geneontology.org/amigo/term/GO:0006122	UQCRB UQCRC1 UQCRC2
0.155418	3	26	7.15351	GO:0030859 Polarized epithelial cell differentiation	https://amigo.geneontology.org/amigo/term/GO:0030859	RHOA CDC42 RAB10
0.155418	3	34	7.15351	GO:0071634 Regulation of transforming growth factor beta production	https://amigo.geneontology.org/amigo/term/GO:0071634	FN1 SERPINF2 TSKU
0.166847	8	261	2.7691	GO:0007596 Blood coagulation	https://amigo.geneontology.org/amigo/term/GO:0007596	ACTG1 CLIC1 FGG FGB F2 APOH SERPINF2 PTPN6
0.180756	8	268	2.72515	GO:0007599 Hemostasis	https://amigo.geneontology.org/amigo/term/GO:0007599	ACTG1 CLIC1 FGG FGB F2 APOH SERPINF2 PTPN6
0.180756	8	268	2.72515	GO:0050817 Coagulation	https://amigo.geneontology.org/amigo/term/GO:0050817	ACTG1 CLIC1 FGG FGB F2 APOH SERPINF2 PTPN6
0.184587	4	26	4.76901	GO:0019081 Viral translation	https://amigo.geneontology.org/amigo/term/GO:0019081	EIF3L EIF3B EIF3G EIF3F
0.186035	12	186	2.16409	GO:0002181 Cytoplasmic translation	https://amigo.geneontology.org/amigo/term/GO:0002181	RPSA DRG1 RPL28 RPL27A RPL4 RPS26 RPL12 EIF3L EIF3B EIF3G EIF3F EIF3K
0.186035	6	157	3.30162	GO:2000377 Regulation of reactive oxygen species metabolic process	https://amigo.geneontology.org/amigo/term/GO:2000377	SOD1 F2 ELAVL1 RHOA TP53 RNF41
0.195011	3	28	6.43816	GO:0030194 Positive regulation of blood coagulation	https://amigo.geneontology.org/amigo/term/GO:0030194	F2 APOH SERPINF2
0.195011	3	54	6.43816	GO:0032467 Positive regulation of cytokinesis	https://amigo.geneontology.org/amigo/term/GO:0032467	EXOC7 RHOA CDC42
0.195011	3	32	6.43816	GO:0050820 Positive regulation of coagulation	https://amigo.geneontology.org/amigo/term/GO:0050820	F2 APOH SERPINF2
0.195011	3	19	6.43816	GO:0051917 Regulation of fibrinolysis	https://amigo.geneontology.org/amigo/term/GO:0051917	APOH SERPINF2 F2
0.195011	3	37	6.43816	GO:0071604 Transforming growth factor beta production	https://amigo.geneontology.org/amigo/term/GO:0071604	FN1 SERPINF2 TSKU
0.195011	3	28	6.43816	GO:1900048 Positive regulation of hemostasis	https://amigo.geneontology.org/amigo/term/GO:1900048	F2 APOH SERPINF2
