## Supplemental Table 14 for "From diet to defense: serpin duplication and gene-expression evolution as putative contributors to poison-frog alkaloid sequestration"

### Sheet: Caption_TableS14
Supplementary Table S14. Correlations between sequestration-associated WGCNA module eigengenes and ln-transformed alkaloid abundance within Epipedobates. For each of the ten WGCNA modules whose module eigengene (ME) was significantly associated with the sequestering category, ME scores were tested for association with ln-transformed alkaloid abundance among Epipedobates individuals. The table rep…

### Sheet: TableS14
module_vs_alkaloidabundance_regression
Module	Slope	P_value	R_squared	Correlation	P_adj
MEblue	-0.00645662	0.00859605	0.245454	-0.495433	0.0494378
MEtan	-0.00662308	0.207439	0.0627874	-0.250574	0.345732
MEyellow	-0.0272645	0.0144076	0.216697	-0.465507	0.0494378
MElightyellow	0.00499363	0.0148313	0.215063	0.463749	0.0494378
MEroyalblue	-0.00740769	0.565544	0.0133839	-0.115689	0.592804
MEbrown	0.0136854	0.271592	0.0481234	0.21937	0.387988
MEcyan	-0.00635461	0.592804	0.0116025	-0.107715	0.592804
MEgrey60	0.0292069	0.0284552	0.177843	0.421714	0.0609564
MEmidnightblue	0.0299431	0.0304782	0.173872	0.416979	0.0609564
MEpink	-0.0113936	0.428027	0.0253074	-0.159083	0.535034
