## Supplemental Table 15 for "From diet to defense: serpin duplication and gene-expression evolution as putative contributors to poison-frog alkaloid sequestration"

### Sheet: Caption_TableS15
Supplementary Table S15. This table displays a list of all alkaloids manually identified across all samples. The first column reports the retention time on the polar Thermo TSQ column. The second column reports the integrated area computed or back-predicted at a 50µL volume of ethyl acetate extract. The third column is the major diagnostic peak in EI; the fourth is the major peak in CI (i.e., the…

### Sheet: TableS15
Retention Time (Thermo TSQ)	Integrated Area	Base Peak (Electron Ionization)	Base Peak (Chemical Ionization)	Sample	Retention Time (Agilent)	Corrected Retention Time (Agilent)	Candidate Alkaloid/Alkaloid Class	Normalized Retention Time	Calculated Kovats Retention Index (Ix = 100n + 100(tx-tn) / (tn+1 − tn))	Kovats Retention Index (NIST)
10.46	25038623	58	214	8702			Unknown compound with mass 213
12.55	14577473	58	242	8702			Unknown Mass 241
14.78	2867103	70	252	8702			PTX 251D
13.36	8235420	84	224	8702	11.05	9.0475	hPTX 223G	8.83	1620.34	1683
19.77	1668301	84		8702			Unidentified alkaloid
10.65	263071	98	198	8702			Pip 197E
18.59	3292900	98	242	8702			Pip 241G-1
19.89	2727914	98	242	8702			Pip 241G-2
17.99	21558680	124	238	8702	12.44	11.758	Unknown alkaloid with mass 237		1866.67
18.54	3967682	124	240	8702	12.54	11.953	3,5-P 239K-2	11.9	1885.19
18.76	11054488	124	240	8702	12.48	11.836	3,5-P trans-239K	11.68	1874.07
20.05	1564132	124	240	8702			3,5-P 239K-3
17.15	55571992	136	230	8702	12.26	11.407	Dehydro-5,8-I New229-1	11.36	1833.33
17.78	2246098	136	230	8702			Dehydro-5,8-I New229-2
9.63	6935156	138	210	8702	10.15	7.2925	5,8-I 209B	7.2	1477.27
10.08	1213018	138	208	8702		-12.5	5,8-I 207A-1
12.21	2138721	138	206	8702			5,8-I 205A-3
12.39	5780136	138	206	8702	9.9	6.805	5,8-I 205A-1
13.32	6257836	138	236	8702			5,8-I 235B
13.51	117225642	138	204	8702	10.66	8.287	5,8-I 203A	8.22	1557.14	1559
14.05	6198199	138	204	8702	10.85	8.6575	5,8-I 203A-3		1587.3
14.61	11695390	138	234	8702	11.96	10.822	5,8-I 233D	10.8	1778.57	1750
15.23	11465732	138	234	8702		-12.5	5,8-I 233D-1	10.29	1733.93	1750
15.69	342999609	138	232	8702	11.92	10.744	5,8-I 231C	10.6	1771.43	1758
16.1	13242474	138	226	8702		-12.5	5,8-I 225D
16.32	37710088	138	232	8702	12.11	11.1145	5,8-I 231C-2		1805.56
17.72	2848617	138	262	8702			5,8-I 261D
17.88	10258191	138	226	8702	13.05	12.9475	5,8-I 225D-1		1986
19.9	2110236	138		8702			Unknown izidine
20.05	2883616	138		8702			5,8-I with mass 279
22.5	2066996	138		8702			Unknown izidine
10.74	15947428	150	222	8702	10.5	7.975	DeoxyPTX 221S		1531.75	1612
15.01	3979137	150	238	8702	11.63	10.1785	DeoxyPTX New237-1		1719.64
16.14	7099323	150	238	8702		-12.5	DeoxyPTX New237-3
10.73	3252689	152	196	8702			Izidine with mass 195
11.72	37253345	152	196	8702	10.26	7.507	cis-DHQ 195A	7.2	1493.94	1568
13.67	8156233	152	234	8702		-12.5	5,6,8-I 233G
13.99	664019	152	220	8702	11.28	9.496	5,8-I 219F/L-1		1659.32
14.34	3782583	152	220	8702	11.34	9.613	5,8-I 219F/L	9.51, 9.81	1669.49	1650/1651
14.51	2907919	152	232	8702	11.43	9.7885	5,6,8-I 231B	9.68	1684.75	1719
14.79	62701902	152	218	8702	11.37	9.6715	5,8-I 217B	9.52	1674.58	1658
15.3	2680903	152	218	8702			5,8-I 217B-2
16.86	27343902	152	246	8702		-12.5	5,8-I 245I-1
17	5341344	152	294	8702		-12.5	5,6,8-I 293C-1
17.49	3213670	152	246	8702		-12.5	5,8-I 245I-2
18.84	4490025	152	274	8702		-12.5	5,8-I 273C
19.25	9062923	152		8702			Unidentified alkaloid
13.56	11630440	154	184	8702	9.83	6.6685	Pip 183A	6.81
13.79	1955215	154	184	8702		-12.5	Pip 183A-1
12.12	10826437	164	222	8702		-12.5	Tricyclic with mass 221
10.4	882967	166	224	8702			3,5-I 223AB (5Z, 9Z)
13.6	23835562	166	252	8702		-12.5	3,5-P 251K	10.28	1732.14
14.91	12511657	166	252	8702	12.8	12.46	3,5-P 251K-1		1936
15.2	2777033	166	252	8702	12.8	12.46	3,5-P 251K-2		1936
15.79	685048	166	232	8702			1,4-Q 231A
22.7	3933632	166	308	8702	14.94	16.633	PTX 307A-1		2400
17.88	6646023	168	212	8702			DHQ 211A-1
12.51	6796031	180	224	8702	11.03	9.0085	5,6,8-I 223A-1		1616.95
11.92	236161680	194	238	8702	11.34	9.613	Izidine New237-1		1669.49
13.21	401071294	194	238	8702	11.71	10.3345	Izidine New237-2		1732.14
19.54	4992460	194		8702			4,6-Q
20.62	2733565	194		8702			Unidentified alkaloid
16.09	126326	208	210	8702			Unknown alkaloid with mass 209
16.3	12878877	208	268	8702			Unknown alkaloid with mass 267
16.77	69180734	208	282	8702	12.72	12.304	Unclass 281C-1		1920
19.97	2690347	208		8702			Unidentified alkaloid
17.04	14074517	210	266	8702			Izidine 265C-1
17.35	17843301	210	266	8702			Izidine 265C-2
17.7	3064097	210	280	8702			1,4-Q 279E
19.59	12831220	210	254	8702			Unknown alkaloid with mass 253
20.66	3922370	234	278	8702			Tricyclic 277F-1
18.63	1062395	124	240	8707		-12.5	3,5-P 239K-2
17.24	6103730	136	230	8707	12.28	11.446	Dehydro-5,8-I New229-1	11.36	1837.04
12.49	742064	138	206	8707			5,8-I 205A-1
13.3	65034	138	236	8707			5,8-I 235B
13.58	6658094	138	204	8707	10.67	8.3065	5,8-I 203A		1558.73	1559
14.66	2349678	138	234	8707	11.96	10.822	5,8-I 233D	10.8	1778.57	1750
15.26	3702097	138	234	8707		-12.5	5,8-I 233D-1	10.29	1733.93	1750
15.73	170978319	138	232	8707	11.92	10.744	5,8-I 231C	10.6	1771.43	1758
16.4	9412965	138	232	8707	12.11	11.1145	5,8-I 231C-2		1805.56
17.93	2097782	138	226	8707	13.05	12.9475	5,8-I 225D-1		2071.43
10.74	1016695	150	222	8707	10.51	7.9945	DeoxyPTX 221S		1533.33	1612
15.05	1018571	150	238	8707			DeoxyPTX New237-1
16.21	1883542	150	238	8707		-12.5	DeoxyPTX New237-3
11.96	25798941	152	196	8707	10.33	7.6435	trans-DHQ 195A	7.38	1504.76
14.39	2888894	152	220	8707		-12.5	5,8-I 219F/L	9.51, 9.81		1650/1651
14.83	4802794	152	218	8707	11.37	9.6715	5,8-I 217B	9.52	1674.58	1658
15.34	339585	152	218	8707			5,8-I 217B-2
16.95	3130900	152	246	8707			5,8-I 245I-1
17.42	1034397	152	246	8707			5,8-I 245I-2
15.25	9221671	166	252	8707	12.2	11.29	3,5-P 251K-2	11.2	1822.22
17.98	2806112	168	212	8707			DHQ 211A-1
13.8	1001717	192	250	8707	12	10.9	3,5-P 249I	10.89	1785.71	1821
12.08	12389308	194	238	8707	11.34	9.613	Izidine New237-1		1669.49
13.43	32416345	194	238	8707	11.71	10.3345	Izidine New237-2		1733.93
16.93	11101581	208	282	8707	12.74	12.343	Unclass 281C-1		1924
17.56	3109706	210		8707			1,4-Q 279E
10.75	19633890	58	214	8710			Unknown compound with mass 213
17.99	1687035	124		8710		-12.5	Unknown alkaloid with mass 237
18.76	1287276	124		8710		-12.5	3,5-P trans-239K	11.68
17.19	14744358	136	230	8710	12.26	11.407	Dehydro-5,8-I New229-1	11.36	1833.33
12.48	715956	138	206	8710			5,8-I 205A-1
13.57	6699547	138	204	8710	10.66	8.287	5,8-I 203A		1557.14	1559
14.64	2364550	138	234	8710	11.96	10.822	5,8-I 233D	10.8	1778.57	1750
15.26	2674516	138	234	8710		-12.5	5,8-I 233D-1	10.29	1732.14	1750
15.72	137252554	138	232	8710	11.91	10.7245	5,8-I 231C	10.6	1769.64	1758
16.13	4028013	138	226	8710		-12.5	5,8-I 225D
16.37	6651241	138	232	8710	12.12	11.134	5,8-I 231C-2		1807.41
17.9	3028740	138		8710	13.05	12.9475	5,8-I 225D-1		1986
10.9	1304012	150	222	8710	10.5	7.975	DeoxyPTX 221S		1531.75	1612
15.03	3225757	150	238	8710	11.63	10.1785	DeoxyPTX New237-1		1719.64
16.18	4357129	150	238	8710		-12.5	DeoxyPTX New237-3
14.36	374987	152	220	8710			5,8-I 219F/L
14.82	7862430	152	218	8710	11.37	9.6715	5,8-I 217B	9.52	1674.58	1658
15.33	365859	152	218	8710			5,8-I 217B-2
16.91	4345411	152	246	8710	13.47	13.7665	5,8-I 245I-1		2071.43
17.06	2845046	152		8710	13.62	14.059	5,6,8-I 293C-1		2102.17
17.51	1285231	152	246	8710			5,8-I 245I-2
15.17	24296895	166	252	8710	12.08	11.056	3,5-P 251K-2	11.03	1800
22.71	1802755	166	308	8710			PTX 307A-1
17.98	483626	168	212	8710			DHQ 211A-1
13.76	19214354	192	250	8710	11.84	10.588	3,5-P 249I	10.89	1757.14	1821
12.06	29982161	194	238	8710	11.33	9.5935	Izidine New237-1		1667.8
13.37	106427746	194	238	8710	11.7	10.315	Izidine New237-2		1732.14
16.84	25225293	208	282	8710	12.72	12.304	Unclass 281C-1		1920
14.97	386100	70	252	8716		-12.5	PTX 251D
16.5	257313	150		8716			DeoxyPTX New237-4
10.54	186244	166	224	8716	10.63	8.2285	3,5-I 223AB (5Z, 9Z)	8.28	1552.38	1653
12.68	701775	166	236	8716		-12.5	1,4-Q 235U
14.4	448330	166	248	8716	11.74	10.393	1,4-Q 247D	10.43	1739.29
16.5	438476	166	240	8716			3,5-I 239Q
12.55	236827	180	222	8716			5,8-I 221U	8.52
13.1	8734509	192	194	8716	10.58	8.131	Tricyclic 193C-1		1544.44
13.44	7647331	192	194	8716	10.66	8.287	Tricyclic 193C-2		1557.14
16.78	14295	150		8718			DeoxyPTX New237-4
11.09	50817	166		8718	11.09		3,5-I 223AB (5Z, 9Z)	8.28
16.74	25540	166		8718			3,5-I 239Q
13.05	17469	192		8718			Tricyclic 193C-1
13.47	17469	192		8718			Tricyclic 193C-2
13.68	214367	138		8721		-12.5	5,8-I 203A
16.42	93357	150		8721			DeoxyPTX New237-4
10.75	1255234	166		8721	10.71	8.3845	3,5-I 223AB (5Z, 9Z)
12.94	304478	166		8721		-12.5	1,4-Q 235U
16.45	32484	166		8721			3,5-I 239Q
11.72	38392	180		8721		-12.5	5,6,8-I 223A
12.81	112064	180		8721		-12.5	5,8-I 221U
13.06	17756	192		8721			Tricyclic 193C-1
13.45	23603	192		8721		-12.5	Tricyclic 193C-2
16.5	132313	150		8722			DeoxyPTX New237-4
11.11	4875	164		8722			DeoxyhPTX 193F
10.67	25279	166		8722			3,5-I 223AB (5Z, 9Z)	8.28
16.53	24168	166		8722			3,5-I 239Q
12.68	13565	180		8722			5,8-I 221U
14.84	911446	70	252	8724		-12.5	PTX 251D			1862
16.33	2039831	150	238	8724		-12.5	DeoxyPTX New237-4
11.02	256069	164	194	8724		-12.5	DeoxyhPTX 193F	7.2
10.36	10628270	166	224	8724	10.64	8.248	3,5-I 223AB (5Z, 9Z)	8.28	1553.97	1653
14.53	349412	166	248	8724	11.74	10.393	1,4-Q 247D		1739.29
16.33	509863	166	240	8724			3,5-I 239Q
11.53	1033142	178	208	8724	10.29	7.5655	DeoxyhPTX 207O	7.38
11.98	694371	178	208	8724	10.22	7.429	DeoxyhPTX 207O-1	7.24
12.11	637172	180	224	8724	10.99	8.9305	5,6,8-I 223A		1610.17
12.32	6048711	180	222	8724	11.03	9.0085	5,8-I 221U	8.52	1616.95	1614
12.76	7395650	192	194	8724	10.58	8.131	Tricyclic 193C-1		1544.44
13.03	5858195	192	194	8724	10.66	8.287	Tricyclic 193C-2		1557.14
12.65	9975911	58	242	8727			Unknown alkaloid with mass 241
14.85	73101162	70	252	8727		-12.5	PTX 251D
24.14	4898044	70	342	8727	14.96	16.672	aPTX 341A	16.59	2404.88	2547
16.16	1729588	84	266	8727			hPTX 265N
9.76	573668	138	210	8727	10.16	7.312	5,8-I 209B	7.2	1478.79
15.75	65538953	138	232	8727		-12.5	5,8-I 231C			1758
16.15	4144274	138	226	8727			5,8-I 225D
16.38	9824757	138	232	8727			5,8-I 231C-2
17.93	7135337	138	226	8727		-12.5	5,8-I 225D-1
22.05	3303634	138	282	8727		-12.5	5,8-I with mass 281
16.75	143751	146	232	8727			Unclass 231J
10.84	11740046	150	222	8727		-12.5	DeoxyPTX 221S
11.65	1408575	150	236	8727		-12.5	DeoxyPTX 235V
12.49	1079731	150	236	8727		-12.5	DeoxyPTX 235V-1
15.06	5894968	150	238	8727			DeoxyPTX New237-1
16.25	76747614	150	250	8727		-12.5	DeoxyPTX 249			1847
17.19	16701327	150	252	8727	12.19	11.2705	DeoxyPTX 251H-1		1820.37
17.35	27744101	150	252	8727	12.23	11.3485	DeoxyPTX 251H	11.49	1827.78	1874
18.05	2412932	150	238	8727		-12.5	DeoxyPTX New237-5
14.56	16139813	152	232	8727	11.43	9.7885	5,6,8-I 231B	9.68	1684.75	1719
15.28	9462310	152	232	8727	11.7	10.315	5,6,8-I 231B-1	10.24	1732.14
15.83	1850211	166	232	8727			1,4-Q 231A
17.81	5963392	166	292	8727	13.46	13.747	PTX 291G	13.82	2069.39	2145
20.72	1331208	166	268	8727			PTX 267C
22	772031	166		8727		-12.5	PTX 267C-1	13.98
22.37	3605433	166	308	8727	14.43	15.6385	PTX 307A	15.7	2280	2307
22.7	1032068	166	308	8727			PTX 307A-1
13.77	2168278	176	192	8727			Tricyclic 191F
11.8	3589635	180	224	8727		-12.5	5,6,8-I 223A
12.2	393126	180	222	8727			5,8-I 221U-1
12.33	2067945	180	222	8727	10.99	8.9305	5,6,8-I 223A-1		1610.17
12.5	20918611	180	222	8727	11.03	9.0085	5,8-I 221U	8.98	1616.95	1614
14.38	5862640	218	234	8727	11.76	10.432	Unclass 233K-1	10.6
15.03	14179608	218	234	8727	12.03	10.9585	Unclass 233K
14.99	5986884	70	252	8730	12	10.9	PTX 251D		1785.71	1862
9.91	1458336	138	210	8730	10.16	7.312	5,8-I 209B	7.2	1478.79
15.93	2638209	138	232	8730	11.91	10.7245	5,8-I 231C	10.6	1769.64	1758
16.52	791995	138		8730	12.12	11.134	5,8-I 231C-2		1807.41
18.06	858158	138	226	8730		-12.5	5,8-I 225D-1
16.89	60664	146	232	8730			Unclass 231J
11	1406217	150		8730	10.51	7.9945	DeoxyPTX 221S		1533.33	1612
16.41	2976734	150	250	8730	12.13	11.1535	DeoxyPTX 249		1809.26	1847
17.34	503912	150		8730		-12.5	DeoxyPTX 251H-1
17.49	2117886	150	252	8730	12.22	11.329	DeoxyPTX 251H	11.49	1825.93	1874
13.88	848776	152		8730	11.28	9.496	5,8-I 219F/L-1		1659.32
14.71	2314683	152	232	8730	11.43	9.7885	5,6,8-I 231B	9.68	1684.75	1719
15	2160145	152		8730	11.37	9.6715	5,8-I 217B	9.52	1672.88	1658
15.43	930119	152	232	8730	11.7	10.315	5,6,8-I 231B-1	10.24	1732.14
16	1017214	166	232	8730			1,4-Q 231A
22.47	553770	166	308	8730	14.4	15.58	PTX 307A	15.7	2273.33	2307
12.31	20731	180	224	8730			5,6,8-I 223A-1
12.76	292193	180	222	8730			5,8-I 221U
15.22	279422	218		8730	12.05	10.9975	Unclass 233K
14.85	35908439	70	252	8733	12	10.9	PTX 251D		1785.71	1862
16.15	3756943	84	266	8733	12.64	12.148	hPTX 265N	12.12	1904	1982
9.65	296555	138	210	8733	10.16	7.312	5,8-I 209B	7.2
15.85	44032	138		8733			5,8-I 231C
16.75	80059	146	232	8733			Unclass 231J
10.76	850817	150	222	8733		-12.5	DeoxyPTX 221S
11.43	56209	150	236	8733			DeoxyPTX 235V-2
11.52	1524821	150	236	8733	11.01	8.9695	DeoxyPTX 235V
12.44	635466	150	236	8733	11.27	9.4765	DeoxyPTX 235V-1
16.24	38639455	150	250	8733	12.12	11.134	DeoxyPTX 249			1847
17.31	5464221	150	252	8733		-12.5	DeoxyPTX 251H-1
17.48	3244184	150	252	8733	12.22	11.329	DeoxyPTX 251H			1874
14.52	127154548	152	232	8733	11.43	9.7885	5,6,8-I 231B	9.68
14.85	1401302	152		8733		-12.5	5,8-I 217B	9.52
15.29	4498606	152	232	8733	11.7	10.315	5,6,8-I 231B-1
15.85	85797	166	232	8733			1,4-Q 231A
17.83	1292338	166	292	8733	13.45	13.7275	PTX 291G	13.82		2145
22.5	906625	166	308	8733	14.39	15.5605	PTX 307A	15.7
11.82	829912	180	224	8733			5,6,8-I 223A
12.13	154022	180	224	8733			5,6,8-I 223A-1
12.52	3317053	180	222	8733	11.03	9.0085	5,8-I 221U	8.98	1616.95	1614
16.07	19359007	70	252	8734	12.01	10.9195	PTX 251D		1787.5	1862
17.4	129576	84	266	8734			hPTX 265N
16.99	56199	138	232	8734			5,8-I 231C
17.92	22459	146	232	8734			Unclass 231J
12.12	51303	150	222	8734	10.5	7.975	DeoxyPTX 221S		1531.75	1612
12.88	86495	150	236	8734	11.01	8.9695	DeoxyPTX 235V	9.03	1613.56	1711
13.71	52357	150	236	8734			DeoxyPTX 235V-1
16.56	196126	150	238	8734		-12.5	DeoxyPTX New237-1
17.49	9984575	150	250	8734	12.13	11.1535	DeoxyPTX 249		1809.26	1847
18.38	3721965	150	252	8734	12.15	11.1925	DeoxyPTX 251H-1		1812.96
18.53	3544242	150	252	8734	12.18	11.251	DeoxyPTX 251H	11.49	1818.52
15.76	7481523	152	232	8734	11.43	9.7885	5,6,8-I 231B		1684.75	1719
16.07	541391	152		8734	11.36	9.652	5,8-I 217B	9.52	1672.88	1658
16.52	679600	152		8734	11.7	10.315	5,6,8-I 231B-1	10.24	1732.14
17.04	202098	166	232	8734			1,4-Q 231A
19.01	68518	166	292	8734	13.45	13.7275	PTX 291G		2067.35	2145
23.56	1345348	166	308	8734	14.39	15.5605	PTX 307A	15.7	2271.11	2307
23.96	103622	166	308	8734			PTX 307A-1
13.01	13098	180	224	8734			5,6,8-I 223A
13.43	105275	180	224	8734			5,8-I 223A-1
13.66	895021	180	222	8734	11.03	9.0085	5,8-I 221U	8.52	1616.95	1614
NA	4506264 (back-predicted)	58	214	8744			Unknown compound with mass 213
NA	1078570 (back-predicted)	58	268	8744			Unidentified alkaloid 267-1
NA	1249843 (back-predicted)	58	268	8744			Unidentified alkaloid 267-2
NA	1889187 (back-predicted)	58	242	8744			Unidentified alkaloid 241-1
NA	166353 (back-predicted)	58	268	8744			Unidentified alkaloid 267-3
NA	260721 (back-predicted)	58	268	8744			Unidentified alkaloid 267-4
NA	670031 (back-predicted)	58	198	8744			Unclass 197D
NA	325383 (back-predicted)	58	254	8744			Unclass 253E
NA	561590 (back-predicted)	58	284	8744			Unknown 283-1
NA	461807 (back-predicted)	58	284	8744			Unknown 283-2
NA	1121608 (back-predicted)	58	212	8744			Unclass 211G
13.4	195560	70	238	8744			PTX 237A-1
14.02	1555852	70	238	8744		-12.5	PTX 237A			1762
14.9	237302277	70	252	8744	12.04	10.978	PTX 251D	10.86	1792.86	1862
19.6	6555239	70	268	8744	12.98	12.811	aPTX 267A	12.68	1972	2050
24.12	76163167	70	342	8744	14.97	16.6915	aPTX 341A	16.59	2407.32	2547
9.68	2019519	138	210	8744	10.16	7.312	5,8-I 209B	7.2	1478.79
11.98	345095	138	224	8744			3,5-I 223R
13.55	48716627	138	204	8744	10.67	8.3065	5,8-I 203A	8.22	1558.73	1559
13.72	24927173	138	204	8744		-12.5	5,8-I 203A-1	8.57
15.91	2684621	138	232	8744	11.91	10.7245	5,8-I 231C	10.6	1769.64	1758
16.29	5642820	138	232	8744			5,8-I 231C-2
16.53	1672722	138	210	8744	11.68	10.276	5,8-I 209B-1		1728.57
17.44	3261321	138	238	8744			5,8-I 237D
17.99	9420329	138	226	8744		-12.5	5,8-I 225D-1
19.14	4306472	138	254	8744		-12.5	5,8-I 253B
20.22	1194698	138	280	8744		-12.5	5,8-I with mass 279
20.74	3163235	138	282	8744			Izidine with mass 281
22.13	3534558	138	282	8744		-12.5	5,8-I with mass 281
26	4243257	138		8744			Unknown izidine
16.75	369329	146	232	8744			Unclass 231J
10.72	103136431	150	222	8744	10.5	7.975	DeoxyPTX 221S		1531.75	1612
11.45	10883624	150		8744		-12.5	DeoxyPTX 221S-1
11.57	6982046	150	236	8744	11.01	8.9695	DeoxyPTX 235V	9.03	1613.56	1711
12.39	1394678	150	236	8744			DeoxyPTX 235V-1
15.27	20197822	150	238	8744		-12.5	DeoxyPTX New237-1
16.28	59756472	150	238	8744			DeoxyPTX New237-3
16.31	76458473	150	250	8744	12.14	11.173	DeoxyPTX 249		1811.11	1847
16.46	1860493	150	238	8744			DeoxyPTX New237-4
17.28	3659522	150	252	8744			DeoxyPTX 251H-1
17.41	43204332	150	252	8744	12.19	11.2705	DeoxyPTX 251H	11.49	1820.37	1874
17.86	2875902	150	238	8744			DeoxyPTX New237-5
18.13	3638036	150	250	8744			DeoxyPTX 249-1
18.53	2892462	150	252	8744			DeoxyPTX 251H-2
NA	200825 (back-predicted)	150	250	8744			DeoxyPTX 249-2
11.8	2119473	152	264	8744		-12.5	5,6,8-I 263A
11.9	831453	152	278	8744			5,6,8-I 277E
14.73	16401201	152	232	8744	11.43	9.7885	5,6,8-I 231B	9.68	1684.75	1719
15.02	34385863	152	218	8744	11.37	9.6715	5,8-I 217B
15.41	1268312	152	232	8744	11.7	10.315	5,6,8-I 231B-1	10.24	1732.14
16.94	9624353	152	294	8744	12.8	12.46	5,6,8-I 293C-1		1936
17.28	6588868	152	280	8744	12.64	12.148	5,6,8-I 279F-1		1904
17.65	3069055	152	280	8744	12.72	12.304	5,6,8-I 279F-2
19.05	427201	152	294	8744			5,6,8-I 293C-2
19.12	3919232	152	294	8744		-12.5	5,6,8-I 293C-3
21.65	7913794	154	248	8744			Unknown compound with mass 247
NA	1059360 (back-predicted)	154	276	8744			Unknown compound with mass 275
NA	934360 (back-predicted)	154	278	8744			Unknown compound with mass 277
NA	1290777 (back-predicted)	154	250	8744			Unknown compound with mass 249
NA	7074147 (back-predicted)	154	248	8744			Unknown compound with mass 247
11.1	2093202	164	194	8744			DeoxyhPTX 193F
15.95	2603251	166	232	8744		-12.5	1,4-Q 231A		1851.85
17.84	15326013	166	292	8744	13.46	13.747	PTX 291G	13.82	2069.39	2145
18.26	12903570	166		8744	12.36	11.602	Unidentified alkaloid		1851.85
20.13	1692580	166	266	8744			PTX 265G
20.7	6362886	166	268	8744	13.22	13.279	PTX 267C	13.24	2020.41	2024
21.99	4020067	166	268	8744		-12.5	PTX 267C-1	13.98
22.34	9620706	166	308	8744	14.42	15.619	PTX 307A	15.7	2277.78	2307
22.7	1630016	166	308	8744			PTX 307A-1
14.47	11991217	176	192	8744			Tricyclic 191F
23.18	4965694	176	298	8744			5,8-I New297
12.81	183443	180	224	8744			5,6,8-I 223A-1
13.09	2982790	180	222	8744			5,8-I 221U
12.01	1099973	194	238	8744			Izidine New237-1
NA	419706 (back-predicted)	194	238	8744			Izidine New237-2
22.7	7933826	210		8744			Unidentified alkaloid
15.2	2424352	218	234	8744		-12.5	Unclass 233K
16.31	60924569	252	310	8744			Unknown alkaloid 309-1
16.95	5271723	252	310	8744			Unknown alkaloid 309-2
20.1	5112978	252	326	8744			Unknown alkaloid 325-1
21.64	24349690	268	326	8744			5,6,8-I New325
22.17	3019684	268	326	8744			5,6,8-I New325-1
19.66	1344135	310	368	8744			Unknown alkaloid 367-1
20.32	27106987	310	368	8744			Unknown alkaloid 367-2
13.38	471591	70	238	8745			PTX 237A-1
13.91	1079024	70	238	8745			PTX 237A
14.84	194977727	70	252	8745	12.03	10.9585	PTX 251D	10.86	1791.07	1862
19.61	4485577	70	268	8745	12.99	12.8305	aPTX 267A	12.68	1974	2050
24.13	58155990	70	342	8745	14.97	16.6915	aPTX 341A	16.59	2407.32	2547
9.69	3856604	138	210	8745	10.15	7.2925	5,8-I 209B	7.2	1477.27
11.95	164374	138	224	8745			3,5-I 223R
13.56	90492306	138	204	8745	10.67	8.3065	5,8-I 203A	8.22	1558.73	1559
15.75	1647391	138	232	8745	11.9	10.705	5,8-I 231C	10.6	1767.86	1758
16.49	11211975	138	210	8745		-12.5	5,8-I 209B-1
17.29	1220558	138	238	8745			5,8-I 237D
17.94	4424190	138	226	8745		-12.5	5,8-I 225D-1
19.1	2066274	138	254	8745		-12.5	5,8-I 253B
20.06	668726	138	280	8745		-12.5	5,8-I with mass 279
22.02	2566954	138	282	8745		-12.5	5,8-I with mass 281
16.76	199614	146	232	8745			Unclass 231J
10.76	93611855	150	222	8745	10.5	7.975	DeoxyPTX 221S	8.07	1531.75	1612
11.59	7878783	150	236	8745	11.01	8.9695	DeoxyPTX 235V	9.03	1613.56	1711
12.41	1205456	150	236	8745			DeoxyPTX 235V-1
15.04	33659938	150	238	8745	11.63	10.1785	DeoxyPTX New237-1		1719.64
15.72	2206751	150	238	8745	11.8	10.51	DeoxyPTX New237-2		1750
16.17	54912952	150	238	8745			DeoxyPTX New237-3
16.23	276302219	150	250	8745	12.15	11.1925	DeoxyPTX 249		1812.96	1847
16.5	856399	150	238	8745			DeoxyPTX New237-4
17.22	5021581	150	252	8745			DeoxyPTX 251H-1
17.36	4826822	150	252	8745	12.21	11.3095	DeoxyPTX 251H	11.49	1824.07	1874
18.08	2349612	150	250	8745			DeoxyPTX 249-1
11.82	4563691	152	264	8745		-12.5	5,6,8-I 263A
11.95	403069	152	278	8745			5,6,8-I 277E
14.53	39593647	152	232	8745	11.43	9.7885	5,6,8-I 231B	9.68	1684.75	1719
14.82	59263337	152	218	8745	11.37	9.6715	5,8-I 217B	9.52	1674.58	1658
15.27	2979082	152	232	8745	11.7	10.315	5,6,8-I 231B-1	10.24	1732.14
16.89	15455953	152	294	8745	12.8	12.46	5,6,8-I 293C-1		1936
17.23	9262645	152	280	8745	12.61	12.0895	5,6,8-I 279F-1		1898.15
17.61	5124692	152	280	8745	12.72	12.304	5,6,8-I 279F-2
19.05	2732648	152	294	8745		-12.5	5,6,8-I 293C-2
19.12	2969068	152	294	8745		-12.5	5,6,8-I 293C-3
19.27	2241595	152	280	8745		-12.5	5,6,8-I 279F-3
11.21	391017	164	194	8745			DeoxyhPTX 193F
17.81	1039250	166	292	8745	13.45	13.7275	PTX 291G	13.82	2067.35	2145
20.14	1077328	166	266	8745			PTX 265G
20.7	1965130	166	268	8745	13.23	13.2985	PTX 267C	13.24	2022.45	2024
21.99	2453292	166	268	8745	13.68	14.176	PTX 267C-1	13.98	2115.22
22.35	16895959	166	308	8745	14.39	15.5605	PTX 307A	15.7	2271.11	2307
23.14	20885102	176	298	8745			5,8-I New297
12.5	204885	180	222	8745			5,8-I 221U
12.03	302383	194	238	8745			Izidine New237-1
NA	203077 (back-predicted)	194	238	8745			Izidine New237-2
21.64	6926130	268	326	8745			5,6,8-I New325
22.14	1193767	268	326	8745			5,6,8-I New325-1
19.65	635142	310	368	8745			Unknown alkaloid 367-1
20.3	15280212	310	368	8745			Unknown alkaloid 367-2
13.92	1673528	70	238	8748			PTX 237A
14.85	263922641	70	252	8748	12.04	10.978	PTX 251D	10.86	1792.86	1862
19.6	5651505	70	268	8748	12.98	12.811	aPTX 267A	12.68	1972	2050
24.13	15739849	70	342	8748	14.96	16.672	aPTX 341A	16.59	2404.88	2547
18.09	4236457	124	238	8748	12.44	11.758	Unknown alkaloid with mass 237		1866.67
18.68	3636821	124		8748	12.55	11.9725	3,5-P 239K-2	11.9	1887.04
18.81	3359357	124	240	8748	12.49	11.8555	3,5-P trans-239K	11.68	1875.93
9.74	1911243	138	210	8748	10.15	7.2925	5,8-I 209B	7.2	1477.27
11.99	648304	138	224	8748		-12.5	3,5-I 223R
13.56	46522909	138	204	8748	10.66	8.287	5,8-I 203A		1557.14	1559
15.73	429332	138	232	8748			5,8-I 231C	10.6		1758
16.52	3613740	138	210	8748	12.36	11.602	5,8-I 209B-1		1851.85
17.33	5774523	138	238	8748			5,8-I 237D
17.96	3782634	138	226	8748		-12.5	5,8-I 225D-1
19.08	283999	138		8748		-12.5	5,8-I 253B
20.08	5263571	138	280	8748		-12.5	5,8-I with mass 279
22.02	7171626	138	282	8748		-12.5	5,8-I with mass 281
16.75	995288	146	232	8748			Unclass 231J
10.78	32733059	150	222	8748	10.5	7.975	DeoxyPTX 221S	8.07	1531.75	1612
11.58	16791461	150	236	8748	11.01	8.9695	DeoxyPTX 235V	9.03	1613.56	1711
12.41	1706583	150	236	8748			DeoxyPTX 235V-1
15.06	3851334	150	238	8748	11.63	10.1785	DeoxyPTX New237-1		1719.64
16.19	21183128	150	238	8748			DeoxyPTX New237-3
16.23	136033216	150	250	8748	12.15	11.1925	DeoxyPTX 249		1812.96	1847
16.56	6112627	150	238	8748			DeoxyPTX New237-4
17.18	84132530	150	252	8748	12.15	11.1925	DeoxyPTX 251H-1		1812.96
17.33	126201513	150	252	8748	12.21	11.3095	DeoxyPTX 251H	11.49	1824.07	1874
18.06	1327887	150	250	8748			DeoxyPTX 249-1
NA	51674 (back-predicted)	150	250	8748			DeoxyPTX 249-2
11.8	2619002	152	264	8748		-12.5	5,6,8-I 263A
11.95	510062	152	278	8748			5,6,8-I 277E
14.53	34655407	152	232	8748	11.43	9.7885	5,6,8-I 231B	9.68	1684.75	1719
14.83	35387309	152	218	8748	11.37	9.6715	5,8-I 217B	9.52	1674.58	1658
15.27	4196804	152	232	8748	11.7	10.315	5,6,8-I 231B-1	10.24	1732.14
16.89	9455493	152	294	8748	12.79	12.4405	5,6,8-I 293C-1
17.23	6399220	152	280	8748	12.62	12.109	5,6,8-I 279F-1
17.62	3819897	152	280	8748	12.72	12.304	5,6,8-I 279F-2
19.04	2160178	152	294	8748		-12.5	5,6,8-I 293C-2
19.12	2185444	152	294	8748		-12.5	5,6,8-I 293C-3
19.25	1484709	152	280	8748		-12.5	5,6,8-I 279F-3
11.17	468008	164	194	8748			DeoxyhPTX 193F
17.81	5069692	166	292	8748	13.45	13.7275	PTX 291G	13.82	2067.35	2145
20.12	1464432	166	266	8748			PTX 265G
20.71	6620900	166	268	8748	13.23	13.2985	PTX 267C	13.24	2022.45	2024
22	4495435	166	268	8748	13.67	14.1565	PTX 267C-1	13.98	2113.04
22.36	22263073	166	308	8748	14.4	15.58	PTX 307A	15.7	2273.33	2307
13.88	728355	176	192	8748			Tricyclic 191F
12.48	400811	180	222	8748			5,8-I 221U
12.07	137065	194	238	8748			Izidine New237-1
NA	46768 (back-predicted)	194	238	8748			Izidine New237-2
21.64	1014751	268		8748			5,6,8-I New325
22.16	133660	268		8748			5,6,8-I New325-1
19.65	117645	310	368	8748			Unknown alkaloid 367-1
20.3	3830404	310	368	8748			Unknown alkaloid 367-2
17.83	117960	124	240	8750		-12.5	Unidentified alkaloid with mass 239
10.35	10034	138	208	8750			5,8-I 207A-1
13.62	69264	138	204	8750			5,8-I 203A
13.99	18318	138	204	8750			5,8-I 203A-2
15.82	744854	138	232	8750		-12.5	5,8-I 231C			1758
19.77	17057	138	286	8750			5,8-I New285
13.29	47819	150	194	8750			OHQ 193D-3
10.4	32591	152	224	8750			5,6,8-I 223C-1
12.24	121980	152	224	8750		-12.5	5,6,8-I 223C-2
12.38	37601	152	224	8750			5,8-I 223AA
12.82	24240	152	222	8750		-12.5	5,8-I 221I/Y
14.44	402766	152	220	8750		-12.5	5,8-I 219F/L	9.68
14.88	95278	152	218	8750		-12.5	5,8-I 217B-3	9.52
15.07	69980	152	218	8750			5,8-I 217B
15.34	13347	152	218	8750			5,8-I 217B-1
17.42	28729	152	238	8750			5,8-I 237H
17.73	55485	152	246	8750			Tricyclic 245J-I
18.33	593620	152	240	8750		-12.5	5,8-I 239U-1	12.04		1849
13.61	72712	162	220	8750	11.32	9.574	DehydrodesmethylPTX New219		1666.1
13.91	19245	162	218	8750			DehydrodesmethylPTX New217
15.42	38146	166	234	8750			1,4-Q 233A-2
15.88	28998	166	232	8750			1,4-Q 231A
14.97	38372	168		8750			5,6,8-I 239F-1
16.04	143756	168	240	8750		-12.5	5,6,8-I 239F-2
14.86	1960565	70	252	8753	12	10.9	PTX 251D	10.86	1785.71	1862
10.1	1500431	138	208	8753		-12.5	5,8-I 207A-1		1472.73
11.73	658083	138	208	8753		-12.5	5,8-I 207A-2
13.12	82716	138	206	8753			5,8-I 205A-2
13.55	2156178	138	204	8753	10.66	8.287	5,8-I 203A	8.22	1557.14	1559
13.86	5699719	138	204	8753	10.77	8.5015	5,8-I 203A-2	8.57	1574.6
15.71	7377290	138	232	8753	11.97	10.8415	5,8-I 231C-1		1780.36
15.76	23891736	138	232	8753	11.91	10.7245	5,8-I 231C	10.6	1769.64	1758
16.31	751556	138	232	8753	12.12	11.134	5,8-I 231C-2		1807.41
19.78	795534	138	286	8753	14.08	14.956	5,8-I New285		2202.22
22.26	1534538	138	282	8753	14.51	15.7945	5,8-I with mass 281		2297.78	2307
12.06	2009366	150	194	8753	10.59	8.1505	OHQ 193D-2		1546.03
12.92	3018153	150	194	8753	10.83	8.6185	OHQ 193D-3		1584.13
18.9	859904	150		8753		-12.5	Unidentified
10.33	2631310	152	224	8753	10.48	7.936	5,6,8-I 223C-1		1528.57
11.99	2772471	152	224	8753	10.69	8.3455	5,6,8-I 223C-2		1561.9
12.08	2685638	152	224	8753	10.69	8.3455	5,8-I 223AA		1561.9
12.36	72616	152	222	8753			5,8-I 221I/Y
14.39	2775140	152	220	8753	11.35	9.6325	5,8-I 219F/L	9.51, 9.81	1671.19	1650/1651
14.49	1347160	152	232	8753	11.43	9.7885	5,6,8-I 231B	9.68	1684.75	1719
14.52	1079700	152	218	8753			5,8-I 217B-3
14.85	1796995	152	218	8753	11.37	9.6715	5,8-I 217B	9.52	1674.58	1658
15.02	15805081	152	218	8753		-12.5	5,8-I 217B-1
17.4	396964	152	238	8753	12.43	11.7385	5,8-I 237H		1864.81
17.67	533401	152	246	8753	12.7	12.265	Tricyclic 245J-I		1916
18.37	8989241	152	240	8753	12.49	11.8555	5,8-I 239U-1	12.04	1875.93	1849
13.47	14669786	162	220	8753	11.32	9.574	DehydrodesmethylPTX New219		1666.1
13.86	883177	162	218	8753			DehydrodesmethylPTX New217
12.33	509590	164	220	8753			Dehydro-5,8-I 219G-1
13.04	784155	164	222	8753	10.37	7.7215	Dehydro-5,8-I 221J-1		1511.11	1498
18.75	269941	164	224	8753			Dehydro-5,8-I
19.78	363115	164	238	8753			Unidentified alkaloid with mass 237
20.18	371115	164	238	8753			Dehydro-5,8-I
13.92	1236004	166	238	8753	11.71	10.3345	5,8-I New237		1733.93
15.43	93197	166	234	8753			1,4-Q 233A-2
15.84	862582	166	232	8753	11.97	10.8415	1,4-Q 231A	10.74	1780.36	1778
18.84	1651821	166	210	8753		-12.5	DesmethylhPTX with mass 209
14.96	503497	168	240	8753	11.57	10.0615	5,6,8-I 239F-1	9.86	1708.93	1756
16.08	2771553	168	240	8753	11.66	10.237	5,6,8-I 239F-2		1725
15.31	59780667	192	276	8753	12.76	12.382	3,5-I 275C		1928	2030
14.8	1701970	70	252	8754			PTX 251D
14.4	917573	110	222	8754			Unknown Alkaloid 221-1
17.62	18326909	124	242	8754	12.74	12.343	Unidentified alkaloid with mass 241		1924
18.5	7467545	124	284	8754	12.68	12.226	Unidentified alkaloid with mass 283		1912
10.08	437219	138	208	8754		-12.5	5,8-I 207A-1	7.48	1477.27
13.03	1313495	138	206	8754		-12.5	5,8-I 205A-2
13.52	2618850	138	204	8754	10.67	8.3065	5,8-I 203A	8.22	1558.73	1559
13.83	1587746	138	204	8754	10.78	8.521	5,8-I 203A-2	8.57	1576.19
14.04	574834	138	204	8754	10.85	8.6575	5,8-I 203A-3		1587.3
15.69	195388533	138	232	8754	11.91	10.7245	5,8-I 231C	10.6	1769.64	1758
16.31	36831761	138	232	8754	12.12	11.134	5,8-I 231C-2		1807.41
19.77	836828	138	286	8754	14.08	14.956	5,8-I New285		2202.22
12.65	5022277	150	194	8754	10.85	8.6575	OHQ 193D-3		1587.3
10.3	3738032	152	224	8754	10.49	7.9555	5,6,8-I 223C-1		1530.16
11.69	3930431	152	224	8754		-12.5	5,6,8-I 223C-2
11.91	10714429	152	224	8754	10.7	8.365	5,8-I 223AA		1563.49
12.4	603416	152	222	8754		-12.5	5,8-I 221I/Y
14.28	124019667	152	220	8754	11.34	9.613	5,8-I 219F/L	9.51, 9.81	1669.49	1650/1651
14.46	1999173	152	218	8754	11.43	9.7885	5,8-I 217B-3
14.79	27858368	152	218	8754	11.37	9.6715	5,8-I 217B	9.52	1674.58	1658
14.98	10358736	152	218	8754	11.43	9.7885	5,8-I 217B-1	9.7	1684.75
15.3	3831087	152	218	8754	11.55	10.0225	5,8-I 217B-2	10.18	1705.36
17.32	1224047	152	238	8754	12.43	11.7385	5,8-I 237H		1864.81
17.42	5651206	152	246	8754	12.68	12.226	Tricyclic 245J-I		1912
18.29	63843445	152	240	8754		-12.5	5,8-I 239U-1	12.04		1849
13.38	8628833	162	220	8754	11.31	9.5545	DehydrodesmethylPTX New219		1664.41
13.83	318830	162	218	8754			DehydrodesmethylPTX New217
12.21	316152	164	220	8754			Dehydro-5,8-I 219G-1
12.95	237404	164	222	8754		-12.5	Dehydro-5,8-I 221J-1
13.02	485964	166		8754			1,4-Q
13.68	316179	166	238	8754	11.7	10.315	5,8-I New237	10.28	1732.14
15.33	2536863	166	234	8754	11.77	10.4515	1,4-Q 233A-2	10.52	1744.64
15.78	22076735	166	232	8754	11.97	10.8415	1,4-Q 231A	10.74	1780.36	1778
16.38	3407057	166	232	8754	11.93	10.7635	1,4-Q 231A-1		1773.21
14.88	4006930	168	240	8754		-12.5	5,6,8-I 239F-1
16.01	19453437	168	240	8754		-12.5	5,6,8-I 239F-2
10.85	802765	180	224	8754	10.75	8.4625	5,6,8-I 223A-2		1571.43
14.68	7644120	194	252	8754	12.08	11.056	3,5-P 251K-1	9.68	1800
14.9	263448	70	252	8768			PTX 251D
17.77	1289808	124	212	8768		-12.5	Unidentified alkaloid with mass 211
19.71	353755	124	266	8768		-12.5	5-decylindolizidine New265
20.46	224728	124	268	8768		-12.5	Unidentified alkaloid with mass 267
12.22	321424	150	194	8768		-12.5	OHQ 193D-1
12.7	64538	150	194	8768		-12.5	OHQ 193D-2
13.59	2410027	150	194	8768		-12.5	OHQ 193D-3
18.98	270029	150		8768		-12.5	Unidentified
11.65	464751	152	196	8768		-12.5	cis-DHQ 195A
14.63	101236	152	232	8768			5,6,8-I 231B	9.68		1719
15.17	96675	152	218	8768		-12.5	5,8-I 217B-1
18.94	358829	166	210	8768		-12.5	DesmethylhPTX with mass 209
22.72	301089	166	308	8768		-12.5	PTX 307A-1
15.68	447151	178	222	8768			5,6,8-I with mass 221
14.68	579734	180	224	8768		-12.5	DHQ 223F-1
14.84	1387198	70	252	8770	12	10.9	PTX 251D	10.86	1785.71	1862
19.72	1913758	124	266	8770		-12.5	5-decylindolizidine New265
20.41	686724	124	268	8770		-12.5	Unidentified alkaloid with mass 267
20.15	226265	138	280	8770			5,8-I with mass 279
22.1	379447	138	282	8770			5,8-I with mass 281
11.61	489812	150	194	8770		-12.5	OHQ 193D-1
12.01	304054	150	194	8770		-12.5	OHQ 193D-2
12.96	3136872	150	194	8770	10.84	8.638	OHQ 193D-3		1585.71
18.75	2719838	150		8770	12.21	11.3095	Unidentified		1824.07
14.5	376412	152	232	8770	11.43	9.7885	5,6,8-I 231B	9.68	1684.75	1719
14.85	279579	152	218	8770			5,8-I 217B
15.01	1327522	152	218	8770		-12.5	5,8-I 217B-1
18.72	713427	166	210	8770		-12.5	DesmethylhPTX with mass 209
22.75	2309223	166	308	8770	14.5	15.775	PTX 307A-1	15.7	2295.56	2307
13.72	1388360	178	222	8770			5,6,8-I with mass 221
14.83	392928	178	222	8770			5,6,8-I with mass 221-1
13.74	12571901	180	224	8770	11.49	9.9055	DHQ 223F-1	9.58	1694.92
13.84	5035519	192	250	8770	11.84	10.588	3,5-P 249I	10.89	1757.14	1821
13.45	2125351	194	252	8770	11.87	10.6465	3,5-P 251K	10.8	1762.5	1831
14.85	2211491	70	252	8772	12.01	10.9195	PTX 251D	10.86	1787.5	1862
19.75	605523	124	266	8772		-12.5	5-decylindolizidine New265
13.58	611568	138	204	8772	10.72	8.404	5,8-I 203A	8.22	1566.67	1559
20.17	179760	138	280	8772			5,8-I with mass 279
22.13	894874	138	282	8772			5,8-I with mass 281
11.68	1594348	150	194	8772	10.45	7.8775	OHQ 193D-1		1523.81
12.12	963945	150	194	8772	10.66	8.287	OHQ 193D-2		1557.14
13.12	2427037	150	194	8772		-12.5	OHQ 193D-3
18.82	611774	150		8772		-12.5	Unidentified
14.55	2902223	152	232	8772	11.43	9.7885	5,6,8-I 231B	9.68	1684.75	1719
14.85	568731	152	218	8772			5,8-I 217B
15.04	8169925	152	218	8772		-12.5	5,8-I 217B-1
18.78	542613	166	210	8772		-12.5	DesmethylhPTX with mass 209
22.73	494602	166	308	8772	14.62	16.009	PTX 307A-1	15.7	2323.81	2307
13.78	259629	178	222	8772			5,6,8-I with mass 221
14.93	703213	178	222	8772			5,6,8-I with mass 221-1
13.99	1175787	180	224	8772	11.54	10.003	DHQ 223F-1	9.58	1703.57
13.9	3522728	192	250	8772	11.87	10.6465	3,5-P 249I	10.89	1762.5	1821
13.51	1327646	194	252	8772	11.9	10.705	3,5-P 251K	10.8	1767.86	1831
12.55	2763289	124	224	8789	11.04	9.028	3,5-P cis-223H	8.91	1618.64	1632
14.95	585187	124	210	8789			3,5-P 209K
15.12	2574311	124	224	8789		-12.5	3,5-P trans-223H
13.59	92018	138	204	8789			5,8-I 203A	8.22
15.76	16399658	138	232	8789	11.91	10.7245	5,8-I 231C	10.6	1769.64	1758
16.42	410689	138	232	8789			5,8-I 231C-2
9.59	94613	152	210	8789			5,6,8-I 209C
10.59	40078	152	224	8789			5,6,8-I 223C-1
14.08	484002	152	220	8789	11.29	9.5155	5,8-I 219F/L-1		1661.02
14.41	2570599	152	220	8789	11.35	9.6325	5,8-I 219F/L	9.51, 9.81	1671.19	1650/1651
14.68	3355530	152	225	8789		-12.5	5,6,8-I 225L	9.68
12.44	474291	164	222	8789	11.1	9.145	Unknown 221A		1628.81
12.89	121363	164	220	8789			Unknown 219A
18.86	490251	176	242	8789	12.63	12.1285	5,8-I 241F			1855
NA	158430684 (back-predicted)	182	324	8789			aPTX 323B
17.79	152757	204	272	8789	13.11	13.0645	DHQ 271D-1		1998
18.47	328001	206	276	8789			DHQ 275B
12.6	506104	124	224	8791	11	8.95	3,5-P cis-223H	8.91	1611.86	1632
14.95	534577	124	210	8791			3,5-P 209K
15.14	449490	124	224	8791			3,5-P trans-223H
13.66	264820	138	204	8791	10.67	8.3065	5,8-I 203A	8.22	1558.73	1559
13.95	356042	138	204	8791	10.78	8.521	5,8-I 203A-2		1576.19
15.77	6876141	138	232	8791	11.91	10.7245	5,8-I 231C	10.6	1769.64	1758
16.39	295491	138	232	8791			5,8-I 231C-2
9.61	389354	152	210	8791		-12.5	5,6,8-I 209C
10.48	227763	152	224	8791			5,6,8-I 223C-1
14.09	1336365	152	220	8791	11.3	9.535	5,8-I 219F/L-1		1662.71
14.4	6421122	152	220	8791	11.35	9.6325	5,8-I 219F/L	9.51, 9.81	1671.19	1650/1651
14.68	1794347	152	225	8791		-12.5	5,6,8-I 225L
15.03	295718	152	218	8791			5,8-I 217B	9.52
12.44	829220	164	222	8791	11.08	9.106	Unknown 221A		1625.42
12.89	196740	164	220	8791			Unknown 219A
15.15	5784878	166	252	8791	12.08	11.056	3,5-P 251K-2	11.03	1800
15.29	419228	166	234	8791			1,4-Q 233A-1/2
18.84	2306199	176	242	8791	12.62	12.109	5,8-I 241F	12.06	1851.92	1855
21.97	34794735	178	292	8791	14.34	15.463	HTX 291A	15.62	2260	2366
17.8	116099	204	272	8791		-12.5	DHQ 271D-1
18.37	6078632	206	276	8791			DHQ 275B
14.97	1002627	124	210	8793			3,5-P 209K
13.58	4182558	138	204	8793	10.71	8.3845	5,8-I 203A	8.22	1565.08	1559
13.92	8231199	138	204	8793	10.81	8.5795	5,8-I 203A-2	8.57	1580.95
15.79	38655157	138	232	8793	11.93	10.7635	5,8-I 231C	10.6	1773.21	1758
16.44	2191748	138	232	8793			5,8-I 231C-2
9.62	3859524	152	210	8793	10.03	7.0585	5,6,8-I 209C		1459.09
10.46	1171924	152	224	8793	10.51	7.9945	5,6,8-I 223C-1		1533.33
14.06	24251757	152	220	8793	11.29	9.5155	5,8-I 219F/L-1		1661.02
14.36	103497516	152	220	8793	11.36	9.652	5,8-I 219F/L	9.51, 9.81	1672.88	1650/1651
14.72	3823826	152	225	8793		-12.5	5,6,8-I 225L
14.84	7360102	152	218	8793	11.36	9.652	5,8-I 217B	9.52	1672.88	1658
12.36	8643513	164	222	8793	11.1	9.145	Unknown 221A		1628.81
12.81	1478686	164	220	8793		-12.5	Unknown 219A
15.41	5642306	166	234	8793			1,4-Q 233A-1–2
18.88	17711323	176	242	8793	12.64	12.148	5,8-I 241F	12.06		1855
NA	637437567	182	324	8793			aPTX 323B
17.93	1343907	204	272	8793		-12.5	DHQ 271D-1
18.5	398878	206	276	8793			DHQ 275B
15.05	372800	124	210	8796			3,5-P 209K
9.56	1200458	138	210	8796		-12.5	5,8-I 209B	7.2
10.22	533774	138	208	8796		-12.5	5,8-I 207A-1
13.6	1260873	138	204	8796	10.67	8.3065	5,8-I 203A	8.22	1558.73	1559
13.95	3245074	138	204	8796	10.79	8.5405	5,8-I 203A-2	8.57	1577.78
15.84	9125436	138	232	8796	11.91	10.7245	5,8-I 231C	10.6	1769.64	1758
16.48	632201	138	232	8796			5,8-I 231C-2
9.61	5817196	152	210	8796	9.96	6.922	5,6,8-I 209C		1448.48
10.5	909784	152	224	8796	10.51	7.9945	5,6,8-I 223C-1		1533.33
14.07	12067482	152	220	8796	11.3	9.535	5,8-I 219F/L-1		1662.71
14.42	31522242	152	220	8796	11.37	9.6715	5,8-I 219F/L	9.51, 9.81	1674.58	1650/1651
14.78	3623600	152	225	8796			5,6,8-I 225L	9.52	1674.58	1658
15	776608	152	218	8796	11.37	9.6715	5,8-I 217B
12.4	840143	164	222	8796	11.08	9.106	Unknown 221A		1625.42
12.83	243891	164	220	8796			Unknown 219A
15.23	665609	166	234	8796	12.06	11.017	1,4-Q 233A-1		1796.43
18.89	6197454	176	242	8796	12.62	12.109	5,8-I 241F	12.06	1851.92	1855
NA	225295 (back-predicted)	182	324	8796			aPTX 323B
17.89	108725	204	272	8796			DHQ 271D-1
18.55	432585	206	276	8796			DHQ 275B
15	1134314	208	224	8796			Unknown tricyclic with mass 223
